# Genetic modifiers of APOBEC-induced mutagenesis

**DOI:** 10.1101/2023.04.05.535598

**Authors:** Tony M. Mertz, Elizabeth Rice-Reynolds, Ly Nguyen, Anna Wood, Nicholas Bray, Debra Mitchell, Kirill Lobachev, Steven A. Roberts

**Affiliations:** School of Molecular Biosciences and Center for Reproductive Biology, Washington State University, Pullman, WA 99164, USA; School of Biological Sciences, Georgia Institute of Technology, Atlanta, GA 30332, USA

**Keywords:** APOBEC cytidine deaminases, mutagenesis, histone H3 K56 acetylation, CTF18-RFC complex, BRCA1 and BRCA2, breast and cervical cancer

## Abstract

The cytidine deaminases APOBEC3A and APOBEC3B (A3B) are prominent mutators of human cancer genomes. However, tumor-specific genetic modulators of APOBEC-induced mutagenesis are poorly defined. Here, we utilized a screen to identify 61 gene deletions that increase A3B-induced mutations in yeast. Also, we determined whether each deletion was epistatic with UNG1 loss, which indicated whether the encoded factors participate in the error-free bypass of A3B/Ung1-dependent abasic sites or suppress A3B-catalyzed deamination by protecting against aberrant formation of single stranded DNA (ssDNA). Additionally, we determined that the mutation spectra of A3B-induced mutations revealed genotype-specific patterns of strand-specific ssDNA formation and nucleotide incorporation across APOBEC-induced lesions. Combining these three metrics we were able to establish a multifactorial signature of APOBEC-induced mutations specific to (1) failure to remove H3K56 acetylation, which results in extremely high A3B-induced mutagenesis, (2) defective CTF18-RFC complex function, which results in high levels of A3B induced mutations specifically on the leading strand template that synergistically increase with loss of UNG1, and (3) defective HR-mediated bypass of APOBEC-induced lesions, which were epistatic with Ung1 loss and result from increased Rev1-mediated C-to-G substitutions. We extended these results by analyzing mutation data for human tumors and found BRCA1/2-deficient breast cancer tumors display 3- to 4-fold more APOBEC-induced mutations. Mirroring our results in yeast, for BRCA1/2 deficient tumors Rev1-mediated C-to-G substitutions are solely responsible for increased APOBEC-signature mutations and these mutations occur on the lagging strand during DNA replication. Together these results identify important factors that influence the dynamics of DNA replication and likely the abundance of APOBEC-induced mutation during tumor progression as well as a novel mechanistic role for BRCA1/2 during HR-dependent lesion bypass of APOBEC-induced lesions during cancer cell replication.
