## Supplemental Table 1 for "Genetic modifiers of APOBEC-induced mutagenesis"

### Sheet: Sheet1
tally	origin	Gene name	ORF
1	screen hit	AAT1	YKL106W
2	screen hit	AGE2	YIL044C
3	screen hit	AIM9	YER080W
4	screen hit	ALG3	YBL082C
5	screen hit	AMF1	YOR378W
7	screen hit	ARL3	YPL051W
8	screen hit	ATG17	YLR423C
9	screen hit	BER1	YLR412W
10	screen hit	BMH1	YER177W
11	screen hit	BMT2	YBR141C
12	screen hit	BRE1	YDL074C
13	screen hit	CAM1	YPL048W
14	screen hit	CHL1	YPL008W
15	screen hit	COQ4	YDR204W
16	screen hit	CSM2	YIL132C
17	screen hit	CYC7	YEL039C
18	screen hit	DDC1	YPL194W
19	screen hit	DFS2	YBR007C
20	screen hit	DOC1	YGL240W
21	screen hit	ERD1	YDR414C
22	screen hit	EST1	YIL009C-A
23	screen hit	FIT1	YDR534C
24	screen hit	FKH1	YIL131C
25	screen hit	FRK1	YPL141C
26	screen hit	GAL3	YDR009W
27	screen hit	GBP2	YCL011C
28	screen hit	GLK1	YCL040W
29	screen hit	GND2	YGR256W
30	screen hit	GPD2	YOL059W
31	screen hit	GRX4	YER174C
32	screen hit	HOS1	YPR068C
33	screen hit	HOS3	YPL116W
34	screen hit	HSL1	YKL101W
35	screen hit	HST3	YOR025W
36	screen hit	IES2	YNL215W
37	screen hit	KKQ8	YKL168C
38	screen hit	LDS2	YOL047C
39	screen hit	LGE1	YPL055C
40	screen hit	MCM16	YPR046W
41	screen hit	MDH3	YDL078C
43	screen hit	MND2	YIR025W
44	screen hit	MNE1	YOR350C
45	screen hit	MPH1	YIR002C
46	screen hit	MRC1	YCL060C
47	screen hit	MRS2	YOR334W
48	screen hit	MRX8	YDR336W
49	screen hit	MSO1	YNR049C
50	screen hit	NA	YPL077C
51	screen hit	NFT1	YKR104W
52	screen hit	NHP10	YDL002C
53	screen hit	NMA1	YLR328W
54	screen hit	OCA6	YDR067C
55	screen hit	OM45	YIL136W
56	screen hit	PDA1	YER178W
57	screen hit	PET54	YGR222W
58	screen hit	PGM1	YKL127W
59	screen hit	PMS1	YNL082W
60	screen hit	PMT6	YGR199W
61	screen hit	PNG1	YPL096W
62	screen hit	PRX1	YBL064C
63	screen hit	PSH1	YOL054W
64	screen hit	RAD14	YMR201C
65	screen hit	RAD27	YKL113C
66	screen hit	RAD51	YER095W
67	screen hit	RAD54	YGL163C
68	screen hit	RAD55	YDR076W
69	screen hit	RGI1	YER067W
70	screen hit	RNY1	YPL123C
71	screen hit	RPH1	YER169W
72	screen hit	RSC2	YLR357W
73	screen hit	RTG2	YDL138W
74	screen hit	RTT101	YJL047C
75	screen hit	SDH5	YOL071W
76	screen hit	SEG1	YMR086W
77	screen hit	SER3	YER081W
78	screen hit	SHU1	YHL006C
79	screen hit	SHU2	YDR078C
80	screen hit	SPT2	YER161C
81	screen hit	SRB2	YHR041C
82	screen hit	SSK1	YLR006C
83	screen hit	STE4	YOR212W
84	screen hit	TOF1	YNL273W
85	screen hit	TPO2	YGR138C
86	screen hit	TRM10	YOL093W
87	screen hit	UNG1	YML021C
88	screen hit	VTS1	YOR359W
89	screen hit	YAP1802	YGR241C
90	screen hit	YBR056W-A	YBR056W-A
91	screen hit	YHL042W	YHL042W
92	screen hit	YKL107W	YKL107W
93	screen hit	YKL136W	YKL136W
94	screen hit	YNR048W	YNR048W
95	screen hit	YPR109W	YPR109W
1	candidate	ALK2	YBL009W
2	candidate	ASF1	YJL115W
3	candidate	BFA1	YJR053W
4	candidate	BIM1	YER016W
5	candidate	BNA2	YJR078W
6	candidate	BTN2	YGR142W
7	candidate	BUB3	YOR026W
8	candidate	BXI1	YNL305C
9	candidate	CCS1	YMR038C
10	candidate	CST6	YIL036W
11	candidate	CTF18	YMR078C
12	candidate	CTF8	YHR191C
13	candidate	DAL81	YIR023W
14	candidate	DCC1	YCL016C
15	candidate	DEP1	YAL013W
16	candidate	DIA2	YOR080W
17	candidate	DMA1	YHR115C
18	candidate	DPB3	YBR278W
19	candidate	EAF3	YPR023C
20	candidate	EAF6	YJR082C
21	candidate	EAF7	YNL136W
22	candidate	ELG1	YOR144C
23	candidate	ESC2	YDR363W
24	candidate	GCN5	YGR252W
25	candidate	GSH2	YOL049W
26	candidate	HDA1	YNL021W
27	candidate	HDA2	YDR295C
28	candidate	HHT1	YBR010W
29	candidate	HHT2	YNL031C
30	candidate	HMG1	YML075C
31	candidate	HOS2	YGL194C
32	candidate	HST1	YOL068C
33	candidate	HST2	YPL015C
34	candidate	HST4	YDR191W
35	candidate	HTZ1	YOL012C
36	candidate	IES1	YFL013C
37	candidate	IES3	YLR052W
38	candidate	IRX1	YKL032C
39	candidate	JHD1	YER051W
40	candidate	KAR3	YPR141C
41	candidate	MAD1	YGL086W
42	candidate	MAD2	YJL030W
43	candidate	MAD3	YJL013C
44	candidate	MCM22	YJR135C
45	candidate	MEC3	YLR288C
46	candidate	MHF1	YOL086W-A
47	candidate	MMS22	YLR320W
48	candidate	MSC7	YHR039C
49	candidate	MSH2	YOL090W
50	candidate	MXR1	YER042W
51	candidate	NAP1	YKR048C
52	candidate	NAT1	YDL040C
53	candidate	NFI1	YOR156C
54	candidate	NRK1	YNL129W
55	candidate	PIF1	YML061C
56	candidate	RAD2	YGR258C
57	candidate	RAD50	YNL250W
58	candidate	RAD59	YDL059C
59	candidate	RDH54	YBR073W
60	candidate	RGI2	YIL057C
61	candidate	RNR4	YGR180C
62	candidate	RTT107	YHR154W
63	candidate	RTT109	YLL002W
64	candidate	SET2	YJL168C
65	candidate	SGS1	YMR190C
66	candidate	SIR2	YDL042C
67	candidate	SIR4	YDR227W
68	candidate	SLX5	YDL013W
69	candidate	SLX8	YER116C
70	candidate	SNF5	YBR289W
71	candidate	SOD2	YHR008C
72	candidate	SOH1	YGL127C
73	candidate	SPT7	YBR081C
74	candidate	SRX1	YKL086W
75	candidate	SWC5	YBR231C
76	candidate	SWE1	YJL187C
77	candidate	SWR1	YDR334W
78	candidate	TDA3	YHR009C
79	candidate	TDA9	YML081W
80	candidate	THO1	YER063W
81	candidate	TOP1	YOL006C
82	candidate	TOP3	YLR234W
83	candidate	TSA2	YDR453C
84	candidate	VPS72	YDR485C
85	candidate	WHI2	YOR043W
86	candidate	YAF9	YNL107W
