## Supplemental Table 2 for "Genetic modifiers of APOBEC-induced mutagenesis"

### Sheet: deletion stain with A3B
ORF	Genotype	CAN1 Mutation Rate (x 10-7)	95% Confidence Interval Upper Bound (x 10-7)	95% Confidence Interval Lower Bound (x 10-7)	increase in A3B-induced mutation validated	fold change (rate)	spontanious CAN1 mutation rate (vector)	WT with A3B plus spontainious (calculated additive)	fold change rate above additive
NA	wild-type	48.2384	59.1663	38.1598	NA	1	NA	NA	NA
YOR025W	hst3Δ	483.221	541.375	427.551	yes	10.0174	3.1338	49.9158	9.68072
YCL016C	dcc1Δ	355	450	261	yes	7.35928	1.8901	48.6721	7.2937
YOL093W	trm10Δ	316.884	374.383	263.014	yes	6.56912	1.3874	48.1694	6.57852
YER095W	rad51Δ	312.659	358.345	269.322	yes	6.48154	14.3562	61.1382	5.11397
YMR078C	ctf18Δ	243.681	279.159	210.02	yes	5.05159	9.4508	56.2328	4.33342
YCL060C	mrc1Δ	243.268	284.193	204.748	yes	5.04304	2.6609	49.4429	4.92018
YHR191C	ctf8Δ	240.515	287.457	196.747	yes	4.98597	3.4194	50.2015	4.791
YML021C	ung1Δ	239.772	273.239	207.951	yes	4.97055	1.6117	48.3937	4.9546
YGL163C	rad54Δ	219.399	262.874	178.906	yes	4.54823	21.4903	68.2724	3.21359
YOR080W	dia2Δ	217.842	262.795	176.091	yes	4.51594	4.7545	51.5365	4.22694
YIR002C	mph1Δ	212.959	251.105	177.191	yes	4.41472	13.5049	60.2869	3.53242
YDR078C	shu2Δ	187.835	216.584	160.631	yes	3.8939	0.8672	47.6492	3.94204
YDR076W	rad55Δ	186.126	225.474	149.645	yes	3.85846	16.6765	63.4586	2.93303
YPL008W	chl1Δ	183.985	207.992	161.086	yes	3.81408	3.8562	50.6382	3.63332
YNL107W	yaf9Δ	166.386	185.441	148.106	yes	3.44924	16.3029	63.0849	2.63749
YPL077C	YPL077CΔ	166.376	196.576	138.083	yes	3.44903	21.6977	68.4797	2.42956
YOL047C	lds2Δ	148.221	178.706	119.902	yes	3.07268	6.7064	53.4885	2.77109
YLR288C	mec3Δ	146.552	167.091	127.028	yes	3.03809	3.4978	50.2798	2.91473
YNL273W	tof1Δ	144.741	175.789	115.987	yes	3.00054	7.7427	54.5247	2.6546
YKL113C	rad27Δ	144.694	171.328	119.763	yes	2.99956	23.9827	70.7647	2.04472
YMR086W	seg1Δ	140.249	160.758	120.796	yes	2.90742	12.5017	59.2837	2.36573
YHL006C	shu1Δ	137.261	161.781	114.265	yes	2.84546	16.8176	63.5996	2.1582
YIL132C	csm2Δ	136.499	158.688	115.572	yes	2.82966	5.3307	52.1127	2.61929
YPL141C	frk1Δ	127.63	156.5	101	yes	2.64581	2.6972	49.4793	2.57946
YPR068C	hos1Δ	124.5	157.4	94.6	yes	2.58093	1.369	48.151	2.58561
YHR009C	tda3Δ	102	121	82	yes	2.1145	1.7606	48.5426	2.10124
YML061C	pif1Δ	122.146	142.331	103.127	yes	2.53214	7.4926	54.2747	2.25052
YER116C	slx8Δ	121.83	143.388	101.601	yes	2.52559	2.521	49.303	2.47105
YGR180C	rnr4Δ	108.184	130.221	87.6977	yes	2.24269	2.2641	49.0461	2.20576
YDR414C	erd1Δ	107.1	136.3	80.6	yes	2.22022	1.3093	48.0913	2.22701
YOL054W	psh1Δ	106.6	127.3	87.3	yes	2.20986	0.9055	47.6876	2.23538
YLR006C	ssk1Δ	103.864	127.41	82.1486	yes	2.15314	2.9613	49.7433	2.08799
YHR154W	rtt107Δ	102.155	121.547	84.0396	yes	2.11771	3.7932	50.5752	2.01986
YDL013W	slx5Δ	102.123	118.717	86.4736	yes	2.11706	9.1841	55.9661	1.82474
YPL194W	ddc1Δ	99.9448	115.981	84.8099	yes	2.07189	2.378	49.16	2.03305
YHR041C	srb2Δ	98.4621	124.148	75.052	yes	2.04116	1.0174	47.7995	2.0599
YOR144C	elg1Δ	97.9	122	75.9	yes	2.0295	9.6255	56.4076	1.73558
YJL047C	rtt101Δ	96.3879	113.627	80.2223	yes	1.99816	6.8515	53.6335	1.79716
YLR234W	top3Δ	96.2151	114.944	78.7496	yes	1.99457	2.6196	49.4016	1.94761
YGR138C	tpo2Δ	95.9109	114.229	78.8061	yes	1.98827	1.606	48.388	1.98212
YLL002W	rtt109Δ	94.5756	112.384	77.9316	yes	1.96059	2.45	49.2321	1.92102
YML075C	hmg1Δ	92.384	108.101	77.6001	yes	1.91515	0.9376	47.7197	1.93597
YER081W	ser3Δ	91.4515	116.639	68.6099	yes	1.89582	1.3127	48.0947	1.90149
YDR067C	oca6Δ	90.9	112.5	71	yes	1.88439	1.5309	48.313	1.88148
YPR046W	mcm16Δ	88.4862	108.391	70.1185	yes	1.83435	1.0743	47.8563	1.849
YMR190C	sgs1Δ	88.0217	111.016	67.0676	yes	1.82472	1.6746	48.4566	1.8165
YJL115W	asf1Δ	85.2149	100.528	70.8596	yes	1.76654	2.5086	49.2906	1.72882
YOL068C	hst1Δ	84	97	71	yes	1.74135	1.4684	48.2505	1.74092
YOR043W	whi2Δ	83.9302	103.562	65.8702	yes	1.7399	1.4769	48.2589	1.73916
YGR199W	pmt6Δ	83.522	109.534	60.2216	yes	1.73144	0.9068	47.6888	1.75139
YKL032C	irx1Δ	83.1843	99.9783	67.5624	yes	1.72444	1.1605	47.9425	1.73508
YGR256W	gnd2Δ	81.773	103.02	62.4011	yes	1.69518	1.7463	48.5283	1.68506
YER080W	aim9Δ	79.1379	101.001	59.317	yes	1.64056	1.3983	48.1803	1.64253
YHR115C	dma1Δ	78.9533	96.3495	62.8747	no (< 1.55 above additive)	1.63673	4.4724	51.2544	1.54042
YIL044C	age2Δ	78.9354	95.0138	63.9885	yes	1.63636	2.3556	49.1377	1.60641
YHL042W	yhl042wΔ	78.1399	94.5953	62.8791	yes	1.61987	0.7578	47.5399	1.64367
YBR081C	spt7Δ	77.9504	95.1334	62.0693	yes	1.61594	1.9431	48.7251	1.5998
YIL057C	rgi2Δ	77.7911	99.5023	58.1271	no (overlapping confidence interval)	1.61264	1.3488	48.1308	1.61624
YGR241C	yap1802Δ	77.0855	94.7316	60.8243	yes	1.59801	1.604	48.386	1.59313
YOL006C	top1Δ	77.0546	91.1135	63.8878	yes	1.59737	2.1024	48.8845	1.57626
YDR363W	esc2Δ	76.3682	94.6009	59.6235	no (< 1.55 above additive)	1.58314	10.0944	56.8764	1.3427
YAL013W	dep1Δ	76.2998	92.7163	61.0993	yes	1.58172	0.8674	47.6495	1.60127
YJL187C	swe1Δ	75.5951	93.1644	59.4243	no	1.56711	1.5982	48.3802	1.56252
YKL136W	ykl136wΔ	75.3317	92.4674	59.533	no	1.56165	1.1984	47.9804	1.57005
YHR008C	sod2Δ	74.5881	88.488	61.5879	no (< 1.55 above additive)	1.54624	2.1791	48.9611	1.52341
YJL030W	mad2Δ	74.5134	88.3158	61.5993	no (< 1.55 above WT)	1.54469	8.0745	54.8565	1.35833
YNL215W	ies2Δ	74.2073	89.3464	60.1351	no (< 1.55 above WT)	1.53834	1.9442	48.7263	1.52294
YDR453C	tsa2Δ	74.1672	88.4864	60.8063	no (< 1.55 above WT)	1.53751	0.9174	47.6994	1.55489
YGL240W	doc1Δ	74.0615	93.2708	56.545	no (< 1.55 above WT)	1.53532	1.6707	48.4528	1.52853
YLR328W	nma1Δ	73.7681	90.6964	58.1715	no (< 1.55 above WT)	1.52924	1.4942	48.2762	1.52804
YER063W	tho1Δ	72.6515	92.2054	54.8807	no (< 1.55 above WT)	1.50609	NA	NA	NA
YER067W	rgi1Δ	72.4273	90.613	55.7969	no (< 1.55 above WT)	1.50144	8.7715	55.5536	1.30374
YIL131C	fkh1Δ	71.5969	88.4613	56.0916	no (< 1.55 above WT)	1.48423	1.8271	48.6091	1.47291
YPL055C	lge1Δ	71.4006	87.7028	56.3747	no (< 1.55 above WT)	1.48016	1.0949	47.877	1.49134
YBR007C	dfs2Δ	69.6613	84.3289	56.0583	no (< 1.55 above WT)	1.4441	0.914	47.696	1.46053
YPR141C	kar3Δ	69.5818	84.4408	55.8157	no (< 1.55 above WT)	1.44246	1.4622	48.2443	1.44228
YJL013C	mad3Δ	69.185	91.3166	49.4177	no (< 1.55 above WT)	1.43423	1.1142	47.8962	1.44448
YPR109W	ypr109wΔ	68.9994	83.1759	55.8287	no (< 1.55 above WT)	1.43038	NA	NA	NA
YNL082W	pms1Δ	68.9991	83.6534	55.4173	no (< 1.55 above WT)	1.43038	NA	NA	NA
YGL127C	soh1Δ	68.9725	81.3238	57.3913	no (< 1.55 above WT)	1.42983	1.7245	48.5065	1.42192
YDL040C	nat1Δ	68.6697	79.2267	58.6822	no (< 1.55 above WT)	1.42355	NA	NA	NA
YOR156C	nfi1Δ	67.6603	81.8484	54.4983	no (< 1.55 above WT)	1.40262	NA	NA	NA
YHR039C	msc7Δ	66.4926	81.2615	52.8508	no (< 1.55 above WT)	1.37842	NA	NA	NA
YKL101W	hsl1Δ	66.0643	79.7102	53.3914	no (< 1.55 above WT)	1.36954	NA	NA	NA
YDR191W	hst4Δ	65.9013	76.0581	56.2937	no (< 1.55 above WT)	1.36616	1.3293	48.1114	1.36977
YBR056W-A	ybr056w-aΔ	65.8044	82.2271	50.7782	no (< 1.55 above WT)	1.36415	NA	NA	NA
YBL064C	prx1Δ	64.9776	76.7149	53.9781	no (< 1.55 above WT)	1.34701	NA	NA	NA
YOL090W	msh2Δ	64.4972	75.6809	53.9898	no (< 1.55 above WT)	1.33705	NA	NA	NA
YER178W	pda1Δ	64.0444	81.4798	48.2158	no (< 1.55 above WT)	1.32766	NA	NA	NA
YOL049W	gsh2Δ	63.4918	75.7433	52.0598	no (< 1.55 above WT)	1.31621	NA	NA	NA
YNL031C	hht2Δ	63.3069	79.2039	48.7695	no (< 1.55 above WT)	1.31238	NA	NA	NA
YGR142W	btn2Δ	63.1873	72.9825	53.9247	no (< 1.55 above WT)	1.3099	NA	NA	NA
YER016W	bim1Δ	62.239	77.787	48.014	no (< 1.55 above WT)	1.29024	NA	NA	NA
YDR534C	fit1Δ	61.9779	77.0154	48.1862	no (< 1.55 above WT)	1.28482	NA	NA	NA
YLR423C	atg17Δ	61.9077	74.5856	50.1264	no (< 1.55 above WT)	1.28337	NA	NA	NA
YNL250W	rad50Δ	61.3417	77.2001	46.8768	no (< 1.55 above WT)	1.27164	NA	NA	NA
YGL086W	mad1Δ	61.1949	73.7926	49.4926	no (< 1.55 above WT)	1.26859	NA	NA	NA
YER042W	mxr1Δ	61.0192	73.1211	49.7478	no (< 1.55 above WT)	1.26495	NA	NA	NA
YER161C	spt2Δ	60.7252	76.7231	46.1575	no (< 1.55 above WT)	1.25886	NA	NA	NA
YBL009W	alk2Δ	59.4934	70.4913	49.2021	no (< 1.55 above WT)	1.23332	NA	NA	NA
YDL074C	bre1Δ	58.8679	72.2195	46.5551	no (< 1.55 above WT)	1.22035	NA	NA	NA
YGR222W	pet54Δ	58.8506	72.7854	46.0444	no (< 1.55 above WT)	1.21999	NA	NA	NA
YDR295C	hda2Δ	58.7108	69.4119	48.688	no (< 1.55 above WT)	1.2171	NA	NA	NA
YOL086W-A	mhf1Δ	58.2351	72.4193	45.2303	no (< 1.55 above WT)	1.20724	NA	NA	NA
YPL096W	png1Δ	58.1956	75.0531	42.9829	no (< 1.55 above WT)	1.20642	NA	NA	NA
YJR078W	bna2Δ	58.1444	72.0248	45.3967	no (< 1.55 above WT)	1.20536	NA	NA	NA
YDR485C	vps72Δ	57.6086	74.3973	42.467	no (< 1.55 above WT)	1.19425	NA	NA	NA
YBR141C	bmt2Δ	56.686	67.7075	46.4069	no (< 1.55 above WT)	1.17512	NA	NA	NA
YOR350C	mne1Δ	56.6408	68.9917	45.2162	no (< 1.55 above WT)	1.17418	NA	NA	NA
YDR009W	gal3Δ	56.5296	71.23	43.1277	no (< 1.55 above WT)	1.17188	NA	NA	NA
YBR289W	snf5Δ	55.8919	71.7597	41.5439	no (< 1.55 above WT)	1.15866	NA	NA	NA
YIL136W	om45Δ	54.7517	68.1373	42.4829	no (< 1.55 above WT)	1.13502	NA	NA	NA
YLR320W	mms22Δ	54.6744	65.8968	44.2475	no (< 1.55 above WT)	1.13342	NA	NA	NA
YNL305C	bxi1Δ	54.4958	67.5622	42.5001	no (< 1.55 above WT)	1.12972	NA	NA	NA
YBL082C	alg3Δ	54.2058	65.3715	43.8342	no (< 1.55 above WT)	1.12371	NA	NA	NA
YNL021W	hda1Δ	53.9452	64.8391	43.8117	no (< 1.55 above WT)	1.1183	NA	NA	NA
YDL078C	mdh3Δ	53.6562	64.0966	43.9196	no (< 1.55 above WT)	1.11231	NA	NA	NA
YER174C	grx4Δ	53.5404	65.5128	42.4874	no (< 1.55 above WT)	1.10991	NA	NA	NA
YKL127W	pgm1Δ	53.3263	63.6487	43.6965	no (< 1.55 above WT)	1.10547	NA	NA	NA
YDR204W	coq4 Δ	53.013	70.7896	37.2187	no (< 1.55 above WT)	1.09898	NA	NA	NA
YGR258C	rad2Δ	52.3211	66.0232	39.8373	no (< 1.55 above WT)	1.08464	NA	NA	NA
YMR038C	ccs1Δ	51.4986	62.1256	41.6287	no (< 1.55 above WT)	1.06759	NA	NA	NA
YKR104W	nft1Δ	50.9133	60.7076	41.7722	no (< 1.55 above WT)	1.05545	NA	NA	NA
YJR135C	mcm22Δ	49.9629	61.9044	38.9969	no (< 1.55 above WT)	1.03575	NA	NA	NA
YCL040W	glk1Δ	49.9304	60.0589	40.5119	no (< 1.55 above WT)	1.03508	NA	NA	NA
YDL138W	rtg2Δ	49.6942	61.5716	38.7873	no (< 1.55 above WT)	1.03018	NA	NA	NA
YIR025W	mnd2Δ	49.6878	61.7206	38.65	no (< 1.55 above WT)	1.03005	NA	NA	NA
YIL036W	cst6Δ	49.435	59.633	39.9633	no (< 1.55 above WT)	1.02481	NA	NA	NA
YOR212W	ste4Δ	49.4339	62.0235	37.9353	no (< 1.55 above WT)	1.02478	NA	NA	NA
YPL015C	hst2Δ	48.8735	60.5426	38.1567	no (< 1.55 above WT)	1.01317	NA	NA	NA
YNL129W	nrk1Δ	48.742	60.3253	38.1	no (< 1.55 above WT)	1.01044	NA	NA	NA
YIL009C-A	est1Δ	48.7106	62.9206	35.896	no (< 1.55 above WT)	1.00979	NA	NA	NA
YBR010W	hht1Δ	48.5433	58.4388	39.3447	no (< 1.55 above WT)	1.00632	NA	NA	NA
YMR201C	rad14Δ	48.0895	60.5492	36.7267	no (< 1.55 above WT)	0.996913	NA	NA	NA
YKR048C	nap1Δ	47.5477	58.3984	37.5462	no (< 1.55 above WT)	0.985682	NA	NA	NA
YJR053W	bfa1Δ	47.5312	59.2727	36.7787	no (< 1.55 above WT)	0.985339	NA	NA	NA
YER177W	bmh1 Δ	47.4073	58.8091	36.9424	no (< 1.55 above WT)	0.982771	NA	NA	NA
YLR357W	rsc2Δ	47.1185	59.6816	35.6911	no (< 1.55 above WT)	0.976784	NA	NA	NA
YOL071W	sdh5Δ	47.0626	62.1471	33.5926	no (< 1.55 above WT)	0.975625	NA	NA	NA
YPL123C	rny1Δ	47.0239	59.4692	35.696	no (< 1.55 above WT)	0.974823	NA	NA	NA
YPL116W	hos3Δ	46.686	60.0033	34.6498	no (< 1.55 above WT)	0.967818	NA	NA	NA
YOL012C	htz1Δ	46.3432	59.9051	34.117	no (< 1.55 above WT)	0.960712	NA	NA	NA
YDR334W	swr1Δ	46.3235	55.5001	37.776	no (< 1.55 above WT)	0.960303	NA	NA	NA
YBR278W	dpb3Δ	46.1301	58.7715	34.6607	no (< 1.55 above WT)	0.956294	NA	NA	NA
YML081W	tda9Δ	45.9085	53.5883	38.6776	no (< 1.55 above WT)	0.9517	NA	NA	NA
YBR073W	rdh54Δ	45.7335	55.3722	36.7952	no (< 1.55 above WT)	0.948072	NA	NA	NA
YLR412W	ber1Δ	45.5746	56.0659	35.9111	no (< 1.55 above WT)	0.944778	NA	NA	NA
YPL048W	cam1Δ	44.4631	54.5157	35.1903	no (< 1.55 above WT)	0.921737	NA	NA	NA
YOR026W	bub3Δ	44.0714	53.6605	35.2002	no (< 1.55 above WT)	0.913617	NA	NA	NA
YDR336W	mrx8Δ	43.606	54.7463	33.4339	no (< 1.55 above WT)	0.903969	NA	NA	NA
YER051W	jhd1Δ	43.0333	55.1009	32.1085	no (< 1.55 above WT)	0.892096	NA	NA	NA
YDL059C	rad59Δ	42.7417	53.8425	32.6204	no (< 1.55 above WT)	0.886051	NA	NA	NA
YBR231C	swc5Δ	41.8109	50.99	33.3246	no (< 1.55 above WT)	0.866756	NA	NA	NA
YEL039C	cyc7Δ	41.3962	51.1444	32.4335	no (< 1.55 above WT)	0.858159	NA	NA	NA
YNR048W	ynr048wΔ	40.862	52.3296	30.4813	no (< 1.55 above WT)	0.847084	NA	NA	NA
YKL106W	aat1Δ	40.6265	50.1817	31.8403	no (< 1.55 above WT)	0.842202	NA	NA	NA
YNR049C	mso1Δ	40.5985	51.8691	30.3853	no (< 1.55 above WT)	0.841622	NA	NA	NA
YOR378W	amf1Δ	39.8753	52.8153	28.3358	no (< 1.55 above WT)	0.82663	NA	NA	NA
YDR227W	sir4Δ	39.5901	47.7603	32.002	no (< 1.55 above WT)	0.820718	NA	NA	NA
YOL059W	gpd2Δ	39.2044	51.84	27.928	no (< 1.55 above WT)	0.812722	NA	NA	NA
YDL002C	nhp10Δ	39.1303	48.2603	30.7297	no (< 1.55 above WT)	0.811186	NA	NA	NA
YER169W	rph1Δ	39.0605	48.9827	29.996	no (< 1.55 above WT)	0.809739	NA	NA	NA
YDL042C	sir2Δ	38.74	49.6427	28.8733	no (< 1.55 above WT)	0.803095	NA	NA	NA
YKL107W	ykl107wΔ	37.2846	27.801	10.4778	no (< 1.55 above WT)	0.772924	NA	NA	NA
YCL011C	gbp2Δ	36.7519	45.1216	29.036	no (< 1.55 above WT)	0.761881	NA	NA	NA
YPL051W	arl3Δ	34.8614	43.4154	27.0234	no (< 1.55 above WT)	0.72269	NA	NA	NA
YOR334W	mrs2 Δ	34.2993	42.4253	26.8319	no (< 1.55 above WT)	0.711037	NA	NA	NA
YJR082C	eaf6Δ	32.585	39.7175	25.9894	no (< 1.55 above WT)	0.675499	NA	NA	NA
YKL086W	srx1Δ	31.8965	38.6997	25.5932	no (< 1.55 above WT)	0.661226	NA	NA	NA
YNL136W	eaf7Δ	31.6514	39.7138	24.2878	no (< 1.55 above WT)	0.656145	NA	NA	NA
YFL013C	ies1Δ	30.5113	37.8952	23.7377	no (< 1.55 above WT)	0.632511	NA	NA	NA
YIR023W	dal81Δ	30.1285	38.2829	22.7215	no (< 1.55 above WT)	0.624575	NA	NA	NA
YOR359W	vts1Δ	29.9938	40.2872	20.8726	no (< 1.55 above WT)	0.621783	NA	NA	NA
YGL194C	hos2Δ	29.5746	37.9616	21.9901	no (< 1.55 above WT)	0.613092	NA	NA	NA
YPR023C	eaf3Δ	27.0262	33.8671	20.7746	no (< 1.55 above WT)	0.560263	NA	NA	NA
YGR252W	gcn5Δ	24.9307	29.8691	20.3308	no (< 1.55 above WT)	0.516823	2.0492	48.8312	0.510548
YLR052W	ies3Δ	24.9044	31.3086	19.0602	no (< 1.55 above WT)	0.516277	NA	NA	NA
YJL168C	set2Δ	23.1192	29.6237	17.2325	no (< 1.55 above WT)	0.47927	NA	NA	NA
YKL168C	kkq8Δ	19.1319	24.6364	14.1611	no (< 1.55 above WT)	0.396611	NA	NA	NA

### Sheet: deletion strain with vector
ORF	Genotype	CAN1 Mutation Rate (x 10-7)	95% Confidence Interval Upper Bound (x 10-7)	95% Confidence Interval Lower Bound (x 10-7)
NA	wild-type	1.45635	2.01077	0.9714
YKL113C	rad27Δ	23.9827	28.6885	19.5967
YPL077C	ypl077cΔ	21.6977	28.0623	15.9612
YGL163C	rad54Δ	21.4903	28.8007	15.0058
YHL006C	shu1Δ	16.8176	19.8497	13.9758
YDR076W	rad55Δ	16.6765	22.587	11.459
YNL107W	yaf9Δ	16.3029	19.6602	13.1843
YOL093W	trm10Δ	14.3562	18.9524	10.2513
YIR002C	mph1Δ	13.5049	18.2089	9.3438
YMR086W	seg1Δ	12.5017	16.7361	8.7439
YDR363W	esc2Δ	10.0944	12.2525	8.0953
YOR144C	elg1Δ	9.6255	13.413	6.3259
YER095W	rad51Δ	9.4508	11.4583	7.5902
YDL013W	slx5Δ	9.1841	11.3074	7.229
YER067W	rgi1Δ	8.7715	12.0729	5.8788
YJL030W	mad2Δ	8.0745	11.3521	5.2312
YNL273W	tof1Δ	7.7427	11.5456	4.5364
YML061C	pif1Δ	7.4926	9.3572	5.7861
YJL047C	rtt101Δ	6.8515	9.0006	4.9279
YOL047C	lds2Δ	6.7064	9.5024	4.2897
YIL132C	csm2Δ	5.3307	6.617	4.1503
YOR080W	dia2Δ	4.7545	6.5643	3.171
YHR115C	dma1Δ	4.4724	6.8611	2.4872
YPL008W	chl1Δ	3.8562	4.9874	2.8367
YHR154W	rtt107Δ	3.7932	5.7124	2.1831
YLR288C	mec3Δ	3.4978	4.4328	2.6475
YCL060C	mrc1Δ	3.4194	4.5007	2.4524
YOR025W	hst3Δ	3.1338	4.1838	2.2008
YLR006C	ssk1Δ	2.9613	4.5318	1.6543
YPL141C	frk1Δ	2.6972	3.8684	1.6908
YMR078C	ctf18Δ	2.6609	3.8402	1.6506
YLR234W	top3Δ	2.6196	3.606	1.7554
YER116C	slx8Δ	2.521	3.244	1.8679
YJL115W	asf1Δ	2.5086	3.5697	1.5934
YLL002W	rtt109	2.45	3.64	1.45
YPL194W	ddc1Δ	2.378	3.2478	1.6132
YIL044C	age2Δ	2.3556	3.9512	1.0911
YGR180C	rnr4Δ	2.2641	3.277	1.3976
YHR008C	sod2Δ	2.1791	2.9343	1.5107
YOL006C	top1Δ	2.1024	2.8434	1.4478
YGR252W	gcn5Δ	2.0492	2.9424	1.282
YNL215W	ies2Δ	1.9442	2.6523	1.3212
YBR081C	spt7Δ	1.9431	2.7205	1.2674
YML021C	ung1Δ	1.8901	2.6034	1.2653
YNL148C	afl1Δ	1.856	2.6675	1.1594
YIL131C	fkh1Δ	1.8271	2.4668	1.2616
YHR009C	tda3Δ	1.7606	3.0194	0.7752
YGR256W	gnd2Δ	1.7463	3.0284	0.7491
YGL127C	soh1Δ	1.7245	2.3966	1.1381
YMR190C	sgs1Δ	1.6746	3.0263	0.6484
YGL240W	doc1Δ	1.6707	2.5912	0.9099
YHR191C	ctf8Δ	1.6117	2.325	1.0005
YGR138C	tpo2Δ	1.606	2.2512	1.0455
YGR241C	yap1802Δ	1.604	2.2106	1.0727
YJL187C	swe1Δ	1.5982	2.1929	1.0764
YDR067C	oca6Δ	1.5309	2.5007	0.751
YLR328W	nma1Δ	1.4942	2.0907	0.9756
YOR043W	whi2Δ	1.4769	2.4755	0.6851
YOL068C	hst1Δ	1.4684	2.0984	0.9261
YPR141C	kar3Δ	1.4622	2.0932	0.9194
YER080W	aim9Δ	1.3983	2.3811	0.626
YCL016C	dcc1Δ	1.3874	2.2713	0.6774
YPR068C	hos1Δ	1.369	2.4923	0.5201
YIL057C	rgi2Δ	1.3488	2.3371	0.5797
YDR191W	hst4Δ	1.3293	1.9078	0.8324
YER081W	ser3Δ	1.3127	2.1691	0.6283
YDR414C	erd1Δ	1.3093	2.2399	0.5799
YKL136W	ykl136wΔ	1.1984	1.7917	0.6989
YKL032C	irx1Δ	1.1605	1.658	0.7322
YJL013C	mad3Δ	1.1142	1.7364	0.6013
YPL055C	lge1Δ	1.0949	1.5249	0.7202
YPR046W	mcm16Δ	1.0743	1.9223	0.4267
YHR041C	srb2Δ	1.0174	1.4685	0.6309
YML075C	hmg1Δ	0.9376	1.3365	0.5937
YDR453C	tsa2Δ	0.9174	1.2973	0.5886
YBR007C	dfs2Δ	0.914	1.3528	0.5426
YGR199W	pmt6Δ	0.9068	1.6342	0.3536
YOL054W	psh1Δ	0.9055	1.5907	0.3766
YAL013W	dep1Δ	0.8674	1.3419	0.4748
YDR078C	shu2Δ	0.8672	1.233	0.5515
YHL042W	yhl042wΔ	0.7578	1.3945	0.2797

### Sheet: deletion strain, ung1 with A3B
ORF (of deletion combined with ung1)	Genotype	CAN1 Mutation Rate (x 10-7)	95% Confidence Interval Upper Bound (x 10-7)	95% Confidence Interval Lower Bound (x 10-7)
YHR191C	ctf8Δ, ung1Δ	979.522	1232.97	748.364
YMR078C	ctf18Δ, ung1Δ	894	1060	714
YCL060C	mrc1Δ, ung1Δ	878.091	972.909	786.919
YNL273W	tof1Δ, ung1Δ	865.344	997.178	740.572
YCL016C	dcc1Δ, ung1Δ	617.205	725.708	515.349
YOR080W	dia2Δ, ung1Δ	509.217	611.601	413.95
YGR256W	gnd2Δ, ung1Δ	453.362	495.324	412.791
YOL093W	trm10Δ, ung1Δ	444.474	488.794	401.733
YOR144C	elg1Δ, ung1Δ	426.426	463.783	390.243
YOR025W	hst3Δ, ung1Δ	425.885	512.782	345.112
YDR363W	esc2Δ, ung1Δ	405.934	463.551	351.197
YKL113C	rad27Δ, ung1Δ	403.263	472.125	338.505
YBR081C	spt7Δ, ung1Δ	400.462	466.39	338.419
YDL013W	slx5Δ, ung1Δ	397.249	434.26	361.473
YPL077C	ypl077cΔ, ung1Δ	396.548	452.773	343.132
YER116C	slx8Δ, ung1Δ	384.967	436.855	335.55
YLR006C	ssk1Δ, ung1Δ	381.068	419.953	343.599
YIL057C	rgi2Δ, ung1Δ	377.404	411.937	344.004
YOL047C	lds2Δ, ung1Δ	367.345	401.541	334.289
YOL054W	psh1Δ, ung1Δ	367.083	399.852	335.362
YHR115C	dma1Δ, ung1Δ	361.66	395.266	329.172
YDR067C	oca6Δ, ung1Δ	359.86	391.701	329.029
YNL107W	yaf9Δ, ung1Δ	356.688	406.151	309.644
YJL047C	rtt101Δ, ung1Δ	344.036	395.957	294.867
YPL008W	chl1Δ, ung1Δ	338.801	378.167	301.061
YHR009C	tda3Δ, ung1Δ	321.566	353.916	290.377
YHR154W	rtt107Δ, ung1Δ	320.111	383.018	261.484
YGR180C	rnr4Δ, ung1Δ	305.926	370.366	246.166
YOR043W	whi2Δ, ung1Δ	305.359	333.243	278.388
YOL068C	hst1Δ, ung1Δ	305.101	334.502	276.712
YOL006C	top1Δ, ung1Δ	301.478	335.378	268.934
YGR138C	tpo2Δ, ung1Δ	293.945	341.708	248.898
YER080W	aim9Δ, ung1Δ	284.219	351.973	221.987
YDR414C	erd1Δ, ung1Δ	283.818	333.772	236.928
YML075C	hmg1Δ, ung1Δ	282.969	311.166	255.775
YLR288C	mec3Δ, ung1Δ	278.736	306.461	251.996
YJL115W	asf1Δ, ung1Δ	277.296	320.532	236.425
YPR068C	hos1Δ, ung1Δ	276.59	307.659	246.763
YER095W	rad51Δ, ung1Δ	274.46	304.163	245.902
YGR199W	pmt6Δ, ung1Δ	266.643	290.821	243.25
YKL032C	irx1Δ, ung1Δ	264.932	310.264	222.307
YPR046W	mcm16Δ, ung1Δ	264.445	301.293	229.407
YDR078C	shu2Δ, ung1Δ	258.964	296.698	223.163
YHL042W	yhl042wΔ, ung1Δ	257.93	281.931	234.73
YMR086W	seg1Δ, ung1Δ	257.131	281.541	233.551
YIR002C	mph1Δ, ung1Δ	254.141	278.91	230.234
YLL002W	rtt109Δ, ung1Δ	250.583	306.163	199.253
YHL006C	shu1Δ, ung1Δ	249.326	277.121	222.633
YMR190C	sgs1Δ, ung1Δ	248.508	295.931	204.225
YPL141C	frk1Δ, ung1Δ	248.427	276.297	221.669
YJL187C	swe1Δ, ung1Δ	247.216	281.065	215.003
YDR076W	rad55Δ, ung1Δ	242.367	287.213	200.405
YGL163C	rad54Δ, ung1Δ	242.018	285.723	201.06
YGR241C	yap1802Δ, ung1Δ	234.952	259.467	211.349
YKL136W	ykl136wΔ, ung1Δ	234.047	259.686	209.407
YPL194W	ddc1Δ, ung1Δ	233.622	257.779	210.356
YER081W	ser3Δ, ung1Δ	227.851	249.531	206.909
YIL044C	age2Δ, ung1Δ	212.412	233.812	191.782
YAL013W	dep1Δ, ung1Δ	212.106	239.446	186.013
YIL132C	csm2Δ, ung1Δ	209.286	234.431	185.213
YLR234W	top3Δ, ung1Δ	197.739	225.089	171.724
YHR041C	srb2Δ, ung1Δ	192	224	158
YML061C	pif1Δ, ung1Δ	NA	NA	NA

### Sheet: hst3,asf1 and hst3, rtt109 
ORF	Genotype	A3B-induced CAN1 Mutation Rate (x 10-7)	95% Confidence Interval Upper Bound (x 10-7)	95% Confidence Interval Lower Bound (x 10-7)
YOR025W, YJL115W	hst3Δ, asf1Δ	89.2926	101.019	78.1104
YOR025W, YLL002W	hst3Δ, rtt109Δ	83.2544	95.3292	71.7959
