## Supplemental Table 3 for "Genetic modifiers of APOBEC-induced mutagenesis"

### Sheet: Analysis
Gene Deletion	Isolates Seq	Isolates with Multiples	Isolates with Single Mutations	Single Deletion	Single Insertion	Single SNP	Single APOBEC motif	Single not APOBEC motif	Single APOBEC motif_SNP	Single APOBEC motif_DEL	Complex	Omikli	C_SNP	G_SNP	A_SNP	T_SNP	C_to_A	C_to_G	C_to_T	Stand Bias	C_to_A	C_to_G	C_to_T	Single Deletion	Single Insertion	Complex	Omikli	C_to_GvsT	Complex_SNP	Omikli_SNP	InDel_SNP	C_SNP_Fraction	G_SNP_Fraction	C_to_A_Fraction	C_to_G_Fraction	C_to_T_Fraction	Single Deletion_Fraction	Single Insertion_Fraction	Complex_Fraction	Omikli_Fraction	Strand Bias_p-value	ΔStrand Bias_p-value	ΔStrand Bias_odds-ratio	ΔSubPattern_p-value	ΔSubPattern_odds-ratio	APOBEC Motif_Fraction
age2Δ	47	3	44	0	0	44	40	4	40	0	0	3	29	15	0	0	0	4	40	-0.948775	-6.47573	-3.30581	-0.135883	-6.56986	-6.56986	-6.56986	-3.7625	-3.16993	-6.47573	-3.66838	-6.47573	0.617021	0.319149	0	0.0851064	0.851064	0	0	0	0.0638298	0.04877	0.8475	0.921195	0.2085	0.449409	0.909091
arp6Δ	24	1	23	5	0	18	15	8	14	1	0	1	9	9	0	0	1	2	15	0	-3.62449	-2.88753	-0.255257	-2.15528	-5.61471	-5.61471	-4.02975	-2.63227	-5.20945	-3.62449	-1.75002	0.375	0.375	0.0416667	0.0833333	0.625	0.208333	0	0	0.0416667	1	0.1808	0.4796	0.7319	0.598546	0.652174
asf1Δ	37	3	34	2	0	32	24	10	24	0	1	2	25	7	0	0	0	10	22	-1.82912	-6.02237	-1.63005	-0.530515	-3.90689	-6.22882	-4.64386	-3.90689	-1.09954	-4.43741	-3.70044	-3.70044	0.675676	0.189189	0	0.27027	0.594595	0.0540541	0	0.027027	0.0540541	0.002102	0.3696	1.69385	0.1398	2.01945	0.705882
chl1Δ	48	2	46	2	0	44	44	2	43	1	0	2	38	6	0	0	0	26	18	-2.65289	-6.47573	-0.747813	-1.26628	-4.27798	-6.59991	-6.59991	-4.27798	0.518467	-6.47573	-4.15381	-4.15381	0.791667	0.125	0	0.541667	0.375	0.0416667	0	0	0.0416667	9.43e-07	0.0228	2.99414	3.28e-06	6.35094	0.956522
csm2Δ	29	1	28	1	2	25	21	7	21	0	1	0	22	2	1	0	1	19	4	-3.42708	-4.02975	-0.329308	-2.44478	-4.29768	-3.56071	-4.29768	-5.88264	2.11548	-4.08746	-5.67243	-2.86507	0.758621	0.0689655	0.0344828	0.655172	0.137931	0.0344828	0.0689655	0.0344828	0	3.588e-05	0.02053	5.18198	1.253e-08	20.4592	0.75
ctf18Δ	52	0	52	6	0	46	48	4	43	5	0	0	15	31	0	0	0	8	38	1.04483	-6.53916	-2.4517	-0.272372	-3.01381	-6.71425	-6.71425	-6.71425	-2.17932	-6.53916	-6.53916	-2.83872	0.288462	0.596154	0	0.153846	0.730769	0.115385	0	0	0	0.0259	0.0001197	0.23311	1	0.941577	0.923077
ctf8Δ	45	1	44	3	0	41	33	11	33	0	0	1	19	22	0	0	0	13	28	0.210988	-6.37504	-1.62015	-0.542149	-3.70044	-6.50779	-6.50779	-4.92283	-1.078	-6.37504	-4.79008	-3.56768	0.422222	0.488889	0	0.288889	0.622222	0.0666667	0	0	0.0222222	0.7552	0.02219	0.41415	0.1149	2.06344	0.75
dcc1Δ	44	1	43	0	0	43	33	10	33	0	0	1	14	29	0	0	0	5	38	1.04797	-6.44294	-2.98351	-0.176157	-6.47573	-6.47573	-6.47573	-4.89077	-2.80735	-6.44294	-4.85798	-6.44294	0.318182	0.659091	0	0.113636	0.863636	0	0	0	0.0227273	0.03154	0.0001714	0.232635	0.4539	0.590376	0.767442
ddc1Δ	33	2	31	1	0	30	26	5	25	1	0	2	26	4	0	0	1	15	14	-2.68529	-4.34577	-0.976541	-1.07276	-4.48113	-6.06609	-6.06609	-3.74416	0.0962153	-5.93074	-3.60881	-4.34577	0.787879	0.121212	0.030303	0.454545	0.424242	0.030303	0	0	0.0606061	5.948e-05	0.05947	3.07056	0.001198	4.71472	0.83871
dep1Δ	31	3	28	3	1	24	22	6	21	1	1	2	19	5	0	0	0	12	12	-1.91544	-5.61471	-0.970854	-0.970854	-3.16993	-4.39232	-4.39232	-3.65535	0	-4.02975	-3.29278	-2.44478	0.612903	0.16129	0	0.387097	0.387097	0.0967742	0.0322581	0.0322581	0.0645161	0.006611	0.3265	1.80103	0.002818	4.39984	0.785714
dia2Δ	45	8	37	2	0	35	32	5	30	2	4	4	34	1	0	0	0	21	14	-5.01919	-6.14975	-0.723482	-1.29177	-4.18587	-6.50779	-3.33787	-3.33787	0.568284	-2.97982	-2.97982	-3.82782	0.755556	0.0222222	0	0.466667	0.311111	0.0444444	0	0.0888889	0.0888889	2.095e-09	0.0003332	15.9726	9.692e-06	6.58151	0.864865
dma1Δ	42	0	42	2	0	40	37	5	36	1	0	0	30	10	0	0	1	9	30	-1.58017	-4.75489	-2.09192	-0.409113	-4.08746	-6.40939	-6.40939	-6.40939	-1.68281	-6.33985	-6.33985	-4.01792	0.714286	0.238095	0.0238095	0.214286	0.714286	0.047619	0	0	0	0.002221	0.5366	1.42485	0.632	1.33813	0.880952
elg1Δ	31	1	30	3	0	27	25	5	24	1	0	1	24	3	0	0	0	13	14	-2.97916	-5.78136	-1.02647	-0.923379	-3.16993	-5.97728	-5.97728	-4.39232	-0.103093	-5.78136	-4.1964	-2.974	0.774194	0.0967742	0	0.419355	0.451613	0.0967742	0	0	0.0322581	4.923e-05	0.048	3.77461	0.004351	4.09157	0.833333
erd1Δ	22	0	22	0	0	22	20	2	20	0	0	0	22	0	0	0	0	6	16	-8.78463	-5.49185	-1.79141	-0.447459	-5.49185	-5.49185	-5.49185	-5.49185	-1.34395	-5.49185	-5.49185	-5.49185	1	0	0	0.272727	0.727273	0	0	0	0	4.768e-07	0.0008159	Inf	0.3779	1.66818	0.909091
esc1Δ	29	0	29	1	0	28	23	6	23	0	0	0	22	5	0	1	0	9	18	-2.12642	-5.78136	-1.53343	-0.571906	-4.29768	-5.88264	-5.88264	-5.88264	-0.961526	-5.83289	-5.83289	-4.24793	0.758621	0.172414	0	0.310345	0.62069	0.0344828	0	0	0	0.001514	0.2301	2.08346	0.1137	2.21843	0.793103
frk1Δ	56	2	54	1	0	53	45	9	45	0	0	2	36	17	0	0	1	8	44	-1.08023	-5.1565	-2.654	-0.265734	-5.23522	-6.82018	-6.82018	-4.49825	-2.38827	-6.74147	-4.41954	-5.1565	0.642857	0.303571	0.0178571	0.142857	0.785714	0.0178571	0	0	0.0357143	0.01266	1	1.00835	0.8194	0.813974	0.833333
gcn5Δ	33	0	33	6	0	27	25	8	20	5	0	0	22	5	0	0	0	15	12	-2.12642	-5.78136	-0.827163	-1.1375	-2.36565	-6.06609	-6.06609	-6.06609	0.31034	-5.78136	-5.78136	-2.08092	0.666667	0.151515	0	0.454545	0.363636	0.181818	0	0	0	0.001514	0.2301	2.08346	0.0003235	5.48781	0.757576
gnd2Δ	46	2	44	0	0	44	34	10	34	0	1	1	31	13	0	0	0	8	36	-1.25054	-6.47573	-2.38827	-0.285909	-6.53916	-6.53916	-4.9542	-4.9542	-2.10236	-4.89077	-4.89077	-6.47573	0.673913	0.282609	0	0.173913	0.782609	0	0	0.0217391	0.0217391	0.00956	0.8447	1.13448	1	0.993511	0.772727
hmg1Δ	27	1	26	0	0	26	25	1	25	0	1	0	24	2	0	0	3	14	9	-3.55234	-2.92057	-0.869939	-1.47999	-5.78136	-5.78136	-4.1964	-5.78136	0.610053	-4.14296	-5.72792	-5.72792	0.888889	0.0740741	0.111111	0.518519	0.333333	0	0	0.037037	0	1.049e-05	0.01218	5.65149	0.0001104	6.803	0.961538
hos1Δ	40	6	34	1	0	33	27	7	26	1	1	5	21	11	1	0	2	17	13	-0.929774	-3.70044	-0.893085	-1.26748	-4.75489	-6.33985	-4.75489	-2.88042	0.374396	-4.48113	-2.60666	-4.48113	0.525	0.275	0.05	0.425	0.325	0.025	0	0.025	0.125	0.1102	0.8302	0.909792	0.0001093	5.74151	0.794118
hst1Δ	25	0	25	2	0	23	21	4	21	0	0	0	16	7	0	0	0	1	22	-1.18688	-5.55459	-3.96963	-0.0627358	-3.3505	-5.67243	-5.67243	-5.67243	-3.90689	-5.55459	-5.55459	-3.23266	0.64	0.28	0	0.04	0.88	0.08	0	0	0	0.09314	1	1.08767	0.1188	0.205097	0.84
hst3Δ	69	3	66	3	2	61	56	10	54	2	2	1	54	6	0	1	1	32	27	-3.15929	-5.3339	-0.896495	-1.1375	-4.31159	-4.79701	-4.79701	-5.53398	0.241008	-4.62059	-5.35755	-3.48308	0.782609	0.0869565	0.0144928	0.463768	0.391304	0.0434783	0.0289855	0.0289855	0.0144928	9.723e-11	0.001611	4.24885	6.138e-06	5.23213	0.848485
hst3, asf1Δ	39	2	37	5	0	32	30	7	30	0	1	1	27	5	0	0	1	11	20	-2.42127	-4.43741	-1.49881	-0.664816	-2.84435	-6.30378	-4.71882	-4.71882	-0.83399	-4.43741	-4.43741	-2.56294	0.692308	0.128205	0.025641	0.282051	0.512821	0.128205	0	0.025641	0.025641	0.0001131	0.1087	2.554	0.0801	2.43864	0.810811
hst4Δ	44	0	44	2	1	41	37	7	36	1	0	0	32	9	0	0	0	5	36	-1.82433	-6.37504	-2.91561	-0.185215	-4.15381	-4.89077	-6.47573	-6.47573	-2.73039	-6.37504	-6.37504	-3.56768	0.727273	0.204545	0	0.113636	0.818182	0.0454545	0.0227273	0	0	0.0004309	0.3026	1.68675	0.4559	0.622984	0.840909
ies2Δ	29	3	26	3	0	23	20	6	20	0	2	1	22	1	0	0	3	13	7	-4.39232	-2.74723	-0.799701	-1.6477	-3.07529	-5.88264	-3.56071	-4.29768	0.847997	-3.23266	-3.96963	-2.74723	0.758621	0.0344828	0.103448	0.448276	0.241379	0.103448	0	0.0689655	0.0344828	5.722e-06	0.007092	10.3423	7.025e-05	8.09487	0.769231
ixr1Δ	18	3	15	0	0	15	12	3	12	0	2	1	10	5	0	0	0	3	12	-0.99284	-4.9542	-2.14684	-0.31034	-5.20945	-5.20945	-2.88753	-3.62449	-1.8365	-2.63227	-3.36923	-4.9542	0.555556	0.277778	0	0.166667	0.666667	0	0	0.111111	0.0555556	0.3018	1	0.952814	1	1.11645	0.8
lds2Δ	40	9	31	1	0	30	26	5	25	1	4	5	25	4	0	1	5	18	6	-2.62882	-2.42321	-0.67319	-2.1822	-4.75489	-6.33985	-3.16993	-2.88042	1.50901	-2.76081	-2.47131	-4.34577	0.625	0.1	0.125	0.45	0.15	0.025	0	0.1	0.125	0.0001037	0.06031	2.95302	3.083e-07	13.0052	0.83871
lge1Δ	30	2	28	1	0	27	23	5	23	0	0	2	25	2	0	0	0	12	15	-3.61111	-5.78136	-1.1375	-0.827163	-4.34577	-5.93074	-5.93074	-3.60881	-0.31034	-5.78136	-3.45943	-4.1964	0.833333	0.0666667	0	0.4	0.5	0.0333333	0	0	0.0666667	5.648e-06	0.01211	5.88623	0.00946	3.53121	0.821429
mec3Δ	37	4	33	1	0	32	24	9	24	0	1	3	25	7	0	0	0	12	20	-1.82912	-6.02237	-1.37851	-0.664816	-4.64386	-6.22882	-4.64386	-3.42146	-0.713696	-4.43741	-3.21501	-4.43741	0.675676	0.189189	0	0.324324	0.540541	0.027027	0	0.027027	0.0810811	0.002102	0.3696	1.69385	0.03173	2.65834	0.727273
mcm16Δ	36	0	36	0	0	36	27	9	27	0	0	0	27	8	1	0	1	8	26	-1.74857	-4.56478	-2.06228	-0.421827	-6.18982	-6.18982	-6.18982	-6.18982	-1.64046	-6.18982	-6.18982	-6.18982	0.75	0.222222	0.0277778	0.222222	0.722222	0	0	0	0	0.001878	0.3868	1.60145	0.6147	1.37198	0.75
mph1Δ	72	7	65	6	0	59	59	6	54	5	3	4	58	1	0	0	5	37	17	-5.78883	-3.43539	-0.665999	-1.76553	-3.47947	-7.17991	-4.37255	-4.00998	1.09954	-4.08746	-3.72489	-3.19438	0.805556	0.0138889	0.0694444	0.513889	0.236111	0.0833333	0	0.0416667	0.0555556	< 2.2e-16	8.098e-07	27.2281	1.606e-09	9.54223	0.907692
mrc1Δ	37	3	34	1	0	33	29	5	29	0	0	3	27	6	0	0	0	22	11	-2.16062	-6.06609	-0.574236	-1.54253	-4.64386	-6.22882	-6.22882	-3.42146	0.968291	-6.06609	-3.25873	-4.48113	0.72973	0.162162	0	0.594595	0.297297	0.027027	0	0	0.0810811	0.0003241	0.1779	2.1309	1.12e-06	8.73911	0.852941
oca6Δ	42	3	39	2	0	37	35	4	34	1	0	3	27	10	0	0	1	19	17	-1.42843	-4.64386	-0.943416	-1.09954	-4.08746	-6.40939	-6.40939	-3.60204	0.156119	-6.22882	-3.42146	-3.90689	0.642857	0.238095	0.0238095	0.452381	0.404762	0.047619	0	0	0.0714286	0.007632	0.675	1.28328	0.0001722	4.92172	0.897436
pif1Δ	35	3	32	0	0	32	27	5	27	0	1	2	23	9	0	0	3	4	25	-1.34878	-3.21501	-2.85244	-0.349942	-6.14975	-6.14975	-4.56478	-3.82782	-2.5025	-4.43741	-3.70044	-6.02237	0.657143	0.257143	0.0857143	0.114286	0.714286	0	0	0.0285714	0.0571429	0.02006	0.8254	1.21505	0.7795	0.717146	0.84375
pmt6Δ	40	2	38	0	0	38	33	5	33	0	1	1	26	12	0	0	0	4	34	-1.11225	-6.26679	-3.09686	-0.158262	-6.33985	-6.33985	-4.75489	-4.75489	-2.9386	-4.68182	-4.68182	-6.26679	0.65	0.3	0	0.1	0.85	0	0	0.025	0.025	0.03355	1	1.0315	0.4311	0.528289	0.868421
psh1Δ	56	1	55	1	1	53	45	10	45	0	0	1	44	9	0	0	0	13	40	-2.28315	-6.74147	-1.98658	-0.401617	-5.23522	-5.23522	-6.82018	-5.23522	-1.58496	-6.74147	-5.1565	-4.41954	0.785714	0.160714	0	0.232143	0.714286	0.0178571	0.0178571	0	0.0178571	1.221e-06	0.05271	2.3153	0.3989	1.44905	0.818182
rad27Δ	57	6	51	1	5	45	43	8	42	1	4	2	37	7	0	1	0	25	19	-2.39378	-6.47573	-0.803308	-1.19033	-5.26053	-3.38606	-3.67557	-4.52356	0.387023	-3.33787	-4.18587	-2.80735	0.649123	0.122807	0	0.438596	0.333333	0.0175439	0.0877193	0.0701754	0.0350877	5.3e-06	0.06271	2.50138	9.31e-06	5.79123	0.843137
rad51Δ	26	2	24	2	0	22	22	2	20	2	1	1	19	3	0	0	0	18	4	-2.64291	-5.49185	-0.2824	-2.32193	-3.40599	-5.72792	-4.14296	-4.14296	2.03953	-3.90689	-3.90689	-3.16993	0.730769	0.115385	0	0.692308	0.153846	0.0769231	0	0.0384615	0.0384615	0.0008554	0.1157	2.99143	3.343e-08	19.3898	0.916667
rad54Δ	43	4	39	3	2	34	31	8	31	0	1	3	30	4	0	0	0	23	11	-2.89137	-6.10852	-0.553936	-1.58496	-3.63559	-4.12102	-4.85798	-3.63559	1.03103	-4.52356	-3.30117	-2.64909	0.697674	0.0930233	0	0.534884	0.255814	0.0697674	0.0465116	0.0232558	0.0697674	6.165e-06	0.02365	3.54066	5.02e-07	9.13318	0.794872
rad55Δ	53	6	47	3	0	44	44	3	42	2	3	3	39	5	0	0	2	23	19	-2.95097	-4.15381	-0.921145	-1.19033	-3.93411	-6.74147	-3.93411	-3.93411	0.269187	-3.66838	-3.66838	-3.66838	0.735849	0.0943396	0.0377358	0.433962	0.358491	0.0566038	0	0.0566038	0.0566038	1.405e-07	0.01112	3.68329	3.41e-05	5.33111	0.93617
rgi2Δ	47	1	46	0	0	46	39	7	39	0	0	1	29	17	0	0	1	1	44	-0.768766	-4.9542	-4.9542	-0.0634254	-6.56986	-6.56986	-6.56986	-4.98489	-4.89077	-6.53916	-4.9542	-6.53916	0.617021	0.361702	0.0212766	0.0212766	0.93617	0	0	0	0.0212766	0.1038	0.7034	0.813567	0.006882	0.102683	0.847826
rtt101Δ	24	0	24	2	0	22	20	4	18	2	0	0	19	3	0	0	0	18	4	-2.64291	-5.49185	-0.2824	-2.32193	-3.29278	-5.61471	-5.61471	-5.61471	2.03953	-5.49185	-5.49185	-3.16993	0.791667	0.125	0	0.75	0.166667	0.0833333	0	0	0	0.0008554	0.1157	2.99143	3.343e-08	19.3898	0.833333
rtt107Δ	47	3	44	1	0	43	39	5	38	1	0	3	37	6	0	0	2	9	32	-2.61447	-4.12102	-2.19502	-0.420576	-4.98489	-6.56986	-6.56986	-3.7625	-1.77444	-6.44294	-3.63559	-4.85798	0.787234	0.12766	0.0425532	0.191489	0.680851	0.0212766	0	0	0.0638298	1.636e-06	0.03548	2.91572	0.6402	1.25511	0.886364
rtt109Δ	40	2	38	3	0	35	33	5	31	2	1	1	28	7	0	0	0	7	28	-1.99231	-6.14975	-2.24286	-0.316857	-3.5325	-6.33985	-4.75489	-4.75489	-1.926	-4.56478	-4.56478	-3.34239	0.7	0.175	0	0.175	0.7	0.075	0	0.025	0.025	0.0005083	0.1962	1.89578	0.8041	1.11665	0.868421
seg1Δ	25	3	22	5	0	17	15	7	15	0	1	2	17	0	0	0	0	13	4	-8.41363	-5.12928	-0.374396	-1.95936	-2.21299	-5.67243	-4.08746	-3.3505	1.58496	-3.54432	-2.80735	-1.66985	0.68	0	0	0.52	0.16	0.2	0	0.04	0.08	1.526e-05	0.005586	Inf	5.229e-06	14.0447	0.681818
ser3Δ	1	0	1	0	0	1	1	0	1	0	0	0	1	0	0	0	0	1	0	-4.39232	-1.58496	0	-1.58496	-1.58496	-1.58496	-1.58496	-1.58496	1.58496	-1.58496	-1.58496	-1.58496	1	0	0	1	0	0	0	0	0	1	1	Inf	0.1915	Inf	1
sgs1Δ	53	2	51	0	0	51	39	12	39	0	0	2	42	8	0	1	0	20	30	-2.38505	-6.65821	-1.30066	-0.727474	-6.74147	-6.74147	-6.74147	-4.41954	-0.573185	-6.6865	-4.36457	-6.6865	0.792453	0.150943	0	0.377358	0.566038	0	0	0	0.0377358	1.164e-06	0.04673	2.48503	0.008577	2.95549	0.764706
shu1Δ	39	8	31	0	0	31	25	6	25	0	2	6	26	5	0	0	2	16	13	-2.36693	-3.65535	-0.932886	-1.22239	-6.30378	-6.30378	-3.98185	-2.60334	0.289507	-3.65535	-2.27684	-5.97728	0.666667	0.128205	0.0512821	0.410256	0.333333	0	0	0.0512821	0.153846	0.0001922	0.1079	2.45991	0.0002262	5.40672	0.806452
shu2Δ	35	3	32	3	0	29	27	5	25	2	3	0	25	4	0	0	0	23	6	-2.62882	-5.88264	-0.328054	-2.1822	-3.34239	-6.14975	-3.34239	-6.14975	1.85415	-3.07529	-5.88264	-3.07529	0.714286	0.114286	0	0.657143	0.171429	0.0857143	0	0.0857143	0	0.0001037	0.06031	2.95302	3.403e-09	16.5868	0.84375
slx5Δ	42	7	35	1	0	34	30	5	30	0	3	4	27	7	0	0	1	12	21	-1.93993	-4.52356	-1.46467	-0.68226	-4.82443	-6.40939	-3.60204	-3.23947	-0.782409	-3.30117	-2.9386	-4.52356	0.642857	0.166667	0.0238095	0.285714	0.5	0.0238095	0	0.0714286	0.0952381	0.0008214	0.2708	1.82847	0.0524	2.53323	0.857143
slx8Δ	29	1	28	1	0	27	24	4	24	0	1	0	25	2	0	0	1	13	13	-3.61111	-4.1964	-1.02647	-1.02647	-4.29768	-5.88264	-4.29768	-5.88264	0	-4.1964	-5.78136	-4.1964	0.862069	0.0689655	0.0344828	0.448276	0.448276	0.0344828	0	0.0344828	0	5.648e-06	0.01211	5.88623	0.001925	4.40157	0.857143
sod2Δ	28	0	28	3	0	25	23	5	21	2	0	0	19	6	0	0	0	4	21	-1.65478	-5.67243	-2.5025	-0.246161	-3.02554	-5.83289	-5.83289	-5.83289	-2.25634	-5.67243	-5.67243	-2.86507	0.678571	0.214286	0	0.142857	0.75	0.107143	0	0	0	0.01463	0.4746	1.50294	1	0.852675	0.821429
soh1Δ	28	2	26	4	1	21	19	7	19	0	1	1	18	3	0	0	1	7	13	-2.56512	-3.8413	-1.51937	-0.671377	-2.66297	-4.24793	-4.24793	-4.24793	-0.847997	-3.8413	-3.8413	-1.96683	0.642857	0.107143	0.0357143	0.25	0.464286	0.142857	0.0357143	0.0357143	0.0357143	0.00149	0.1176	2.83477	0.1302	2.38567	0.730769
spt7Δ	41	2	39	4	0	35	37	2	34	3	2	0	31	4	0	0	1	17	17	-2.9386	-4.56478	-1.02046	-1.02046	-3.20511	-6.37504	-4.05311	-6.37504	0	-3.82782	-6.14975	-2.97982	0.756098	0.097561	0.0243902	0.414634	0.414634	0.097561	0	0.0487805	0	3.465e-06	0.02356	3.65817	0.0006354	4.4077	0.948718
srb2Δ	37	0	37	3	1	33	32	5	29	3	0	0	25	8	0	0	0	16	17	-1.63775	-6.06609	-1.0217	-0.936806	-3.42146	-4.64386	-6.22882	-6.22882	-0.0848889	-6.06609	-6.06609	-2.89616	0.675676	0.216216	0	0.432432	0.459459	0.0810811	0.027027	0	0	0.004551	0.5088	1.48358	0.001208	4.15057	0.864865
ssk1Δ	36	2	34	2	0	32	31	3	30	1	1	1	26	6	0	0	0	15	17	-2.10628	-6.02237	-1.06817	-0.893085	-3.8679	-6.18982	-4.60486	-4.60486	-0.175087	-4.43741	-4.43741	-3.70044	0.722222	0.166667	0	0.416667	0.472222	0.0555556	0	0.0277778	0.0277778	0.0005351	0.1781	2.05247	0.002277	3.89336	0.911765
tda3Δ	28	0	28	0	0	28	24	4	24	0	0	0	17	11	0	0	1	7	20	-0.625725	-4.24793	-1.926	-0.475338	-5.83289	-5.83289	-5.83289	-5.83289	-1.45066	-5.83289	-5.83289	-5.83289	0.607143	0.392857	0.0357143	0.25	0.714286	0	0	0	0	0.3449	0.5024	0.737876	0.4166	1.55844	0.857143
tof1Δ	46	3	43	0	1	42	40	3	40	0	2	1	42	0	0	0	2	26	14	-9.71596	-4.08746	-0.68147	-1.55141	-6.53916	-4.9542	-4.21723	-4.9542	0.869939	-4.08746	-4.82443	-4.82443	0.913043	0	0.0434783	0.565217	0.304348	0	0.0217391	0.0434783	0.0217391	4.547e-13	2.958e-06	Inf	4.04e-07	8.13418	0.930233
top1Δ	44	1	43	5	1	37	32	11	30	2	1	0	29	6	1	1	0	12	23	-2.26353	-6.14975	-1.50589	-0.595158	-3.0163	-4.89077	-4.89077	-6.47573	-0.910733	-4.64386	-6.22882	-2.52838	0.659091	0.136364	0	0.272727	0.522727	0.113636	0.0227273	0.0227273	0	0.0001168	0.1225	2.28782	0.06188	2.31539	0.744186
top3Δ	34	2	32	1	0	31	29	3	29	0	1	1	25	6	0	0	0	12	19	-2.0498	-5.97728	-1.33342	-0.691878	-4.52356	-6.10852	-4.52356	-4.52356	-0.641546	-4.39232	-4.39232	-4.39232	0.735294	0.176471	0	0.352941	0.558824	0.0294118	0	0.0294118	0.0294118	0.0008779	0.2529	1.97398	0.02754	2.79643	0.90625
tpo2Δ	53	1	52	0	0	52	43	9	43	0	1	0	44	5	2	1	2	27	20	-3.12479	-4.30743	-0.847997	-1.2718	-6.74147	-6.74147	-5.1565	-6.74147	0.423808	-5.12928	-6.71425	-6.71425	0.830189	0.0943396	0.0377358	0.509434	0.377358	0	0	0.0188679	0	7.597e-09	0.003887	4.1536	5.376e-06	5.94287	0.826923
trm10Δ	34	4	30	2	1	27	28	2	26	2	2	2	22	5	0	0	0	18	9	-2.12642	-5.78136	-0.571906	-1.53343	-3.7866	-4.52356	-3.7866	-3.7866	0.961526	-3.45943	-3.45943	-2.974	0.647059	0.147059	0	0.529412	0.264706	0.0588235	0.0294118	0.0588235	0.0588235	0.001514	0.2301	2.08346	3.918e-06	8.72613	0.933333
trp3Δ	7	1	6	0	0	6	6	0	6	0	0	1	6	0	0	0	0	5	1	-6.91886	-3.70044	-0.241008	-2.11548	-3.90689	-3.90689	-3.90689	-2.32193	1.87447	-3.70044	-2.11548	-3.70044	0.857143	0	0	0.714286	0.142857	0	0	0	0.142857	0.03125	0.1737	Inf	0.001876	21.3965	1
tsa2Δ	30	0	30	1	0	29	27	3	27	0	0	0	23	6	0	0	1	5	23	-1.92976	-4.29768	-2.42321	-0.328054	-4.34577	-5.93074	-5.93074	-5.93074	-2.09516	-5.88264	-5.88264	-4.29768	0.766667	0.2	0.0333333	0.166667	0.766667	0.0333333	0	0	0	0.002316	0.3508	1.817	1	0.972094	0.9
ung1Δ	34	0	34	4	0	30	31	3	29	2	0	0	27	3	0	0	0	0	30	-3.14875	-5.93074	-5.93074	0	-2.9386	-6.10852	-6.10852	-6.10852	-5.93074	-5.93074	-5.93074	-2.76081	0.794118	0.0882353	0	0	0.882353	0.117647	0	0	0	8.43e-06	0.01781	4.24444	0.01179	0	0.911765
whi2Δ	14	0	14	0	0	14	13	1	13	0	0	0	10	4	0	0	0	9	5	-1.3112	-4.85798	-0.610053	-1.39855	-4.85798	-4.85798	-4.85798	-4.85798	0.788496	-4.85798	-4.85798	-4.85798	0.714286	0.285714	0	0.642857	0.357143	0	0	0	0	0.1796	1	1.18863	0.0007366	7.83188	0.928571
wtΔ	99	5	94	1	0	93	75	19	75	0	2	3	63	30	0	0	0	17	76	-1.06913	-7.54689	-2.41761	-0.289507	-6.05166	-7.63662	-5.3147	-4.82927	-2.1281	-5.22497	-4.73954	-5.96193	0.636364	0.30303	0	0.171717	0.767677	0.010101	0	0.020202	0.030303	0.00081	1	1	1	1	0.797872
yaf9Δ	68	3	65	8	2	55	55	10	50	5	2	1	52	3	0	0	1	39	15	-4.09302	-5.20945	-0.490635	-1.84022	-3.01057	-4.7761	-4.7761	-5.51307	1.34958	-4.47249	-5.20945	-2.4021	0.764706	0.0441176	0.0147059	0.573529	0.220588	0.117647	0.0294118	0.0294118	0.0147059	1.542e-12	8.213e-05	8.15878	1.383e-10	11.3691	0.846154
ypl077cΔ	48	8	40	3	0	37	34	6	33	1	2	6	35	2	0	0	1	27	9	-4.09572	-4.64386	-0.447459	-1.98089	-3.79256	-6.59991	-4.27798	-2.89947	1.53343	-3.90689	-2.52838	-3.42146	0.729167	0.0416667	0.0208333	0.5625	0.1875	0.0625	0	0.0416667	0.125	1.024e-08	0.001226	8.23353	2.628e-09	13.0481	0.85
																																													median	0.84375
