## Supplemental Table 5 for "Genetic modifiers of APOBEC-induced mutagenesis"

### Sheet: Sheet1
strain name	strain back ground	deletions	deletion generated de novo or present in library strain	genotype	ORF (gene deletion)	notes on strain construction
HMK246	NA	NA	NA	MATα ura3-∆ leu2-∆ his3-∆ lys2-∆ rpl28-Q38K mfa1∆::MFA1pr-HIS3 V34205::lys2::(GAA)230 V29617::HygMX
yTM-1	HMK246	wild-type	not applicable	MATα ura3-∆ leu2-∆ his3-∆ lys2-∆ rpl28-Q38K mfa1∆::MFA1pr-HIS3 V34205::lys2::(GAA)230 V29617::NatMX		contructed from Kirill Lobachev's strain HMK246 with HygMX replacing NatMX
yTM-2	HMK246	wild-type	not applicable	MATα ura3-∆ leu2-∆ his3-∆ lys2-∆ rpl28-Q38K mfa1∆::MFA1pr-HIS3 V34205::LYS2 V29617::NatMX		contructed from yTM-2 by resoring lys2::(GAA)230 allele to LYS2
yTM-3	HMK246	ung1Δ	de novo	MATα ura3-∆ leu2-∆ his3-∆ lys2-∆ rpl28-Q38K mfa1∆::MFA1pr-HIS3 V34205::LYS2 V29617::NatMX Δung1::KL.LEU1	YML021C
yTM-4	BY4741	pif1Δ	de novo	MATa his3Δ1 leu2Δ0 met15Δ0 ura3Δ0 pif1Δ::Kl.LEU2	YML061C
yTM-5	BY4741	top3Δ	de novo	MATa his3Δ1 leu2Δ0 met15Δ0 ura3Δ0 top3Δ::Kl.LEU2	YLR234W
yTM-6	BY4741	dma1Δ	de novo	MATa his3Δ1 leu2Δ0 met15Δ0 ura3Δ0 dma1Δ::Kl.LEU2	YHR115C
yTM-8	BY4741	nat1Δ	de novo	MATa his3Δ1 leu2Δ0 met15Δ0 ura3Δ0 nat1Δ::Kl.LEU2	YDL040C
yTM-9	BY4741	top1Δ	de novo	MATa his3Δ1 leu2Δ0 met15Δ0 ura3Δ0 top1Δ::Kl.LEU2	YOL006C
yTM-10	BY4741	ddc1Δ	de novo	MATa his3Δ1 leu2Δ0 met15Δ0 ura3Δ0 ddc1Δ::Kl.LEU2	YPL194W
yTM-11	BY4741	chl1Δ	de novo	MATa his3Δ1 leu2Δ0 met15Δ0 ura3Δ0 chl1Δ::Kl.LEU2	YPL008W
yTM-12	BY4741	tda9Δ	de novo	MATa his3Δ1 leu2Δ0 met15Δ0 ura3Δ0 tda9Δ::Kl.LEU2	YML081W
yTM-13	BY4741	ctf18Δ	de novo	MATa his3Δ1 leu2Δ0 met15Δ0 ura3Δ0 ctf18Δ::Kl.LEU2	YMR078C
yTM-14	BY4741	soh1Δ	de novo	MATa his3Δ1 leu2Δ0 met15Δ0 ura3Δ0 soh1Δ::Kl.LEU2	YGL127C
yTM-15	BY4741	btn2Δ	de novo	MATa his3Δ1 leu2Δ0 met15Δ0 ura3Δ0 btn2Δ::Kl.LEU2	YGR142W
yTM-16	BY4741	arp6Δ	de novo	MATa his3Δ1 leu2Δ0 met15Δ0 ura3Δ0 arp6Δ::Kl.LEU2	YLR085C
yTM-17	BY4741	hst4Δ	de novo	MATa his3Δ1 leu2Δ0 met15Δ0 ura3Δ0 hst4Δ::Kl.LEU2	YDR191W
yTM-19	BY4741	hst3Δ, hst4Δ	hst3 library, hst4 de novo	MATa his3Δ1 leu2Δ0 met15Δ0 ura3Δ0 hst3Δ::KANMX hst4Δ::Kl.LEU2	YOR025W, YDR191W
yTM-20	BY4741	asf1Δ	de novo	MATa his3Δ1 leu2Δ0 met15Δ0 ura3Δ0 asf1Δ::Kl.LEU2	YJL115W
yTM-22	BY4741	hst3Δ, asf1Δ	hst3 library, asf1 de novo	MATa his3Δ1 leu2Δ0 met15Δ0 ura3Δ0 hst3Δ::KANMX, asf1Δ::Kl.LEU2	YOR025W, YJL115W
yTM-23	BY4741	mms22Δ	de novo	MATa his3Δ1 leu2Δ0 met15Δ0 ura3Δ0 mms22Δ::Kl.LEU2	YLR320W
yTM-25	BY4741	hst3Δ, mms22Δ	hst3 library, mms22 de novo	MATa his3Δ1 leu2Δ0 met15Δ0 ura3Δ0 hst3Δ::KANMX, mms22Δ::Kl.LEU2	YOR025W, YLR320W
yTM-26	BY4741	rtt109Δ	de novo	MATa his3Δ1 leu2Δ0 met15Δ0 ura3Δ0 rtt109Δ::Kl.LEU2	YLL002W
yTM-28	BY4741	hst3Δ, rtt109Δ	hst3 library, rtt109 de novo	MATa his3Δ1 leu2Δ0 met15Δ0 ura3Δ0 hst3Δ::KANMX, rtt109Δ::Kl.LEU2	YOR025W, YLL002W
yTM-72	BY4741	seg1Δ, ung1Δ	seg1 library, ung1 de novo	MATa his3Δ1 leu2Δ0 met15Δ0 ura3Δ0 seg1Δ::KanMX ung1Δ::NatMX	YML021C, YMR086W
yTM-73	BY4741	shu1Δ, ung1Δ	shu1 library, ung1 de novo	MATa his3Δ1 leu2Δ0 met15Δ0 ura3Δ0 shu1Δ::KanMX ung1Δ::NatMX	YML021C, YHL006C
yTM-74	BY4741	csm2Δ, ung1Δ	csm2 library, ung1 de novo	MATa his3Δ1 leu2Δ0 met15Δ0 ura3Δ0 csm2Δ::KanMX ung1Δ::NatMX	YML021C, YIL132C
yTM-75	BY4741	hos1Δ, ung1Δ	hos1 library, ung1 de novo	MATa his3Δ1 leu2Δ0 met15Δ0 ura3Δ0 hos1Δ::KanMX ung1Δ::NatMX	YML021C, YPR068C
yTM-76	BY4741	trm10Δ, ung1Δ	trm10 library, ung1 de novo	MATa his3Δ1 leu2Δ0 met15Δ0 ura3Δ0 trm10Δ::KanMX ung1Δ::NatMX	YML021C, YOL093W
yTM-77	BY4741	mlh1Δ, ung1Δ	mlh1 library, ung1 de novo	MATa his3Δ1 leu2Δ0 met15Δ0 ura3Δ0 mlh1Δ::KanMX ung1Δ::NatMX	YML021C, YMR167W
yTM-78	BY4741	tda3Δ, ung1Δ	tda3 library, ung1 de novo	MATa his3Δ1 leu2Δ0 met15Δ0 ura3Δ0 tda3Δ::KanMX ung1Δ::NatMX	YML021C, YHR009C
yTM-79	BY4741	rgi1Δ, ung1Δ	rgi1 library, ung1 de novo	MATa his3Δ1 leu2Δ0 met15Δ0 ura3Δ0 rgi1Δ::KanMX ung1Δ::NatMX	YML021C, YER067W
yTM-80	BY4741	sod2Δ, ung1Δ	sod2 library, ung1 de novo	MATa his3Δ1 leu2Δ0 met15Δ0 ura3Δ0 sod2Δ::KanMX ung1Δ::NatMX	YML021C, YHR008C
yTM-81	BY4741	dma1Δ, ung1Δ	dma1 library, ung1 de novo	MATa his3Δ1 leu2Δ0 met15Δ0 ura3Δ0 dma1Δ::KanMX ung1Δ::NatMX	YML021C, YHR115C
yTM-82	BY4741	rgi2Δ, ung1Δ	rgi2 library, ung1 de novo	MATa his3Δ1 leu2Δ0 met15Δ0 ura3Δ0 rgi2Δ::KanMX ung1Δ::NatMX	YML021C, YIL057C
yTM-83	BY4741	srb2Δ, ung1Δ	srb2 library, ung1 de novo	MATa his3Δ1 leu2Δ0 met15Δ0 ura3Δ0 srb2Δ::KanMX ung1Δ::NatMX	YML021C, YHR041C
yTM-84	BY4741	psh1Δ, ung1Δ	psh1 library, ung1 de novo	MATa his3Δ1 leu2Δ0 met15Δ0 ura3Δ0 psh1Δ::KanMX ung1Δ::NatMX	YML021C, YOL054W
yTM-85	BY4741	apn1Δ, ung1Δ	apn1 library, ung1 de novo	MATa his3Δ1 leu2Δ0 met15Δ0 ura3Δ0 apn1Δ::KanMX ung1Δ::NatMX	YML021C, YKL114C
yTM-86	BY4741	slx8Δ, ung1Δ	slx8 library, ung1 de novo	MATa his3Δ1 leu2Δ0 met15Δ0 ura3Δ0 slx8Δ::KanMX ung1Δ::NatMX	YML021C, YER116C
yTM-87	BY4741	age2Δ, ung1Δ	age2 library, ung1 de novo	MATa his3Δ1 leu2Δ0 met15Δ0 ura3Δ0 age2Δ::KanMX ung1Δ::NatMX	YML021C, YIL044C
yTM-88	BY4741	dep1Δ, ung1Δ	dep1 library, ung1 de novo	MATa his3Δ1 leu2Δ0 met15Δ0 ura3Δ0 dep1Δ::KanMX ung1Δ::NatMX	YML021C, YAL013W
yTM-89	BY4741	whi2Δ, ung1Δ	whi2 library, ung1 de novo	MATa his3Δ1 leu2Δ0 met15Δ0 ura3Δ0 whi2Δ::KanMX ung1Δ::NatMX	YML021C, YOR043W
yTM-90	BY4741	tof1Δ, ung1Δ	tof1 library, ung1 de novo	MATa his3Δ1 leu2Δ0 met15Δ0 ura3Δ0 tof1Δ::KanMX ung1Δ::NatMX	YML021C, YNL273W
yTM-91	BY4741	lds2Δ, ung1Δ	lds2, library ung1 de novo	MATa his3Δ1 leu2Δ0 met15Δ0 ura3Δ0 lds2Δ::KanMX ung1Δ::NatMX	YML021C, YOL047C
yTM-92	BY4741	frk1Δ, ung1Δ	frk1 library, ung1 de novo	MATa his3Δ1 leu2Δ0 met15Δ0 ura3Δ0 frk1Δ::KanMX ung1Δ::NatMX	YML021C, YPL141C
yTM-93	BY4741	oca6Δ, ung1Δ	oca6 library, ung1 de novo	MATa his3Δ1 leu2Δ0 met15Δ0 ura3Δ0 oca6Δ::KanMX ung1Δ::NatMX	YML021C, YDR067C
yTM-94	BY4741	ser3Δ, ung1Δ	ser3 library, ung1 de novo	MATa his3Δ1 leu2Δ0 met15Δ0 ura3Δ0 ser3Δ::KanMX ung1Δ::NatMX	YML021C, YER081W
yTM-95	BY4741	pmt6Δ, ung1Δ	pmt6 library, ung1 de novo	MATa his3Δ1 leu2Δ0 met15Δ0 ura3Δ0 pmt6Δ::KanMX ung1Δ::NatMX	YML021C, YGR199W
yTM-96	BY4741	yhl042wΔ, ung1Δ	yhl042w library, ung1 de novo	MATa his3Δ1 leu2Δ0 met15Δ0 ura3Δ0 yhl042wΔ::KanMX ung1Δ::NatMX	YML021C, YHL042W
yTM-97	BY4741	ykl136wΔ, ung1Δ	ykl136w library, ung1 de novo	MATa his3Δ1 leu2Δ0 met15Δ0 ura3Δ0 ykl136wΔ::KanMX ung1Δ::NatMX	YML021C, YKL136W
yTM-98	BY4741	rad27Δ, ung1Δ	rad27 library, ung1 de novo	MATa his3Δ1 leu2Δ0 met15Δ0 ura3Δ0 rad27Δ::KanMX ung1Δ::NatMX	YML021C, YKL113C
yTM-99	BY4741	ykl107wΔ, ung1Δ	ykl107w library, ung1 de novo	MATa his3Δ1 leu2Δ0 met15Δ0 ura3Δ0 ykl107wΔ::KanMX ung1Δ::NatMX	YML021C, YKL107W
yTM-100	BY4741	elg1Δ, ung1Δ	elg1 library, ung1 de novo	MATa his3Δ1 leu2Δ0 met15Δ0 ura3Δ0 elg1Δ::KanMX ung1Δ::NatMX	YML021C, YOR144C
yTM-101	BY4741	nma1Δ, ung1Δ	nma1 library, ung1 de novo	MATa his3Δ1 leu2Δ0 met15Δ0 ura3Δ0 nma1Δ::KanMX ung1Δ::NatMX	YML021C, YLR328W
yTM-102	BY4741	swe1Δ, ung1Δ	swe1 library, ung1 de novo	MATa his3Δ1 leu2Δ0 met15Δ0 ura3Δ0 swe1Δ::KanMX ung1Δ::NatMX	YML021C, YJL187C
yTM-103	BY4741	lge1Δ, ung1Δ	lge1 library, ung1 de novo	MATa his3Δ1 leu2Δ0 met15Δ0 ura3Δ0 lge1Δ::KanMX ung1Δ::NatMX	YML021C, YPL055C
yTM-104	BY4741	kar3Δ, ung1Δ	kar3 library, ung1 de novo	MATa his3Δ1 leu2Δ0 met15Δ0 ura3Δ0 kar3Δ::KanMX ung1Δ::NatMX	YML021C, YPR141C
yTM-105	BY4741	yap1802Δ, ung1Δ	yap1802 library, ung1 de novo	MATa his3Δ1 leu2Δ0 met15Δ0 ura3Δ0 yap1802Δ::KanMX ung1Δ::NatMX	YML021C, YGR241C
yTM-106	BY4741	ies2Δ, ung1Δ	ies2 library, ung1 de novo	MATa his3Δ1 leu2Δ0 met15Δ0 ura3Δ0 ies2Δ::KanMX ung1Δ::NatMX	YML021C, YNL215W
yTM-107	BY4741	gnd2Δ, ung1Δ	gnd2 library, ung1 de novo	MATa his3Δ1 leu2Δ0 met15Δ0 ura3Δ0 gnd2Δ::KanMX ung1Δ::NatMX	YML021C, YGR256W
yTM-108	BY4741	rad51Δ, ung1Δ	rad51 library, ung1 de novo	MATa his3Δ1 leu2Δ0 met15Δ0 ura3Δ0 rad51Δ::KanMX ung1Δ::NatMX	YML021C, YER095W
yTM-109	BY4741	mcm16Δ, ung1Δ	mcm16 library, ung1 de novo	MATa his3Δ1 leu2Δ0 met15Δ0 ura3Δ0 mcm16Δ::KanMX ung1Δ::NatMX	YML021C, YPR046W
yTM-110	BY4741	tho1Δ, ung1Δ	tho1 library, ung1 de novo	MATa his3Δ1 leu2Δ0 met15Δ0 ura3Δ0 tho1Δ::KanMX ung1Δ::NatMX	YML021C, YER063W
yTM-111	BY4741	mph1Δ, ung1Δ	mph1 library, ung1 de novo	MATa his3Δ1 leu2Δ0 met15Δ0 ura3Δ0 mph1Δ::KanMX ung1Δ::NatMX	YML021C, YIR002C
yTM-112	BY4741	hmg1Δ, ung1Δ	hmg2 library, ung1 de novo	MATa his3Δ1 leu2Δ0 met15Δ0 ura3Δ0 hmg1Δ::KanMX ung1Δ::NatMX	YML021C, YML075C
yTM-113	BY4741	tsa2Δ, ung1Δ	tsa2 library, ung1 de novo	MATa his3Δ1 leu2Δ0 met15Δ0 ura3Δ0 tsa2Δ::KanMX ung1Δ::NatMX	YML021C, YDR453C
yTM-114	BY4741	fkh1Δ, ung1Δ	fkh1 library, ung1 de novo	MATa his3Δ1 leu2Δ0 met15Δ0 ura3Δ0 fkh1Δ::KanMX ung1Δ::NatMX	YML021C, YIL131C
yTM-115	BY4741	ssk1Δ, ung1Δ	ssk1 library, ung1 de novo	MATa his3Δ1 leu2Δ0 met15Δ0 ura3Δ0 ssk1Δ::KanMX ung1Δ::NatMX	YML021C, YLR006C
yTM-116	BY4741	doc1Δ, ung1Δ	doc1 library, ung1 de novo	MATa his3Δ1 leu2Δ0 met15Δ0 ura3Δ0 doc1Δ::KanMX ung1Δ::NatMX	YML021C, YGL240W
yTM-117	BY4741	spt7Δ, ung1Δ	spt7 library, ung1 de novo	MATa his3Δ1 leu2Δ0 met15Δ0 ura3Δ0 spt7Δ::KanMX ung1Δ::NatMX	YML021C, YBR081C
yTM-118	BY4741	pif1Δ::Leu2 ung1Δ	pif1Δ and ung1Δ generated de novo using PCR generated deletion cassettes	MATa his3Δ1 leu2Δ0 met15Δ0 ura3Δ0 pif1Δ::Leu2 ung1Δ::NatMX	YML021C, YML061C
yTM-119	BY4741	top3Δ::Leu2 ung1Δ	top3Δ and ung1Δ generated de novo using PCR generated deletion cassettes	MATa his3Δ1 leu2Δ0 met15Δ0 ura3Δ0 top3Δ::Leu2 ung1Δ::NatMX	YML021C, YLR234W
yTM-120	BY4741	top1Δ::Leu2 ung1Δ	top1Δ and ung1Δ generated de novo using PCR generated deletion cassettes	MATa his3Δ1 leu2Δ0 met15Δ0 ura3Δ0 top1Δ::Leu2 ung1Δ::NatMX	YML021C, YOL006C
yTM-121	BY4741	ddc1Δ::Leu2 ung1Δ	ddc1Δ and ung1Δ generated de novo using PCR generated deletion cassettes	MATa his3Δ1 leu2Δ0 met15Δ0 ura3Δ0 ddc1Δ::Leu2 ung1Δ::NatMX	YML021C, YPL194W
yTM-122	BY4741	chl1Δ::Leu2 ung1Δ	chl1Δ and ung1Δ generated de novo using PCR generated deletion cassettes	MATa his3Δ1 leu2Δ0 met15Δ0 ura3Δ0 chl1Δ::Leu2 ung1Δ::NatMX	YML021C, YPL008W
yTM-123	BY4741	ctf18Δ::Leu2 ung1Δ	ctf18Δ and ung1Δ generated de novo using PCR generated deletion cassettes	MATa his3Δ1 leu2Δ0 met15Δ0 ura3Δ0 ctf18Δ::Leu2 ung1Δ::NatMX	YML021C, YMR078C
yTM-124	BY4741	asf1Δ::Leu2 ung1Δ	asf1Δ and ung1Δ generated de novo using PCR generated deletion cassettes	MATa his3Δ1 leu2Δ0 met15Δ0 ura3Δ0 asf1Δ::Leu2 ung1Δ::NatMX	YML021C, YJL115W
yTM-125	BY4741	rtt109Δ::Leu2 ung1Δ	rtt109Δ and ung1Δ generated de novo using PCR generated deletion cassettes	MATa his3Δ1 leu2Δ0 met15Δ0 ura3Δ0 rtt109Δ::Leu2 ung1Δ::NatMX	YML021C, YLL002W
yTM-126	BY4741	hst1Δ, ung1Δ	hst1 library, ung1 de novo	MATa his3Δ1 leu2Δ0 met15Δ0 ura3Δ0 hst1Δ::KanMX ung1Δ::NatMX	YML021C, YOL068C
yTM-127	BY4741	mec3Δ, ung1Δ	mec3 library, ung1 de novo	MATa his3Δ1 leu2Δ0 met15Δ0 ura3Δ0 mec3Δ::KanMX ung1Δ::NatMX	YML021C, YLR288C
yTM-128	BY4741	slx5Δ, ung1Δ	slx5 library, ung1 de novo	MATa his3Δ1 leu2Δ0 met15Δ0 ura3Δ0 slx5Δ::KanMX ung1Δ::NatMX	YML021C, YDL013W
yTM-129	mixed BY4741 and HMK246	aim9Δ, ung1Δ	produced by mating BY4741 library strain to yTM-03 and sporulation of the resulting diploid and selection of haploid cells with both deletions.	MATa his3Δ1 leu2Δ0 ura3Δ0 (MET15 or met15Δ0) (LYS2 or lys2∆0( (chromosome V wildd-type or V34205::LYS2 V29617::NatMX) rpl28-Q38K mfa1∆::MFA1pr-HIS3 Δung1::KL.LEU1 aim9Δ::KanMX	YML021C, YER080W
yTM-130	mixed BY4741 and HMK247	ctf8Δ, ung1Δ	produced by mating BY4741 library strain to yTM-03 and sporulation of the resulting diploid and selection of haploid cells with both deletions.	MATa his3Δ1 leu2Δ0 ura3Δ0 (MET15 or met15Δ0) (LYS2 or lys2∆0( (chromosome V wildd-type or V34205::LYS2 V29617::NatMX) rpl28-Q38K mfa1∆::MFA1pr-HIS3 Δung1::KL.LEU1 ctf8Δ::KanMX	YML021C, YHR191C
yTM-131	mixed BY4741 and HMK248	dcc1Δ, ung1Δ	produced by mating BY4741 library strain to yTM-03 and sporulation of the resulting diploid and selection of haploid cells with both deletions.	MATa his3Δ1 leu2Δ0 ura3Δ0 (MET15 or met15Δ0) (LYS2 or lys2∆0( (chromosome V wildd-type or V34205::LYS2 V29617::NatMX) rpl28-Q38K mfa1∆::MFA1pr-HIS3 Δung1::KL.LEU1 dcc1Δ::KanMX	YML021C, YCL016C
yTM-132	mixed BY4741 and HMK249	dia2Δ, ung1Δ	produced by mating BY4741 library strain to yTM-03 and sporulation of the resulting diploid and selection of haploid cells with both deletions.	MATa his3Δ1 leu2Δ0 ura3Δ0 (MET15 or met15Δ0) (LYS2 or lys2∆0( (chromosome V wildd-type or V34205::LYS2 V29617::NatMX) rpl28-Q38K mfa1∆::MFA1pr-HIS3 Δung1::KL.LEU1 dia2Δ::KanMX	YML021C, YOR080W
yTM-133	mixed BY4741 and HMK250	erd1Δ, ung1Δ	produced by mating BY4741 library strain to yTM-03 and sporulation of the resulting diploid and selection of haploid cells with both deletions.	MATa his3Δ1 leu2Δ0 ura3Δ0 (MET15 or met15Δ0) (LYS2 or lys2∆0( (chromosome V wildd-type or V34205::LYS2 V29617::NatMX) rpl28-Q38K mfa1∆::MFA1pr-HIS3 Δung1::KL.LEU1 erd1Δ::KanMX	YML021C, YDR414C
yTM-134	mixed BY4741 and HMK251	esc2Δ, ung1Δ	produced by mating BY4741 library strain to yTM-03 and sporulation of the resulting diploid and selection of haploid cells with both deletions.	MATa his3Δ1 leu2Δ0 ura3Δ0 (MET15 or met15Δ0) (LYS2 or lys2∆0( (chromosome V wildd-type or V34205::LYS2 V29617::NatMX) rpl28-Q38K mfa1∆::MFA1pr-HIS3 Δung1::KL.LEU1 esc2Δ::KanMX esc2Δ::KanMX	YML021C, YDR363W
yTM-135	mixed BY4741 and HMK252	hst3Δ, ung1Δ	produced by mating BY4741 library strain to yTM-03 and sporulation of the resulting diploid and selection of haploid cells with both deletions.	MATa his3Δ1 leu2Δ0 ura3Δ0 (MET15 or met15Δ0) (LYS2 or lys2∆0( (chromosome V wildd-type or V34205::LYS2 V29617::NatMX) rpl28-Q38K mfa1∆::MFA1pr-HIS3 Δung1::KL.LEU1 hst3Δ::KanMX	YML021C, YOR025W
yTM-137	mixed BY4741 and HMK254	irx1Δ, ung1Δ	produced by mating BY4741 library strain to yTM-03 and sporulation of the resulting diploid and selection of haploid cells with both deletions.	MATa his3Δ1 leu2Δ0 ura3Δ0 (MET15 or met15Δ0) (LYS2 or lys2∆0( (chromosome V wildd-type or V34205::LYS2 V29617::NatMX) rpl28-Q38K mfa1∆::MFA1pr-HIS3 Δung1::KL.LEU1 irx1Δ::KanMX	YML021C, YKL032C
yTM-138	mixed BY4741 and HMK255	mad2Δ, ung1Δ	produced by mating BY4741 library strain to yTM-03 and sporulation of the resulting diploid and selection of haploid cells with both deletions.	MATa his3Δ1 leu2Δ0 ura3Δ0 (MET15 or met15Δ0) (LYS2 or lys2∆0( (chromosome V wildd-type or V34205::LYS2 V29617::NatMX) rpl28-Q38K mfa1∆::MFA1pr-HIS3 Δung1::KL.LEU1 mad2Δ::KanMX	YML021C, YJL030W
yTM-139	mixed BY4741 and HMK256	mrc1Δ, ung1Δ	produced by mating BY4741 library strain to yTM-03 and sporulation of the resulting diploid and selection of haploid cells with both deletions.	MATa his3Δ1 leu2Δ0 ura3Δ0 (MET15 or met15Δ0) (LYS2 or lys2∆0( (chromosome V wildd-type or V34205::LYS2 V29617::NatMX) rpl28-Q38K mfa1∆::MFA1pr-HIS3 Δung1::KL.LEU1 mrc1Δ::KanMX	YML021C, YCL060C
yTM-140	mixed BY4741 and HMK257	rad54Δ, ung1Δ	produced by mating BY4741 library strain to yTM-03 and sporulation of the resulting diploid and selection of haploid cells with both deletions.	MATa his3Δ1 leu2Δ0 ura3Δ0 (MET15 or met15Δ0) (LYS2 or lys2∆0( (chromosome V wildd-type or V34205::LYS2 V29617::NatMX) rpl28-Q38K mfa1∆::MFA1pr-HIS3 Δung1::KL.LEU1 rad54Δ::KanMX	YML021C, YGL163C
yTM-141	mixed BY4741 and HMK258	rad55Δ, ung1Δ	produced by mating BY4741 library strain to yTM-03 and sporulation of the resulting diploid and selection of haploid cells with both deletions.	MATa his3Δ1 leu2Δ0 ura3Δ0 (MET15 or met15Δ0) (LYS2 or lys2∆0( (chromosome V wildd-type or V34205::LYS2 V29617::NatMX) rpl28-Q38K mfa1∆::MFA1pr-HIS3 Δung1::KL.LEU1 rad55Δ::KanMX	YML021C, YDR076W
yTM-143	mixed BY4741 and HMK260	rnr4Δ, ung1Δ	produced by mating BY4741 library strain to yTM-03 and sporulation of the resulting diploid and selection of haploid cells with both deletions.	MATa his3Δ1 leu2Δ0 ura3Δ0 (MET15 or met15Δ0) (LYS2 or lys2∆0( (chromosome V wildd-type or V34205::LYS2 V29617::NatMX) rpl28-Q38K mfa1∆::MFA1pr-HIS3 Δung1::KL.LEU1 rnr4Δ::KanMX	YML021C, YGR180C
yTM-144	mixed BY4741 and HMK261	rtt101Δ, ung1Δ	produced by mating BY4741 library strain to yTM-03 and sporulation of the resulting diploid and selection of haploid cells with both deletions.	MATa his3Δ1 leu2Δ0 ura3Δ0 (MET15 or met15Δ0) (LYS2 or lys2∆0( (chromosome V wildd-type or V34205::LYS2 V29617::NatMX) rpl28-Q38K mfa1∆::MFA1pr-HIS3 Δung1::KL.LEU1 rtt101Δ::KanMX	YML021C, YJL047C
yTM-145	mixed BY4741 and HMK262	rtt107Δ, ung1Δ	produced by mating BY4741 library strain to yTM-03 and sporulation of the resulting diploid and selection of haploid cells with both deletions.	MATa his3Δ1 leu2Δ0 ura3Δ0 (MET15 or met15Δ0) (LYS2 or lys2∆0( (chromosome V wildd-type or V34205::LYS2 V29617::NatMX) rpl28-Q38K mfa1∆::MFA1pr-HIS3 Δung1::KL.LEU1 rtt107Δ::KanMX	YML021C, YHR154W
yTM-146	mixed BY4741 and HMK263	sgs1Δ, ung1Δ	produced by mating BY4741 library strain to yTM-03 and sporulation of the resulting diploid and selection of haploid cells with both deletions.	MATa his3Δ1 leu2Δ0 ura3Δ0 (MET15 or met15Δ0) (LYS2 or lys2∆0( (chromosome V wildd-type or V34205::LYS2 V29617::NatMX) rpl28-Q38K mfa1∆::MFA1pr-HIS3 Δung1::KL.LEU1 sgs1Δ::KanMX	YML021C, YMR190C
yTM-147	mixed BY4741 and HMK264	shu2Δ, ung1Δ	produced by mating BY4741 library strain to yTM-03 and sporulation of the resulting diploid and selection of haploid cells with both deletions.	MATa his3Δ1 leu2Δ0 ura3Δ0 (MET15 or met15Δ0) (LYS2 or lys2∆0( (chromosome V wildd-type or V34205::LYS2 V29617::NatMX) rpl28-Q38K mfa1∆::MFA1pr-HIS3 Δung1::KL.LEU1 shu2Δ::KanMX	YML021C, YDR078C
yTM-149	mixed BY4741 and HMK266	tpo2Δ, ung1Δ	produced by mating BY4741 library strain to yTM-03 and sporulation of the resulting diploid and selection of haploid cells with both deletions.	MATa his3Δ1 leu2Δ0 ura3Δ0 (MET15 or met15Δ0) (LYS2 or lys2∆0( (chromosome V wildd-type or V34205::LYS2 V29617::NatMX) rpl28-Q38K mfa1∆::MFA1pr-HIS3 Δung1::KL.LEU1 tpo2Δ::KanMX	YML021C, YGR138C
yTM-151	mixed BY4741 and HMK268	yaf9Δ, ung1Δ	produced by mating BY4741 library strain to yTM-03 and sporulation of the resulting diploid and selection of haploid cells with both deletions.	MATa his3Δ1 leu2Δ0 ura3Δ0 (MET15 or met15Δ0) (LYS2 or lys2∆0( (chromosome V wildd-type or V34205::LYS2 V29617::NatMX) rpl28-Q38K mfa1∆::MFA1pr-HIS3 Δung1::KL.LEU1 yaf9Δ::KanMX	YML021C, YNL107W
yTM-152	mixed BY4741 and HMK269	ypl077cΔ, ung1Δ	produced by mating BY4741 library strain to yTM-03 and sporulation of the resulting diploid and selection of haploid cells with both deletions.	MATa his3Δ1 leu2Δ0 ura3Δ0 (MET15 or met15Δ0) (LYS2 or lys2∆0( (chromosome V wildd-type or V34205::LYS2 V29617::NatMX) rpl28-Q38K mfa1∆::MFA1pr-HIS3 Δung1::KL.LEU1 ypl077cΔ::KanMX	YML021C, YPL077C
Not Applicable	BY4741	hst3Δ	pre-existing deletion library strain	MATa his3Δ1 leu2Δ0 met15Δ0 ura3Δ0 hst3Δ	YOR025W
Not Applicable	BY4741	dcc1Δ	pre-existing deletion library strain	MATa his3Δ1 leu2Δ0 met15Δ0 ura3Δ0 dcc1Δ	YCL016C
Not Applicable	BY4741	trm10Δ	pre-existing deletion library strain	MATa his3Δ1 leu2Δ0 met15Δ0 ura3Δ0 trm10Δ	YOL093W
Not Applicable	BY4741	rad51Δ	pre-existing deletion library strain	MATa his3Δ1 leu2Δ0 met15Δ0 ura3Δ0 rad51Δ	YER095W
Not Applicable	BY4741	mrc1Δ	pre-existing deletion library strain	MATa his3Δ1 leu2Δ0 met15Δ0 ura3Δ0 mrc1Δ	YCL060C
Not Applicable	BY4741	ctf8Δ	pre-existing deletion library strain	MATa his3Δ1 leu2Δ0 met15Δ0 ura3Δ0 ctf8Δ	YHR191C
Not Applicable	BY4741	ung1Δ	pre-existing deletion library strain	MATa his3Δ1 leu2Δ0 met15Δ0 ura3Δ0 ung1Δ	YML021C
Not Applicable	BY4741	rad54Δ	pre-existing deletion library strain	MATa his3Δ1 leu2Δ0 met15Δ0 ura3Δ0 rad54Δ	YGL163C
Not Applicable	BY4741	dia2Δ	pre-existing deletion library strain	MATa his3Δ1 leu2Δ0 met15Δ0 ura3Δ0 dia2Δ	YOR080W
Not Applicable	BY4741	mph1Δ	pre-existing deletion library strain	MATa his3Δ1 leu2Δ0 met15Δ0 ura3Δ0 mph1Δ	YIR002C
Not Applicable	BY4741	shu2Δ	pre-existing deletion library strain	MATa his3Δ1 leu2Δ0 met15Δ0 ura3Δ0 shu2Δ	YDR078C
Not Applicable	BY4741	rad55Δ	pre-existing deletion library strain	MATa his3Δ1 leu2Δ0 met15Δ0 ura3Δ0 rad55Δ	YDR076W
Not Applicable	BY4741	yaf9Δ	pre-existing deletion library strain	MATa his3Δ1 leu2Δ0 met15Δ0 ura3Δ0 yaf9Δ	YNL107W
Not Applicable	BY4741	YPL077CΔ	pre-existing deletion library strain	MATa his3Δ1 leu2Δ0 met15Δ0 ura3Δ0 YPL077CΔ	YPL077C
Not Applicable	BY4741	lds2Δ	pre-existing deletion library strain	MATa his3Δ1 leu2Δ0 met15Δ0 ura3Δ0 lds2Δ	YOL047C
Not Applicable	BY4741	mec3Δ	pre-existing deletion library strain	MATa his3Δ1 leu2Δ0 met15Δ0 ura3Δ0 mec3Δ	YLR288C
Not Applicable	BY4741	tof1Δ	pre-existing deletion library strain	MATa his3Δ1 leu2Δ0 met15Δ0 ura3Δ0 tof1Δ	YNL273W
Not Applicable	BY4741	rad27Δ	pre-existing deletion library strain	MATa his3Δ1 leu2Δ0 met15Δ0 ura3Δ0 rad27Δ	YKL113C
Not Applicable	BY4741	seg1Δ	pre-existing deletion library strain	MATa his3Δ1 leu2Δ0 met15Δ0 ura3Δ0 seg1Δ	YMR086W
Not Applicable	BY4741	shu1Δ	pre-existing deletion library strain	MATa his3Δ1 leu2Δ0 met15Δ0 ura3Δ0 shu1Δ	YHL006C
Not Applicable	BY4741	csm2Δ	pre-existing deletion library strain	MATa his3Δ1 leu2Δ0 met15Δ0 ura3Δ0 csm2Δ	YIL132C
Not Applicable	BY4741	frk1Δ	pre-existing deletion library strain	MATa his3Δ1 leu2Δ0 met15Δ0 ura3Δ0 frk1Δ	YPL141C
Not Applicable	BY4741	hos1Δ	pre-existing deletion library strain	MATa his3Δ1 leu2Δ0 met15Δ0 ura3Δ0 hos1Δ	YPR068C
Not Applicable	BY4741	tda3Δ	pre-existing deletion library strain	MATa his3Δ1 leu2Δ0 met15Δ0 ura3Δ0 tda3Δ	YHR009C
Not Applicable	BY4741	slx8Δ	pre-existing deletion library strain	MATa his3Δ1 leu2Δ0 met15Δ0 ura3Δ0 slx8Δ	YER116C
Not Applicable	BY4741	rnr4Δ	pre-existing deletion library strain	MATa his3Δ1 leu2Δ0 met15Δ0 ura3Δ0 rnr4Δ	YGR180C
Not Applicable	BY4741	erd1Δ	pre-existing deletion library strain	MATa his3Δ1 leu2Δ0 met15Δ0 ura3Δ0 erd1Δ	YDR414C
Not Applicable	BY4741	psh1Δ	pre-existing deletion library strain	MATa his3Δ1 leu2Δ0 met15Δ0 ura3Δ0 psh1Δ	YOL054W
Not Applicable	BY4741	ssk1Δ	pre-existing deletion library strain	MATa his3Δ1 leu2Δ0 met15Δ0 ura3Δ0 ssk1Δ	YLR006C
Not Applicable	BY4741	rtt107Δ	pre-existing deletion library strain	MATa his3Δ1 leu2Δ0 met15Δ0 ura3Δ0 rtt107Δ	YHR154W
Not Applicable	BY4741	slx5Δ	pre-existing deletion library strain	MATa his3Δ1 leu2Δ0 met15Δ0 ura3Δ0 slx5Δ	YDL013W
Not Applicable	BY4741	srb2Δ	pre-existing deletion library strain	MATa his3Δ1 leu2Δ0 met15Δ0 ura3Δ0 srb2Δ	YHR041C
Not Applicable	BY4741	elg1Δ	pre-existing deletion library strain	MATa his3Δ1 leu2Δ0 met15Δ0 ura3Δ0 elg1Δ	YOR144C
Not Applicable	BY4741	rtt101Δ	pre-existing deletion library strain	MATa his3Δ1 leu2Δ0 met15Δ0 ura3Δ0 rtt101Δ	YJL047C
Not Applicable	BY4741	tpo2Δ	pre-existing deletion library strain	MATa his3Δ1 leu2Δ0 met15Δ0 ura3Δ0 tpo2Δ	YGR138C
Not Applicable	BY4741	hmg1Δ	pre-existing deletion library strain	MATa his3Δ1 leu2Δ0 met15Δ0 ura3Δ0 hmg1Δ	YML075C
Not Applicable	BY4741	ser3Δ	pre-existing deletion library strain	MATa his3Δ1 leu2Δ0 met15Δ0 ura3Δ0 ser3Δ	YER081W
Not Applicable	BY4741	oca6Δ	pre-existing deletion library strain	MATa his3Δ1 leu2Δ0 met15Δ0 ura3Δ0 oca6Δ	YDR067C
Not Applicable	BY4741	mcm16Δ	pre-existing deletion library strain	MATa his3Δ1 leu2Δ0 met15Δ0 ura3Δ0 mcm16Δ	YPR046W
Not Applicable	BY4741	sgs1Δ	pre-existing deletion library strain	MATa his3Δ1 leu2Δ0 met15Δ0 ura3Δ0 sgs1Δ	YMR190C
Not Applicable	BY4741	hst1Δ	pre-existing deletion library strain	MATa his3Δ1 leu2Δ0 met15Δ0 ura3Δ0 hst1Δ	YOL068C
Not Applicable	BY4741	whi2Δ	pre-existing deletion library strain	MATa his3Δ1 leu2Δ0 met15Δ0 ura3Δ0 whi2Δ	YOR043W
Not Applicable	BY4741	pmt6Δ	pre-existing deletion library strain	MATa his3Δ1 leu2Δ0 met15Δ0 ura3Δ0 pmt6Δ	YGR199W
Not Applicable	BY4741	irx1Δ	pre-existing deletion library strain	MATa his3Δ1 leu2Δ0 met15Δ0 ura3Δ0 irx1Δ	YKL032C
Not Applicable	BY4741	gnd2Δ	pre-existing deletion library strain	MATa his3Δ1 leu2Δ0 met15Δ0 ura3Δ0 gnd2Δ	YGR256W
Not Applicable	BY4741	aim9Δ	pre-existing deletion library strain	MATa his3Δ1 leu2Δ0 met15Δ0 ura3Δ0 aim9Δ	YER080W
Not Applicable	BY4741	age2Δ	pre-existing deletion library strain	MATa his3Δ1 leu2Δ0 met15Δ0 ura3Δ0 age2Δ	YIL044C
Not Applicable	BY4741	yhl042wΔ	pre-existing deletion library strain	MATa his3Δ1 leu2Δ0 met15Δ0 ura3Δ0 yhl042wΔ	YHL042W
Not Applicable	BY4741	spt7Δ	pre-existing deletion library strain	MATa his3Δ1 leu2Δ0 met15Δ0 ura3Δ0 spt7Δ	YBR081C
Not Applicable	BY4741	rgi2Δ	pre-existing deletion library strain	MATa his3Δ1 leu2Δ0 met15Δ0 ura3Δ0 rgi2Δ	YIL057C
Not Applicable	BY4741	yap1802Δ	pre-existing deletion library strain	MATa his3Δ1 leu2Δ0 met15Δ0 ura3Δ0 yap1802Δ	YGR241C
Not Applicable	BY4741	esc2Δ	pre-existing deletion library strain	MATa his3Δ1 leu2Δ0 met15Δ0 ura3Δ0 esc2Δ	YDR363W
Not Applicable	BY4741	dep1Δ	pre-existing deletion library strain	MATa his3Δ1 leu2Δ0 met15Δ0 ura3Δ0 dep1Δ	YAL013W
Not Applicable	BY4741	swe1Δ	pre-existing deletion library strain	MATa his3Δ1 leu2Δ0 met15Δ0 ura3Δ0 swe1Δ	YJL187C
Not Applicable	BY4741	ykl136wΔ	pre-existing deletion library strain	MATa his3Δ1 leu2Δ0 met15Δ0 ura3Δ0 ykl136wΔ	YKL136W
Not Applicable	BY4741	sod2Δ	pre-existing deletion library strain	MATa his3Δ1 leu2Δ0 met15Δ0 ura3Δ0 sod2Δ	YHR008C
Not Applicable	BY4741	mad2Δ	pre-existing deletion library strain	MATa his3Δ1 leu2Δ0 met15Δ0 ura3Δ0 mad2Δ	YJL030W
Not Applicable	BY4741	ies2Δ	pre-existing deletion library strain	MATa his3Δ1 leu2Δ0 met15Δ0 ura3Δ0 ies2Δ	YNL215W
Not Applicable	BY4741	tsa2Δ	pre-existing deletion library strain	MATa his3Δ1 leu2Δ0 met15Δ0 ura3Δ0 tsa2Δ	YDR453C
Not Applicable	BY4741	doc1Δ	pre-existing deletion library strain	MATa his3Δ1 leu2Δ0 met15Δ0 ura3Δ0 doc1Δ	YGL240W
Not Applicable	BY4741	nma1Δ	pre-existing deletion library strain	MATa his3Δ1 leu2Δ0 met15Δ0 ura3Δ0 nma1Δ	YLR328W
Not Applicable	BY4741	tho1Δ	pre-existing deletion library strain	MATa his3Δ1 leu2Δ0 met15Δ0 ura3Δ0 tho1Δ	YER063W
Not Applicable	BY4741	rgi1Δ	pre-existing deletion library strain	MATa his3Δ1 leu2Δ0 met15Δ0 ura3Δ0 rgi1Δ	YER067W
Not Applicable	BY4741	fkh1Δ	pre-existing deletion library strain	MATa his3Δ1 leu2Δ0 met15Δ0 ura3Δ0 fkh1Δ	YIL131C
Not Applicable	BY4741	lge1Δ	pre-existing deletion library strain	MATa his3Δ1 leu2Δ0 met15Δ0 ura3Δ0 lge1Δ	YPL055C
Not Applicable	BY4741	dfs2Δ	pre-existing deletion library strain	MATa his3Δ1 leu2Δ0 met15Δ0 ura3Δ0 dfs2Δ	YBR007C
Not Applicable	BY4741	kar3Δ	pre-existing deletion library strain	MATa his3Δ1 leu2Δ0 met15Δ0 ura3Δ0 kar3Δ	YPR141C
Not Applicable	BY4741	mad3Δ	pre-existing deletion library strain	MATa his3Δ1 leu2Δ0 met15Δ0 ura3Δ0 mad3Δ	YJL013C
Not Applicable	BY4741	ypr109wΔ	pre-existing deletion library strain	MATa his3Δ1 leu2Δ0 met15Δ0 ura3Δ0 ypr109wΔ	YPR109W
Not Applicable	BY4741	pms1Δ	pre-existing deletion library strain	MATa his3Δ1 leu2Δ0 met15Δ0 ura3Δ0 pms1Δ	YNL082W
Not Applicable	BY4741	nfi1Δ	pre-existing deletion library strain	MATa his3Δ1 leu2Δ0 met15Δ0 ura3Δ0 nfi1Δ	YOR156C
Not Applicable	BY4741	msc7Δ	pre-existing deletion library strain	MATa his3Δ1 leu2Δ0 met15Δ0 ura3Δ0 msc7Δ	YHR039C
Not Applicable	BY4741	hsl1Δ	pre-existing deletion library strain	MATa his3Δ1 leu2Δ0 met15Δ0 ura3Δ0 hsl1Δ	YKL101W
Not Applicable	BY4741	ybr056w-aΔ	pre-existing deletion library strain	MATa his3Δ1 leu2Δ0 met15Δ0 ura3Δ0 ybr056w-aΔ	YBR056W-A
Not Applicable	BY4741	prx1Δ	pre-existing deletion library strain	MATa his3Δ1 leu2Δ0 met15Δ0 ura3Δ0 prx1Δ	YBL064C
Not Applicable	BY4741	msh2Δ	pre-existing deletion library strain	MATa his3Δ1 leu2Δ0 met15Δ0 ura3Δ0 msh2Δ	YOL090W
Not Applicable	BY4741	pda1Δ	pre-existing deletion library strain	MATa his3Δ1 leu2Δ0 met15Δ0 ura3Δ0 pda1Δ	YER178W
Not Applicable	BY4741	gsh2Δ	pre-existing deletion library strain	MATa his3Δ1 leu2Δ0 met15Δ0 ura3Δ0 gsh2Δ	YOL049W
Not Applicable	BY4741	hht2Δ	pre-existing deletion library strain	MATa his3Δ1 leu2Δ0 met15Δ0 ura3Δ0 hht2Δ	YNL031C
Not Applicable	BY4741	bim1Δ	pre-existing deletion library strain	MATa his3Δ1 leu2Δ0 met15Δ0 ura3Δ0 bim1Δ	YER016W
Not Applicable	BY4741	fit1Δ	pre-existing deletion library strain	MATa his3Δ1 leu2Δ0 met15Δ0 ura3Δ0 fit1Δ	YDR534C
Not Applicable	BY4741	atg17Δ	pre-existing deletion library strain	MATa his3Δ1 leu2Δ0 met15Δ0 ura3Δ0 atg17Δ	YLR423C
Not Applicable	BY4741	rad50Δ	pre-existing deletion library strain	MATa his3Δ1 leu2Δ0 met15Δ0 ura3Δ0 rad50Δ	YNL250W
Not Applicable	BY4741	mad1Δ	pre-existing deletion library strain	MATa his3Δ1 leu2Δ0 met15Δ0 ura3Δ0 mad1Δ	YGL086W
Not Applicable	BY4741	mxr1Δ	pre-existing deletion library strain	MATa his3Δ1 leu2Δ0 met15Δ0 ura3Δ0 mxr1Δ	YER042W
Not Applicable	BY4741	spt2Δ	pre-existing deletion library strain	MATa his3Δ1 leu2Δ0 met15Δ0 ura3Δ0 spt2Δ	YER161C
Not Applicable	BY4741	alk2Δ	pre-existing deletion library strain	MATa his3Δ1 leu2Δ0 met15Δ0 ura3Δ0 alk2Δ	YBL009W
Not Applicable	BY4741	bre1Δ	pre-existing deletion library strain	MATa his3Δ1 leu2Δ0 met15Δ0 ura3Δ0 bre1Δ	YDL074C
Not Applicable	BY4741	pet54Δ	pre-existing deletion library strain	MATa his3Δ1 leu2Δ0 met15Δ0 ura3Δ0 pet54Δ	YGR222W
Not Applicable	BY4741	hda2Δ	pre-existing deletion library strain	MATa his3Δ1 leu2Δ0 met15Δ0 ura3Δ0 hda2Δ	YDR295C
Not Applicable	BY4741	mhf1Δ	pre-existing deletion library strain	MATa his3Δ1 leu2Δ0 met15Δ0 ura3Δ0 mhf1Δ	YOL086W-A
Not Applicable	BY4741	png1Δ	pre-existing deletion library strain	MATa his3Δ1 leu2Δ0 met15Δ0 ura3Δ0 png1Δ	YPL096W
Not Applicable	BY4741	bna2Δ	pre-existing deletion library strain	MATa his3Δ1 leu2Δ0 met15Δ0 ura3Δ0 bna2Δ	YJR078W
Not Applicable	BY4741	vps72Δ	pre-existing deletion library strain	MATa his3Δ1 leu2Δ0 met15Δ0 ura3Δ0 vps72Δ	YDR485C
Not Applicable	BY4741	bmt2Δ	pre-existing deletion library strain	MATa his3Δ1 leu2Δ0 met15Δ0 ura3Δ0 bmt2Δ	YBR141C
Not Applicable	BY4741	mne1Δ	pre-existing deletion library strain	MATa his3Δ1 leu2Δ0 met15Δ0 ura3Δ0 mne1Δ	YOR350C
Not Applicable	BY4741	gal3Δ	pre-existing deletion library strain	MATa his3Δ1 leu2Δ0 met15Δ0 ura3Δ0 gal3Δ	YDR009W
Not Applicable	BY4741	snf5Δ	pre-existing deletion library strain	MATa his3Δ1 leu2Δ0 met15Δ0 ura3Δ0 snf5Δ	YBR289W
Not Applicable	BY4741	om45Δ	pre-existing deletion library strain	MATa his3Δ1 leu2Δ0 met15Δ0 ura3Δ0 om45Δ	YIL136W
Not Applicable	BY4741	bxi1Δ	pre-existing deletion library strain	MATa his3Δ1 leu2Δ0 met15Δ0 ura3Δ0 bxi1Δ	YNL305C
Not Applicable	BY4741	alg3Δ	pre-existing deletion library strain	MATa his3Δ1 leu2Δ0 met15Δ0 ura3Δ0 alg3Δ	YBL082C
Not Applicable	BY4741	hda1Δ	pre-existing deletion library strain	MATa his3Δ1 leu2Δ0 met15Δ0 ura3Δ0 hda1Δ	YNL021W
Not Applicable	BY4741	mdh3Δ	pre-existing deletion library strain	MATa his3Δ1 leu2Δ0 met15Δ0 ura3Δ0 mdh3Δ	YDL078C
Not Applicable	BY4741	grx4Δ	pre-existing deletion library strain	MATa his3Δ1 leu2Δ0 met15Δ0 ura3Δ0 grx4Δ	YER174C
Not Applicable	BY4741	pgm1Δ	pre-existing deletion library strain	MATa his3Δ1 leu2Δ0 met15Δ0 ura3Δ0 pgm1Δ	YKL127W
Not Applicable	BY4741	coq4 Δ	pre-existing deletion library strain	MATa his3Δ1 leu2Δ0 met15Δ0 ura3Δ0 coq4Δ	YDR204W
Not Applicable	BY4741	rad2Δ	pre-existing deletion library strain	MATa his3Δ1 leu2Δ0 met15Δ0 ura3Δ0 rad2Δ	YGR258C
Not Applicable	BY4741	ccs1Δ	pre-existing deletion library strain	MATa his3Δ1 leu2Δ0 met15Δ0 ura3Δ0 ccs1Δ	YMR038C
Not Applicable	BY4741	nft1Δ	pre-existing deletion library strain	MATa his3Δ1 leu2Δ0 met15Δ0 ura3Δ0 nft1Δ	YKR104W
Not Applicable	BY4741	mcm22Δ	pre-existing deletion library strain	MATa his3Δ1 leu2Δ0 met15Δ0 ura3Δ0 mcm22Δ	YJR135C
Not Applicable	BY4741	glk1Δ	pre-existing deletion library strain	MATa his3Δ1 leu2Δ0 met15Δ0 ura3Δ0 glk1Δ	YCL040W
Not Applicable	BY4741	rtg2Δ	pre-existing deletion library strain	MATa his3Δ1 leu2Δ0 met15Δ0 ura3Δ0 rtg2Δ	YDL138W
Not Applicable	BY4741	mnd2Δ	pre-existing deletion library strain	MATa his3Δ1 leu2Δ0 met15Δ0 ura3Δ0 mnd2Δ	YIR025W
Not Applicable	BY4741	cst6Δ	pre-existing deletion library strain	MATa his3Δ1 leu2Δ0 met15Δ0 ura3Δ0 cst6Δ	YIL036W
Not Applicable	BY4741	ste4Δ	pre-existing deletion library strain	MATa his3Δ1 leu2Δ0 met15Δ0 ura3Δ0 ste4Δ	YOR212W
Not Applicable	BY4741	hst2Δ	pre-existing deletion library strain	MATa his3Δ1 leu2Δ0 met15Δ0 ura3Δ0 hst2Δ	YPL015C
Not Applicable	BY4741	nrk1Δ	pre-existing deletion library strain	MATa his3Δ1 leu2Δ0 met15Δ0 ura3Δ0 nrk1Δ	YNL129W
Not Applicable	BY4741	est1Δ	pre-existing deletion library strain	MATa his3Δ1 leu2Δ0 met15Δ0 ura3Δ0 est1Δ	YIL009C-A
Not Applicable	BY4741	hht1Δ	pre-existing deletion library strain	MATa his3Δ1 leu2Δ0 met15Δ0 ura3Δ0 hht1Δ	YBR010W
Not Applicable	BY4741	rad14Δ	pre-existing deletion library strain	MATa his3Δ1 leu2Δ0 met15Δ0 ura3Δ0 rad14Δ	YMR201C
Not Applicable	BY4741	nap1Δ	pre-existing deletion library strain	MATa his3Δ1 leu2Δ0 met15Δ0 ura3Δ0 nap1Δ	YKR048C
Not Applicable	BY4741	bfa1Δ	pre-existing deletion library strain	MATa his3Δ1 leu2Δ0 met15Δ0 ura3Δ0 bfa1Δ	YJR053W
Not Applicable	BY4741	bmh1 Δ	pre-existing deletion library strain	MATa his3Δ1 leu2Δ0 met15Δ0 ura3Δ0 bmh1 Δ	YER177W
Not Applicable	BY4741	rsc2Δ	pre-existing deletion library strain	MATa his3Δ1 leu2Δ0 met15Δ0 ura3Δ0 rsc2Δ	YLR357W
Not Applicable	BY4741	sdh5Δ	pre-existing deletion library strain	MATa his3Δ1 leu2Δ0 met15Δ0 ura3Δ0 sdh5Δ	YOL071W
Not Applicable	BY4741	rny1Δ	pre-existing deletion library strain	MATa his3Δ1 leu2Δ0 met15Δ0 ura3Δ0 rny1Δ	YPL123C
Not Applicable	BY4741	hos3Δ	pre-existing deletion library strain	MATa his3Δ1 leu2Δ0 met15Δ0 ura3Δ0 hos3Δ	YPL116W
Not Applicable	BY4741	htz1Δ	pre-existing deletion library strain	MATa his3Δ1 leu2Δ0 met15Δ0 ura3Δ0 htz1Δ	YOL012C
Not Applicable	BY4741	swr1Δ	pre-existing deletion library strain	MATa his3Δ1 leu2Δ0 met15Δ0 ura3Δ0 swr1Δ	YDR334W
Not Applicable	BY4741	dpb3Δ	pre-existing deletion library strain	MATa his3Δ1 leu2Δ0 met15Δ0 ura3Δ0 dpb3Δ	YBR278W
Not Applicable	BY4741	rdh54Δ	pre-existing deletion library strain	MATa his3Δ1 leu2Δ0 met15Δ0 ura3Δ0 rdh54Δ	YBR073W
Not Applicable	BY4741	ber1Δ	pre-existing deletion library strain	MATa his3Δ1 leu2Δ0 met15Δ0 ura3Δ0 ber1Δ	YLR412W
Not Applicable	BY4741	cam1Δ	pre-existing deletion library strain	MATa his3Δ1 leu2Δ0 met15Δ0 ura3Δ0 cam1Δ	YPL048W
Not Applicable	BY4741	bub3Δ	pre-existing deletion library strain	MATa his3Δ1 leu2Δ0 met15Δ0 ura3Δ0 bub3Δ	YOR026W
Not Applicable	BY4741	mrx8Δ	pre-existing deletion library strain	MATa his3Δ1 leu2Δ0 met15Δ0 ura3Δ0 mrx8Δ	YDR336W
Not Applicable	BY4741	jhd1Δ	pre-existing deletion library strain	MATa his3Δ1 leu2Δ0 met15Δ0 ura3Δ0 jhd1Δ	YER051W
Not Applicable	BY4741	rad59Δ	pre-existing deletion library strain	MATa his3Δ1 leu2Δ0 met15Δ0 ura3Δ0 rad59Δ	YDL059C
Not Applicable	BY4741	swc5Δ	pre-existing deletion library strain	MATa his3Δ1 leu2Δ0 met15Δ0 ura3Δ0 swc5Δ	YBR231C
Not Applicable	BY4741	cyc7Δ	pre-existing deletion library strain	MATa his3Δ1 leu2Δ0 met15Δ0 ura3Δ0 cyc7Δ	YEL039C
Not Applicable	BY4741	ynr048wΔ	pre-existing deletion library strain	MATa his3Δ1 leu2Δ0 met15Δ0 ura3Δ0 ynr048wΔ	YNR048W
Not Applicable	BY4741	aat1Δ	pre-existing deletion library strain	MATa his3Δ1 leu2Δ0 met15Δ0 ura3Δ0 aat1Δ	YKL106W
Not Applicable	BY4741	mso1Δ	pre-existing deletion library strain	MATa his3Δ1 leu2Δ0 met15Δ0 ura3Δ0 mso1Δ	YNR049C
Not Applicable	BY4741	amf1Δ	pre-existing deletion library strain	MATa his3Δ1 leu2Δ0 met15Δ0 ura3Δ0 amf1Δ	YOR378W
Not Applicable	BY4741	sir4Δ	pre-existing deletion library strain	MATa his3Δ1 leu2Δ0 met15Δ0 ura3Δ0 sir4Δ	YDR227W
Not Applicable	BY4741	gpd2Δ	pre-existing deletion library strain	MATa his3Δ1 leu2Δ0 met15Δ0 ura3Δ0 gpd2Δ	YOL059W
Not Applicable	BY4741	nhp10Δ	pre-existing deletion library strain	MATa his3Δ1 leu2Δ0 met15Δ0 ura3Δ0 nhp10Δ	YDL002C
Not Applicable	BY4741	rph1Δ	pre-existing deletion library strain	MATa his3Δ1 leu2Δ0 met15Δ0 ura3Δ0 rph1Δ	YER169W
Not Applicable	BY4741	sir2Δ	pre-existing deletion library strain	MATa his3Δ1 leu2Δ0 met15Δ0 ura3Δ0 sir2Δ	YDL042C
Not Applicable	BY4741	ykl107wΔ	pre-existing deletion library strain	MATa his3Δ1 leu2Δ0 met15Δ0 ura3Δ0 ykl107wΔ	YKL107W
Not Applicable	BY4741	gbp2Δ	pre-existing deletion library strain	MATa his3Δ1 leu2Δ0 met15Δ0 ura3Δ0 gbp2Δ	YCL011C
Not Applicable	BY4741	arl3Δ	pre-existing deletion library strain	MATa his3Δ1 leu2Δ0 met15Δ0 ura3Δ0 arl3Δ	YPL051W
Not Applicable	BY4741	mrs2 Δ	pre-existing deletion library strain	MATa his3Δ1 leu2Δ0 met15Δ0 ura3Δ0 mrs2 Δ	YOR334W
Not Applicable	BY4741	eaf6Δ	pre-existing deletion library strain	MATa his3Δ1 leu2Δ0 met15Δ0 ura3Δ0 eaf6Δ	YJR082C
Not Applicable	BY4741	srx1Δ	pre-existing deletion library strain	MATa his3Δ1 leu2Δ0 met15Δ0 ura3Δ0 srx1Δ	YKL086W
Not Applicable	BY4741	eaf7Δ	pre-existing deletion library strain	MATa his3Δ1 leu2Δ0 met15Δ0 ura3Δ0 eaf7Δ	YNL136W
Not Applicable	BY4741	ies1Δ	pre-existing deletion library strain	MATa his3Δ1 leu2Δ0 met15Δ0 ura3Δ0 ies1Δ	YFL013C
Not Applicable	BY4741	dal81Δ	pre-existing deletion library strain	MATa his3Δ1 leu2Δ0 met15Δ0 ura3Δ0 dal81Δ	YIR023W
Not Applicable	BY4741	vts1Δ	pre-existing deletion library strain	MATa his3Δ1 leu2Δ0 met15Δ0 ura3Δ0 vts1Δ	YOR359W
Not Applicable	BY4741	hos2Δ	pre-existing deletion library strain	MATa his3Δ1 leu2Δ0 met15Δ0 ura3Δ0 hos2Δ	YGL194C
Not Applicable	BY4741	eaf3Δ	pre-existing deletion library strain	MATa his3Δ1 leu2Δ0 met15Δ0 ura3Δ0 eaf3Δ	YPR023C
Not Applicable	BY4741	gcn5Δ	pre-existing deletion library strain	MATa his3Δ1 leu2Δ0 met15Δ0 ura3Δ0 gcn5Δ	YGR252W
Not Applicable	BY4741	ies3Δ	pre-existing deletion library strain	MATa his3Δ1 leu2Δ0 met15Δ0 ura3Δ0 ies3Δ	YLR052W
Not Applicable	BY4741	set2Δ	pre-existing deletion library strain	MATa his3Δ1 leu2Δ0 met15Δ0 ura3Δ0 set2Δ	YJL168C
Not Applicable	BY4741	kkq8Δ	pre-existing deletion library strain	MATa his3Δ1 leu2Δ0 met15Δ0 ura3Δ0 kkq8Δ	YKL168C
