## Supplemental Table 6 for "Genetic modifiers of APOBEC-induced mutagenesis"

### Sheet: Sheet1
Oligo Name	Oligo Sequence	description
oAJB-097	GATGTCCACGAGGTCTCT	for amplification of KanMX cassette to confirm library deletion strain identity
oAJB-098	CGGTGTCGGTCTCGTAG	for amplification of KanMX cassette to confirm library deletion strain identity
oAJB-099	ATGTGATGTGAGAACTGTATCCT	sequencing strain specific barcodes to confirm identity of deletion in library
oAJB-100	CAGACCGATACCAGGATCTTG	sequencing strain specific barcodes to confirm identity of deletion in library
oTM-227	CGTGACCATTCTACCTACTGGTACT	ung1-confirmation-A
oTM-228	TGTATGATCAGCTTGCTCTTTAGTG	ung1-confirmation-B
oTM-229	GGGTTTTATTGCTTAATACCTCGTT	ung1-confirmation-C
oTM-230	ATTTCTTGAAAGGCAGGAGTAAGTT	ung1-confirmation-D
oTM-231	TGATATATATTATCAGAAGCTGTACACAAGCCGTTCACATACATGCAGCTGAAGCTTCGTACGC	ung1-generation of deletion cassette
oTM-232	AAAGAGTTTGGAAATCGAGACCTGCATATGCAATAGTAATATTCAGCATAGGCCACTAGTGGATCTG	ung1-generation of deletion cassette
oTM-245	GCTTAGGTTAACTCGGTTTTCTACC	arp6-confirmation-A
oTM-246	AAAGACTGCTACAGGAGACTTGAAA	arp6-confirmation-B
oTM-247	ATGTACTTCCTGACTTCCAAACAAG	arp6-confirmation-C
oTM-248	CAGGTGTATTTTGATCGTTTTCTCT	arp6-confirmation-D
oTM-249	AAGGAGAAGAAGCGCAGAATCGTGGACAAGATAATTTAAACTATGCAGCTGAAGCTTCGTACGC	arp6-generation of deletion cassette
oTM-250	6.66667e+25	arp6-generation of deletion cassette
oTM-251	AAAGGCGCGTCTTAATTTTCTTCACT	PIF1-confirmation-A
oTM-252	GTGCGATACGTTTTTGAGTAAAAGAAA	PIF1-confirmation-B
oTM-253	ATCAAGTTCATTCATTGGTTTCCGAC	PIF1-confirmation-C
oTM-254	CTTTTTTCTATCGAAGGAGGTTCACC	PIF1-confirmation-D
oTM-255	TATCCATTGAGCGATTAGCTTACTTGTATCAATCAATTTTACATGCAGCTGAAGCTTCGTACGC	∆PIF1-generation of deletion cassette
oTM-256	TAGCAGTTTGTATTCTATATAACTATGTGTATTAATATGTACTTAGCATAGGCCACTAGTGGATCTG	∆PIF1-generation of deletion cassette
oTM-257	TAATCTTTTTTTTTGCTGAAAAACCC	TDA9-confirmation-A
oTM-258	ATCTCGTTTGATCGGAAGTCCTTTGA	TDA9-confirmation-B
oTM-259	GGGGTACATGAGGAGATTGGAA	TDA9-confirmation-C
oTM-260	TTGACGATCACCTTGCTTGTTTTTATT	TDA9-confirmation-D
oTM-261	AGCGAATATTTCAGCTTCTTGTAATTGTACGTTGCATCTGCCATGCAGCTGAAGCTTCGTACGC	∆TDA9-generation of deletion cassette
oTM-262	ATATAATGTTACATACGGATATGCTAAATATCTATCTAAAGTCTAGCATAGGCCACTAGTGGATCTG	∆TDA9-generation of deletion cassette
oTM-263	GGGTAATACCTGCTGTAGTCTTCAA	TOP1-confirmation-A
oTM-264	CACTGGTTCGGTCTTTATTTTCTTA	TOP1-confirmation-B
oTM-265	GAGAAATTGAAAAATATCAGCGAAA	TOP1-confirmation-C
oTM-266	GTATTTTTGCTTCCAAAACATCAAG	TOP1-confirmation-D
oTM-267	ATCTAAAGGGAGGGCAGAGCTCGAAACTTGAAACGCGTAAAAATGCAGCTGAAGCTTCGTACGC	∆TOP1-generation of deletion cassette
oTM-268	CGTGAATGTATTTGCTTCTCCCCTATGCTGCGTTTCTTTGCGTTAGCATAGGCCACTAGTGGATCTG	∆TOP1-generation of deletion cassette
oTM-269	GAAGAAGAAAGGGAAAAAGTCAAAG	DDC1-confirmation-A
oTM-270	GCAATTAACTCATTTGTTGTCACTG	DDC1-confirmation-B
oTM-271	AACAGTCCTTTGAAAGTGTCGTATC	DDC1-confirmation-C
oTM-272	GCAATAAGCTAATCAAAATGGAAAA	DDC1-confirmation-D
oTM-273	GCTAGTGTAACAATAACACAGCATAACTTTGCTTAGACATATATGCAGCTGAAGCTTCGTACGC	∆DDC1-generation of deletion cassette
oTM-274	TCTAATATTTACACGCCTTTATACTGATTTTGCATTATGGTTTTAGCATAGGCCACTAGTGGATCTG	∆DDC1-generation of deletion cassette
oTM-275	CCACAAAGAGAATGAGAAAATTGAT	DMA1-confirmation-A
oTM-276	CTTGGTTTGGAGGATATATGAAATG	DMA1-confirmation-B
oTM-277	TCTATCTTCTGCGTCTACCACTTCT	DMA1-confirmation-C
oTM-278	AGTACACTACCTGTTAGGACGATGG	DMA1-confirmation-D
oTM-279	GATTTCCTGTGCACATACGTTCTGTATAGTGGTTATTCCTGGATGCAGCTGAAGCTTCGTACGC	∆DMA1-generation of deletion cassette
oTM-280	TATATATATATATATATATATATAGCACAAAATTTCATGTGATCAGCATAGGCCACTAGTGGATCTG	∆DMA1-generation of deletion cassette
oTM-281	ATACTTTTTCCCCTGATAAGTTTGC	TOP3-confirmation-A
oTM-282	TGCTGCATTTAATATGTGTTGTCTT	TOP3-confirmation-B
oTM-283	ATACTCTCTTGCAAGTTTATGACCG	TOP3-confirmation-C
oTM-284	CTTCCTCTTTTCTCTTCAACTACCC	TOP3-confirmation-D
oTM-285	GTGCGCTCGCTTCAGCTACGTAAAGGTGTATTATAGACAATAATGCAGCTGAAGCTTCGTACGC	∆TOP3-generation of deletion cassette
oTM-286	AAGCGGAGAGCTTTTTTGAAGACAAAGGGCGGCAAAAACGCCTTAGCATAGGCCACTAGTGGATCTG	∆TOP3-generation of deletion cassette
oTM-287	CATTAGTTAATGTCCGGAAGAGAAG	CHL1-confirmation-A
oTM-288	TCACTATCATCTTCATTCGTTTTGA	CHL1-confirmation-B
oTM-289	ATGTCTCCCTCCCTTGTAAATAATC	CHL1-confirmation-C
oTM-290	ACAACGGGTAATAGACATAAAACGA	CHL1-confirmation-D
oTM-291	GAGTAGAAAACCAGGCTAAAAACAGTCACACTAGTCCAAAAAATGCAGCTGAAGCTTCGTACGC	∆CHL1-generation of deletion cassette
oTM-292	ATATATAGTAGTAATCACAGTATACACGTAAACGTATTCCTTTTAGCATAGGCCACTAGTGGATCTG	∆CHL1-generation of deletion cassette
oTM-305	TACTGTAACCATTGTGTTTTAGGGC	CTF18-confirmation-A
oTM-306	GTTATAGGTGAAGTCTTTTGTGCGT	CTF18-confirmation-B
oTM-307	GAGGAATTAGTTCAATTGCTGAAAA	CTF18-confirmation-C
oTM-308	CCCTATCTGTTTTGGTTATATGCAC	CTF18-confirmation-D
oTM-309	GTACACTATTTGACCCAAAAGGTGGATGTAAGGTCAGGGATCATGCAGCTGAAGCTTCGTACGC	∆CTF18-generation of deletion cassette
oTM-310	AGTATGCTTCTTAAGAGAGACTGCGTATATATCTTACGTCATTTAGCATAGGCCACTAGTGGATCTG	∆CTF18-generation of deletion cassette
oTM-311	CTAGACATTGTTGTAATATGCCGTG	SOH1-confirmation-A
oTM-312	CACCAGTACTCCAGGTATTTCAAGT	SOH1-confirmation-B
oTM-313	ACTTGAAATACCTGGAGTACTGGTG	SOH1-confirmation-C
oTM-314	GGTTCAAACGTTGATTTATTACGTC	SOH1-confirmation-D
oTM-315	AGCACTCATAAGACGGCAAAGTTCCCCCAAGCTCCACCCAGGATGCAGCTGAAGCTTCGTACGC	∆SOH1-generation of deletion cassette
oTM-316	AGATATATGAATGCGTGCGAATGTAGTTATAATTAGGTGTGTTCAGCATAGGCCACTAGTGGATCTG	∆SOH1-generation of deletion cassette
oTM-317	ATTCGACAATTCAAAATTGAGAGAG	NAT1-confirmation-A
oTM-318	TATATTTGCTTGTTAGTGGACCCAT	NAT1-confirmation-B
oTM-319	GACGAAAGGGATTATATTTTGGACT	NAT1-confirmation-C
oTM-320	TATATTTTTCTTGGGTGGTGAAAAA	NAT1-confirmation-D
oTM-321	AAGACAAATACCATTGAGGAAGGCGATTGACCCTAACGAAGTATGCAGCTGAAGCTTCGTACGC	∆NAT1-generation of deletion cassette
oTM-322	TAAATTAAGTAAGAGTTAATTGACACATTGAGGAGTTGCAGGCTAGCATAGGCCACTAGTGGATCTG	∆NAT1-generation of deletion cassette
oTM-323	CGAGAGTTGTATCCAGTTTTCTTGT	BTN2-confirmation-A
oTM-324	TATGCTCAATTCATCACCTCTATGA	BTN2-confirmation-B
oTM-325	CCAATAATTGAATCCAAAATAGACG	BTN2-confirmation-C
oTM-326	CTTGCCATTCCACCATAAAATACTA	BTN2-confirmation-D
oTM-327	AACCAAAAGAAAATAACTAATAGACCCCATTACAATATAGAAATGCAGCTGAAGCTTCGTACGC	∆BTN2-generation of deletion cassette
oTM-328	ATGCCGTAAAAATGAAAGATGGGGAGTATGTATTATCACCCATTAGCATAGGCCACTAGTGGATCTG	∆BTN2-generation of deletion cassette
oTM-329	AATATCATGGAACAAATGATACGCT	ARD1-confirmation-A
oTM-330	GAATAGGGTAGCCATTTTCATTTTT	ARD1-confirmation-D
oTM-331	TTACCTTTTTAGGATATCCGTCACC	DEF1-confirmation-A
oTM-332	CTCCCACGTCTATACCAATGTACTC	DEF1-confirmation-D
oTM-335	CAATCCATAGTCTCTTCTTTTTCCA	CMR1-confirmation-A
oTM-336	CTCTATGTTTTAAAGCGAAGGACAG	CMR1-confirmation-D
oTM-337	GAGTTTACATGTTACGTTCCCATTC	HPR1-confirmation-A
oTM-338	ATTTCTTCTCAATCATGTCTTCCAG	HPR1-confirmation-D
oTM-339	GCAGGCGTGGATATAGAATACATAG	SRB2-confirmation-A
oTM-340	CACTGAACAAGTTTATTGACAATGC	SRB2-confirmation-D
oTM-341	GGCAGCGTATAGTATAACCAGAAAA	DCC1-confirmation-A
oTM-342	TTGATTTCAACATCTTCCAGTTGTA	DCC1-confirmation-D
oTM-343	CCATTGGGTTCTTTATTACTTCCTT	MAD3-confirmation-A
oTM-344	TCATTACTGCCGTTTAATATTTGGT	MAD3-confirmation-D
oTM-345	AGTTGTCGTATTTATCTTCTGCACC	COQ4-confirmation-A
oTM-346	AGAATAATGGTCGGATACGATAACA	COQ4-confirmation-D
oTM-347	TCTCCTAAAATCGATCAAGATATGG	rtt109-confirmation-A
oTM-348	TGGAGATTCTATTTCTTTCAAAACG	rtt109-confirmation-B
oTM-349	GCATATACTAAATGGCGAGGAACTA	rtt109-confirmation-C
oTM-350	GATAAACTCTTTAGCAAATTGTGGC	rtt109-confirmation-D
oTM-351	CAGTAGAGTTAAAAGGTCAATTCAACCGGTCTTCAATAAGACATGCAGCTGAAGCTTCGTACGC	rtt109-generation of deletion cassette
oTM-352	CGATGCTACATACGTGTACTAAATAATAAATATCAATATGTATCAGCATAGGCCACTAGTGGATCTG	rtt109-generation of deletion cassette
oTM-353	AATGCTGTTTTATTCCGTTCTTACA	asf1-confirmation-A
oTM-354	AGTAACCGACCCTAACAAACTCTCT	asf1-confirmation-B
oTM-355	AGAGAGTTTGTTAGGGTCGGTTACT	asf1-confirmation-C
oTM-356	GATTTTTATTCCAACATGTTCGTTC	asf1-confirmation-D
oTM-357	TACTCTCCCTACCATCCAATTGAAACATAAGATATAGAAAAGATGCAGCTGAAGCTTCGTACGC	asf1-generation of deletion cassette
oTM-358	ACCTCTCTTGCAGGTACCATTAATCTTATAACCCATAAATTCTTAGCATAGGCCACTAGTGGATCTG	asf1-generation of deletion cassette
oTM-359	CAGGATTTTCTTTGACTTCACTGAT	hst4-confirmation-A
oTM-360	ATGACAGTCTAGGTTTCCTGTTACG	hst4-confirmation-B
oTM-361	CATAAAACACATGGAATGCAATAAA	hst4-confirmation-C
oTM-362	GGAAAAATTAGATTTGTTCAAGGGT	hst4-confirmation-D
oTM-363	CTGTATTTTAAAACTGTAAATAATACTAAGCAGAACCACAAAATGCAGCTGAAGCTTCGTACGC	hst4-generation of deletion cassette
oTM-364	ATTAATTTTATCTCCAACCTTTTTTGGTAGGACAAATACTTTCTAGCATAGGCCACTAGTGGATCTG	hst4-generation of deletion cassette
oTM-365	AGAAGCAGTTCTTTTAATCTTTGGG	mms22-confirmation-A
oTM-366	CGTTCTAAACTGTATGGCATCTTTT	mms22-confirmation-B
oTM-367	TAAAAATGAAATTCGAGCAGGTATC	mms22-confirmation-C
oTM-368	TATTATTAATCAAACGGGAAGGACA	mms22-confirmation-D
oTM-369	TTGTAGATTTGAAGTTTAGTGGTAGCGTCAGCAGATAAGCTTATGCAGCTGAAGCTTCGTACGC	mms22-generation of deletion cassette
oTM-370	TACGGAGAATTTTTAAATATGCTTATATTACATGTGTATAATTTAGCATAGGCCACTAGTGGATCTG	mms22-generation of deletion cassette
oTM-371	GATAAGATTGCGACAAAAGAGGATA	rpd3-confirmation-A
oTM-372	CAGTATGGAACTGACACATTTCTTG	rpd3-confirmation-B
oTM-373	CTAGTGTTCAGTTGAATCACACACC	rpd3-confirmation-C
oTM-374	GTGGGACGAGACGTTTAGATAGTAA	rpd3-confirmation-D
oTM-375	GCCATACAAAACATTCGTGGCTACAACTCGATATCCGTGCAGATGCAGCTGAAGCTTCGTACGC	rpd3-generation of deletion cassette
oTM-376	TTTCACATTATTTATATTCGTATATACTTCCAACTCTTTTTTTCAGCATAGGCCACTAGTGGATCTG	rpd3-generation of deletion cassette
oTM-377	TCACCCTGAGCCTTATAGAACATAG	eaf1-confirmation-A
oTM-378	TGATTTGACTGATACATTTTCGCTA	eaf1-confirmation-B
oTM-379	TCCATACAAAGAGGTCATAGGAGAC	eaf1-confirmation-C
oTM-380	CAAATTCGGTAGAGAAGTTGAAAAA	eaf1-confirmation-D
oTM-381	TTTAGAGACATCATAATCAAAAGTACAGTTTCCGCCTCAAAGATGCAGCTGAAGCTTCGTACGC	eaf1-generation of deletion cassette
oTM-382	TCCTGTGGAGTTGGTGACTTTATCCTTGGAGCAGAATTAATGTTAGCATAGGCCACTAGTGGATCTG	eaf1-generation of deletion cassette
oTM-383	CTTTTCAATACTCGAGAGCAAAGAC	gcn5-confirmation-A
oTM-384	ATCATTATTCACCACCCTAAACTCA	gcn5-confirmation-B
oTM-385	TTAAAAAGCAAGGCTTCACTAAAGA	gcn5-confirmation-C
oTM-386	GTTGTATAACAAAGCAAGACGGATT	gcn5-confirmation-D
oTM-387	CCCAAAAGTCTTCAGTTAACTCAGGTTCGTATTCTACATTAGATGCAGCTGAAGCTTCGTACGC	gcn5-generation of deletion cassette
oTM-388	CTTCTTCGAAAGGAATAGTAGCGGAAAAGCTTCTTCTACGCATTAGCATAGGCCACTAGTGGATCTG	gcn5-generation of deletion cassette
oTM-389	GTTCGATGAAAAATCACCAGTAGAG	slx4-confirmation-A
oTM-390	CAGTCCTTGAACGTTCGTAGTTATT	slx4-confirmation-B
oTM-391	GCTAAATGAGCTAATTGAAAAGCTG	slx4-confirmation-C
oTM-392	TAAAGTAAAGGCTTTGCAGAGAATG	slx4-confirmation-D
oTM-393	GTTCCATAATAATAACCAGTAGTTCAGTTGGGGAACTTAATAATGCAGCTGAAGCTTCGTACGC	slx4-generation of deletion cassette
oTM-394	TTTGTTTTGTTTTTGTTTTGTCAAATTCTCAATCATTCGGCACTAGCATAGGCCACTAGTGGATCTG	slx4-generation of deletion cassette
oTM-395	TGAACGTCTTACATATTGAACGAAA	yaf9-confirmation-A
oTM-396	AAGAACACTCAATAAAAGTTTCCCC	yaf9-confirmation-D
oTM-397	AAAGTTCATCACCTTCCTTAGCAC	hst3-confirmation-A
oTM-398	TTTGTAGACTGTTAAAGAGCCATCC	hst3-confirmation-D
oTM-399	GGACTTTTTATATCTTCTGGGAAGC	trm10-confirmation-A
oTM-400	TACAACATCAAAGCAAAATAAGCAA	trm10-confirmation-D
oTM-401	GCTGGTAAGTTATGATAGAAAGCCA	rad27-confirmation-A
oTM-402	TTAATGTTGCGTTTTGTGTTTCTTA	rad27-confirmation-D
oTM-403	TGATGAGAAGGAGGCTGAATTATAC	hos1-confirmation-A
oTM-404	ATGATGTCAAAGACAAGGAGTTTTC	hos1-confirmation-D
oTM-405	CCTGATCTAAAAGCTGATATACGGA	sgs1-confirmation-A
oTM-406	GAAAATTCGAAGTTGATAACTGAGC	sgs1-confirmation-D
oTM-407	ACTTAACCACAGAATGTTCTTCGAC	rtt107-confirmation-A
oTM-408	TTGTAGAAAAATTAAAAGGTTTGCG	rtt107-confirmation-D
oTM-048	GGATGTATGGGCTAAATG	confirming deletions with KanMX marker -B
oTM-049	CCTCGACATCATCTGCCC	confirming deletions with KanMX marker -C
oTM-052	AGTTATCCTTGGATTTGG	confirming deletions with K.l. LEU2 marker -B
oTM-053	ATCTCATGGATGATATCC	confirming deletions with K.l. LEU2 marker -C
canTM_F1	gcgctctgtgtgcagcAAGAGTGGTTGCGAACAGAGTAAACC	CAN1 primer with barcade for amplicon sequencing
canTM_F2	tcatgagtcgacactaAAGAGTGGTTGCGAACAGAGTAAACC	CAN1 primer with barcade for amplicon sequencing
canTM_F3	tatctatcgtatacgcAAGAGTGGTTGCGAACAGAGTAAACC	CAN1 primer with barcade for amplicon sequencing
canTM_F4	atcacactgcatctgaAAGAGTGGTTGCGAACAGAGTAAACC	CAN1 primer with barcade for amplicon sequencing
canTM_F5	acgtacgctcgtcataAAGAGTGGTTGCGAACAGAGTAAACC	CAN1 primer with barcade for amplicon sequencing
canTM_F6	tgtgagtcagtacgcgAAGAGTGGTTGCGAACAGAGTAAACC	CAN1 primer with barcade for amplicon sequencing
canTM_F7	agagacacgatactcaAAGAGTGGTTGCGAACAGAGTAAACC	CAN1 primer with barcade for amplicon sequencing
canTM_F8	ctgctagagtctacagAAGAGTGGTTGCGAACAGAGTAAACC	CAN1 primer with barcade for amplicon sequencing
canTM_F9	agcactcgcgtcagtgAAGAGTGGTTGCGAACAGAGTAAACC	CAN1 primer with barcade for amplicon sequencing
canTM_F10	tcatgcacgtctcgctAAGAGTGGTTGCGAACAGAGTAAACC	CAN1 primer with barcade for amplicon sequencing
canTM_F11	agagcatctctgtactAAGAGTGGTTGCGAACAGAGTAAACC	CAN1 primer with barcade for amplicon sequencing
canTM_F12	cgcatcgactacgctaAAGAGTGGTTGCGAACAGAGTAAACC	CAN1 primer with barcade for amplicon sequencing
canTM_F13	cgtagcgtgctatcacAAGAGTGGTTGCGAACAGAGTAAACC	CAN1 primer with barcade for amplicon sequencing
canTM_F14	atgctgatgactgcgaAAGAGTGGTTGCGAACAGAGTAAACC	CAN1 primer with barcade for amplicon sequencing
canTM_F15	tgcgtgagctgtacatAAGAGTGGTTGCGAACAGAGTAAACC	CAN1 primer with barcade for amplicon sequencing
canTM_F16	cgatcatctatagacaAAGAGTGGTTGCGAACAGAGTAAACC	CAN1 primer with barcade for amplicon sequencing
canTM_F17	cgacgtatctgacagtAAGAGTGGTTGCGAACAGAGTAAACC	CAN1 primer with barcade for amplicon sequencing
canTM_F18	cacgtcactagagcgaAAGAGTGGTTGCGAACAGAGTAAACC	CAN1 primer with barcade for amplicon sequencing
canTM_F19	tgtcgcagctactagtAAGAGTGGTTGCGAACAGAGTAAACC	CAN1 primer with barcade for amplicon sequencing
canTM_F20	catacgctgtgtagcaAAGAGTGGTTGCGAACAGAGTAAACC	CAN1 primer with barcade for amplicon sequencing
canTM_F21	agtcgcatgactgtgtAAGAGTGGTTGCGAACAGAGTAAACC	CAN1 primer with barcade for amplicon sequencing
canTM_F22	cagtactgcacgatcgAAGAGTGGTTGCGAACAGAGTAAACC	CAN1 primer with barcade for amplicon sequencing
canTM_F23	gtgctgagcatcagacAAGAGTGGTTGCGAACAGAGTAAACC	CAN1 primer with barcade for amplicon sequencing
canTM_F24	cactgatcgatatgcaAAGAGTGGTTGCGAACAGAGTAAACC	CAN1 primer with barcade for amplicon sequencing
canTM_F25	tacagtgtctgctgcgAAGAGTGGTTGCGAACAGAGTAAACC	CAN1 primer with barcade for amplicon sequencing
canTM_F26	tacagatagtgtagcgAAGAGTGGTTGCGAACAGAGTAAACC	CAN1 primer with barcade for amplicon sequencing
canTM_F27	tcgtagagctcgagacAAGAGTGGTTGCGAACAGAGTAAACC	CAN1 primer with barcade for amplicon sequencing
canTM_F28	gagctgcgcactcgatAAGAGTGGTTGCGAACAGAGTAAACC	CAN1 primer with barcade for amplicon sequencing
canTM_F29	gcgatgtcgctatgtgAAGAGTGGTTGCGAACAGAGTAAACC	CAN1 primer with barcade for amplicon sequencing
canTM_F30	cgagagtcagcgcataAAGAGTGGTTGCGAACAGAGTAAACC	CAN1 primer with barcade for amplicon sequencing
canTM_F31	tcacgatgagcacgtaAAGAGTGGTTGCGAACAGAGTAAACC	CAN1 primer with barcade for amplicon sequencing
canTM_F32	gactgagatcatgatcAAGAGTGGTTGCGAACAGAGTAAACC	CAN1 primer with barcade for amplicon sequencing
canTM_R1	tcatatgtagtactctTATGAGGGTGAGAATGCGAAATGGCG	CAN1 primer with barcade for amplicon sequencing
canTM_R2	gcgatctatgcacacgTATGAGGGTGAGAATGCGAAATGGCG	CAN1 primer with barcade for amplicon sequencing
canTM_R3	tgcagtcgagatacatTATGAGGGTGAGAATGCGAAATGGCG	CAN1 primer with barcade for amplicon sequencing
canTM_R4	gactctgcgtcgagtcTATGAGGGTGAGAATGCGAAATGGCG	CAN1 primer with barcade for amplicon sequencing
canTM_R5	tacagcgacgtcatcgTATGAGGGTGAGAATGCGAAATGGCG	CAN1 primer with barcade for amplicon sequencing
canTM_R6	gcgcagactacgtgtgTATGAGGGTGAGAATGCGAAATGGCG	CAN1 primer with barcade for amplicon sequencing
canTM_R7	gtctctgcgatacagcTATGAGGGTGAGAATGCGAAATGGCG	CAN1 primer with barcade for amplicon sequencing
canTM_R8	agtatgagatagctcgTATGAGGGTGAGAATGCGAAATGGCG	CAN1 primer with barcade for amplicon sequencing
canTM_R9	gcgacgagtactcatgTATGAGGGTGAGAATGCGAAATGGCG	CAN1 primer with barcade for amplicon sequencing
canTM_R10	agtatcacagtcgctgTATGAGGGTGAGAATGCGAAATGGCG	CAN1 primer with barcade for amplicon sequencing
canTM_R11	atcatatgatgcgacaTATGAGGGTGAGAATGCGAAATGGCG	CAN1 primer with barcade for amplicon sequencing
canTM_R12	agacgtagatcacagcTATGAGGGTGAGAATGCGAAATGGCG	CAN1 primer with barcade for amplicon sequencing
canTM_R13	cgtgtcatgctactcaTATGAGGGTGAGAATGCGAAATGGCG	CAN1 primer with barcade for amplicon sequencing
canTM_R14	tgtgagactgcatgtcTATGAGGGTGAGAATGCGAAATGGCG	CAN1 primer with barcade for amplicon sequencing
canTM_R15	gctcagtgcgctactgTATGAGGGTGAGAATGCGAAATGGCG	CAN1 primer with barcade for amplicon sequencing
canTM_R16	actatcgcgcacgcagTATGAGGGTGAGAATGCGAAATGGCG	CAN1 primer with barcade for amplicon sequencing
canTM_R17	tcagctgacgatgtgaTATGAGGGTGAGAATGCGAAATGGCG	CAN1 primer with barcade for amplicon sequencing
canTM_R18	actgatgcgcacatgtTATGAGGGTGAGAATGCGAAATGGCG	CAN1 primer with barcade for amplicon sequencing
canTM_R19	ctactctcagcagtgaTATGAGGGTGAGAATGCGAAATGGCG	CAN1 primer with barcade for amplicon sequencing
canTM_R20	atctacatcacgactcTATGAGGGTGAGAATGCGAAATGGCG	CAN1 primer with barcade for amplicon sequencing
canTM_R21	atatagtacagcgtctTATGAGGGTGAGAATGCGAAATGGCG	CAN1 primer with barcade for amplicon sequencing
canTM_R22	gacacgactagatcgcTATGAGGGTGAGAATGCGAAATGGCG	CAN1 primer with barcade for amplicon sequencing
canTM_R23	tacgagtctgtcatacTATGAGGGTGAGAATGCGAAATGGCG	CAN1 primer with barcade for amplicon sequencing
canTM_R24	actcagctacatagtgTATGAGGGTGAGAATGCGAAATGGCG	CAN1 primer with barcade for amplicon sequencing
canTM_R25	acgtatcatagtgagaTATGAGGGTGAGAATGCGAAATGGCG	CAN1 primer with barcade for amplicon sequencing
canTM_R26	gagtcgtatcgctcatTATGAGGGTGAGAATGCGAAATGGCG	CAN1 primer with barcade for amplicon sequencing
canTM_R27	gcgatcacgagtagacTATGAGGGTGAGAATGCGAAATGGCG	CAN1 primer with barcade for amplicon sequencing
canTM_R28	ctagacgtacatgtcgTATGAGGGTGAGAATGCGAAATGGCG	CAN1 primer with barcade for amplicon sequencing
canTM_R29	tagcagtcactgtgcgTATGAGGGTGAGAATGCGAAATGGCG	CAN1 primer with barcade for amplicon sequencing
canTM_R30	cgtcatgcgatagctaTATGAGGGTGAGAATGCGAAATGGCG	CAN1 primer with barcade for amplicon sequencing
canTM_R31	gcgcagtcgtctgtatTATGAGGGTGAGAATGCGAAATGGCG	CAN1 primer with barcade for amplicon sequencing
canTM_R32	atgagctacgtacagaTATGAGGGTGAGAATGCGAAATGGCG	CAN1 primer with barcade for amplicon sequencing
canTM_R33	gtcgcgagtctatcagTATGAGGGTGAGAATGCGAAATGGCG	CAN1 primer with barcade for amplicon sequencing
canTM_R34	acatcgatctgcactaTATGAGGGTGAGAATGCGAAATGGCG	CAN1 primer with barcade for amplicon sequencing
canTM_R35	agtatagcatagacgcTATGAGGGTGAGAATGCGAAATGGCG	CAN1 primer with barcade for amplicon sequencing
canTM_R36	gtgagagcgtgactctTATGAGGGTGAGAATGCGAAATGGCG	CAN1 primer with barcade for amplicon sequencing
canTM_R37	tgtcagtagatgactcTATGAGGGTGAGAATGCGAAATGGCG	CAN1 primer with barcade for amplicon sequencing
canTM_R38	tcgtacgagatcgacaTATGAGGGTGAGAATGCGAAATGGCG	CAN1 primer with barcade for amplicon sequencing
canTM_R39	ctacatgtgactcgagTATGAGGGTGAGAATGCGAAATGGCG	CAN1 primer with barcade for amplicon sequencing
canTM_R40	gcgctatagtgctcgtTATGAGGGTGAGAATGCGAAATGGCG	CAN1 primer with barcade for amplicon sequencing
CAN_R1	TCATATGTAGTACTCTGGGTGAGAATGCGAAATGGC	CAN1 primer with barcade for amplicon sequencing
CAN_R2	GCGATCTATGCACACGGGGTGAGAATGCGAAATGGC	CAN1 primer with barcade for amplicon sequencing
CAN_R3	TGCAGTCGAGATACATGGGTGAGAATGCGAAATGGC	CAN1 primer with barcade for amplicon sequencing
CAN_R4	GACTCTGCGTCGAGTCGGGTGAGAATGCGAAATGGC	CAN1 primer with barcade for amplicon sequencing
CAN_R5	TACAGCGACGTCATCGGGGTGAGAATGCGAAATGGC	CAN1 primer with barcade for amplicon sequencing
CAN_R6	GCGCAGACTACGTGTGGGGTGAGAATGCGAAATGGC	CAN1 primer with barcade for amplicon sequencing
CAN_R7	GTCTCTGCGATACAGCGGGTGAGAATGCGAAATGGC	CAN1 primer with barcade for amplicon sequencing
CAN_R8	AGTATGAGATAGCTCGGGGTGAGAATGCGAAATGGC	CAN1 primer with barcade for amplicon sequencing
CAN_R9	GCGACGAGTACTCATGGGGTGAGAATGCGAAATGGC	CAN1 primer with barcade for amplicon sequencing
CAN_R10	AGTATCACAGTCGCTGGGGTGAGAATGCGAAATGGC	CAN1 primer with barcade for amplicon sequencing
CAN_R11	ATCATATGATGCGACAGGGTGAGAATGCGAAATGGC	CAN1 primer with barcade for amplicon sequencing
CAN_R12	AGACGTAGATCACAGCGGGTGAGAATGCGAAATGGC	CAN1 primer with barcade for amplicon sequencing
CAN_R13	CGTGTCATGCTACTCAGGGTGAGAATGCGAAATGGC	CAN1 primer with barcade for amplicon sequencing
CAN_R14	TGTGAGACTGCATGTCGGGTGAGAATGCGAAATGGC	CAN1 primer with barcade for amplicon sequencing
CAN_R15	GCTCAGTGCGCTACTGGGGTGAGAATGCGAAATGGC	CAN1 primer with barcade for amplicon sequencing
CAN_R16	ACTATCGCGCACGCAGGGGTGAGAATGCGAAATGGC	CAN1 primer with barcade for amplicon sequencing
CAN_R25	TCAGCTGACGATGTGAGGGTGAGAATGCGAAATGGC	CAN1 primer with barcade for amplicon sequencing
CAN_R26	ACTGATGCGCACATGTGGGTGAGAATGCGAAATGGC	CAN1 primer with barcade for amplicon sequencing
CAN_R27	CTACTCTCAGCAGTGAGGGTGAGAATGCGAAATGGC	CAN1 primer with barcade for amplicon sequencing
CAN_R28	ATCTACATCACGACTCGGGTGAGAATGCGAAATGGC	CAN1 primer with barcade for amplicon sequencing
CAN_R29	ATATAGTACAGCGTCTGGGTGAGAATGCGAAATGGC	CAN1 primer with barcade for amplicon sequencing
CAN_R30	GACACGACTAGATCGCGGGTGAGAATGCGAAATGGC	CAN1 primer with barcade for amplicon sequencing
CAN_R31	TACGAGTCTGTCATACGGGTGAGAATGCGAAATGGC	CAN1 primer with barcade for amplicon sequencing
CAN_R32	ACTCAGCTACATAGTGGGGTGAGAATGCGAAATGGC	CAN1 primer with barcade for amplicon sequencing
CAN_R33	ACGTATCATAGTGAGAGGGTGAGAATGCGAAATGGC	CAN1 primer with barcade for amplicon sequencing
CAN_R34	GAGTCGTATCGCTCATGGGTGAGAATGCGAAATGGC	CAN1 primer with barcade for amplicon sequencing
CAN_R35	GCGATCACGAGTAGACGGGTGAGAATGCGAAATGGC	CAN1 primer with barcade for amplicon sequencing
CAN_R36	CTAGACGTACATGTCGGGGTGAGAATGCGAAATGGC	CAN1 primer with barcade for amplicon sequencing
CAN_R37	TAGCAGTCACTGTGCGGGGTGAGAATGCGAAATGGC	CAN1 primer with barcade for amplicon sequencing
CAN_R38	CGTCATGCGATAGCTAGGGTGAGAATGCGAAATGGC	CAN1 primer with barcade for amplicon sequencing
CAN_R39	GCGCAGTCGTCTGTATGGGTGAGAATGCGAAATGGC	CAN1 primer with barcade for amplicon sequencing
CAN_R40	ATGAGCTACGTACAGAGGGTGAGAATGCGAAATGGC	CAN1 primer with barcade for amplicon sequencing
CAN_R41	GTCGCGAGTCTATCAGGGGTGAGAATGCGAAATGGC	CAN1 primer with barcade for amplicon sequencing
CAN_R42	ACATCGATCTGCACTAGGGTGAGAATGCGAAATGGC	CAN1 primer with barcade for amplicon sequencing
CAN_R43	AGTATAGCATAGACGCGGGTGAGAATGCGAAATGGC	CAN1 primer with barcade for amplicon sequencing
CAN_R44	GTGAGAGCGTGACTCTGGGTGAGAATGCGAAATGGC	CAN1 primer with barcade for amplicon sequencing
CAN_R45	TGTCAGTAGATGACTCGGGTGAGAATGCGAAATGGC	CAN1 primer with barcade for amplicon sequencing
CAN_R46	TCGTACGAGATCGACAGGGTGAGAATGCGAAATGGC	CAN1 primer with barcade for amplicon sequencing
CAN_R47	CTACATGTGACTCGAGGGGTGAGAATGCGAAATGGC	CAN1 primer with barcade for amplicon sequencing
CAN_R48	GCGCTATAGTGCTCGTGGGTGAGAATGCGAAATGGC	CAN1 primer with barcade for amplicon sequencing
CAN_F1	GCGCTCTGTGTGCAGCTGGATCCAGTTTTCAATCTGTCG	CAN1 primer with barcade for amplicon sequencing
CAN_F2	TCATGAGTCGACACTATGGATCCAGTTTTCAATCTGTCG	CAN1 primer with barcade for amplicon sequencing
CAN_F3	TATCTATCGTATACGCTGGATCCAGTTTTCAATCTGTCG	CAN1 primer with barcade for amplicon sequencing
CAN_F4	ATCACACTGCATCTGATGGATCCAGTTTTCAATCTGTCG	CAN1 primer with barcade for amplicon sequencing
CAN_F5	ACGTACGCTCGTCATATGGATCCAGTTTTCAATCTGTCG	CAN1 primer with barcade for amplicon sequencing
CAN_F6	TGTGAGTCAGTACGCGTGGATCCAGTTTTCAATCTGTCG	CAN1 primer with barcade for amplicon sequencing
CAN_F7	AGAGACACGATACTCATGGATCCAGTTTTCAATCTGTCG	CAN1 primer with barcade for amplicon sequencing
CAN_F8	CTGCTAGAGTCTACAGTGGATCCAGTTTTCAATCTGTCG	CAN1 primer with barcade for amplicon sequencing
CAN_F9	AGCACTCGCGTCAGTGTGGATCCAGTTTTCAATCTGTCG	CAN1 primer with barcade for amplicon sequencing
CAN_F10	TCATGCACGTCTCGCTTGGATCCAGTTTTCAATCTGTCG	CAN1 primer with barcade for amplicon sequencing
CAN_F11	AGAGCATCTCTGTACTTGGATCCAGTTTTCAATCTGTCG	CAN1 primer with barcade for amplicon sequencing
CAN_F12	CGCATCGACTACGCTATGGATCCAGTTTTCAATCTGTCG	CAN1 primer with barcade for amplicon sequencing
CAN_F13	CGTAGCGTGCTATCACTGGATCCAGTTTTCAATCTGTCG	CAN1 primer with barcade for amplicon sequencing
CAN_F14	ATGCTGATGACTGCGATGGATCCAGTTTTCAATCTGTCG	CAN1 primer with barcade for amplicon sequencing
CAN_F15	TGCGTGAGCTGTACATTGGATCCAGTTTTCAATCTGTCG	CAN1 primer with barcade for amplicon sequencing
CAN_F16	CGATCATCTATAGACATGGATCCAGTTTTCAATCTGTCG	CAN1 primer with barcade for amplicon sequencing
CAN_F17	CGACGTATCTGACAGTTGGATCCAGTTTTCAATCTGTCG	CAN1 primer with barcade for amplicon sequencing
CAN_F18	CACGTCACTAGAGCGATGGATCCAGTTTTCAATCTGTCG	CAN1 primer with barcade for amplicon sequencing
CAN_F19	TGTCGCAGCTACTAGTTGGATCCAGTTTTCAATCTGTCG	CAN1 primer with barcade for amplicon sequencing
CAN_F20	CATACGCTGTGTAGCATGGATCCAGTTTTCAATCTGTCG	CAN1 primer with barcade for amplicon sequencing
CAN_F21	AGTCGCATGACTGTGTTGGATCCAGTTTTCAATCTGTCG	CAN1 primer with barcade for amplicon sequencing
CAN_F22	CAGTACTGCACGATCGTGGATCCAGTTTTCAATCTGTCG	CAN1 primer with barcade for amplicon sequencing
CAN_F23	GTGCTGAGCATCAGACTGGATCCAGTTTTCAATCTGTCG	CAN1 primer with barcade for amplicon sequencing
CAN_F24	CACTGATCGATATGCATGGATCCAGTTTTCAATCTGTCG	CAN1 primer with barcade for amplicon sequencing
CAN_F25	TACAGTGTCTGCTGCGTGGATCCAGTTTTCAATCTGTCG	CAN1 primer with barcade for amplicon sequencing
CAN_F26	TACAGATAGTGTAGCGTGGATCCAGTTTTCAATCTGTCG	CAN1 primer with barcade for amplicon sequencing
CAN_F27	TCGTAGAGCTCGAGACTGGATCCAGTTTTCAATCTGTCG	CAN1 primer with barcade for amplicon sequencing
CAN_F28	GAGCTGCGCACTCGATTGGATCCAGTTTTCAATCTGTCG	CAN1 primer with barcade for amplicon sequencing
CAN_F29	GCGATGTCGCTATGTGTGGATCCAGTTTTCAATCTGTCG	CAN1 primer with barcade for amplicon sequencing
CAN_F30	CGAGAGTCAGCGCATATGGATCCAGTTTTCAATCTGTCG	CAN1 primer with barcade for amplicon sequencing
CAN_F31	TCACGATGAGCACGTATGGATCCAGTTTTCAATCTGTCG	CAN1 primer with barcade for amplicon sequencing
CAN_F32	GACTGAGATCATGATCTGGATCCAGTTTTCAATCTGTCG	CAN1 primer with barcade for amplicon sequencing
CAN_F33	ACGACATGATACTGCTTGGATCCAGTTTTCAATCTGTCG	CAN1 primer with barcade for amplicon sequencing
CAN_F34	ATACAGCACAGATGTGTGGATCCAGTTTTCAATCTGTCG	CAN1 primer with barcade for amplicon sequencing
CAN_F35	ACAGTCGATATCTCTCTGGATCCAGTTTTCAATCTGTCG	CAN1 primer with barcade for amplicon sequencing
CAN_F36	GCTCGATCACATGACGTGGATCCAGTTTTCAATCTGTCG	CAN1 primer with barcade for amplicon sequencing
