## Supplemental Table 7 for "Genetic modifiers of APOBEC-induced mutagenesis"

### Sheet: enrichment.Component
#term ID	term description	observed gene count	background gene count	strength	false discovery rate	matching proteins in your network (IDs)	matching proteins in your network (labels)
GO:0005694	Chromosome	29	469	0.83	1.45e-14	4932.YAL013W,4932.YCL016C,4932.YCL061C,4932.YDL013W,4932.YDR076W,4932.YDR078C,4932.YER095W,4932.YER116C,4932.YHL006C,4932.YHR191C,4932.YIL132C,4932.YJL115W,4932.YLL002W,4932.YLR234W,4932.YLR288C,4932.YML061C,4932.YMR078C,4932.YMR190C,4932.YNL107W,4932.YNL273W,4932.YOL006C,4932.YOL054W,4932.YOL068C,4932.YOR025W,4932.YOR080W,4932.YOR144C,4932.YPL008W,4932.YPL194W,4932.YPR046W	DEP1,DCC1,MRC1,SLX5,RAD55,SHU2,RAD51,SLX8,SHU1,CTF8,CSM2,ASF1,RTT109,TOP3,MEC3,PIF1,CTF18,SGS1,YAF9,TOF1,TOP1,PSH1,HST1,HST3,DIA2,ELG1,CHL1,DDC1,MCM16
GO:0005634	Nucleus	44	2331	0.32	1.79e-06	4932.YAL013W,4932.YBR081C,4932.YCL016C,4932.YCL061C,4932.YDL013W,4932.YDR076W,4932.YDR078C,4932.YER095W,4932.YER116C,4932.YGL163C,4932.YGR180C,4932.YHL006C,4932.YHR041C,4932.YHR154W,4932.YHR191C,4932.YIL132C,4932.YIR002C,4932.YJL047C,4932.YJL115W,4932.YJL187C,4932.YKL032C,4932.YKL113C,4932.YLL002W,4932.YLR234W,4932.YLR288C,4932.YML021C,4932.YML061C,4932.YML075C,4932.YMR078C,4932.YMR190C,4932.YNL1…	DEP1,SPT7,DCC1,MRC1,SLX5,RAD55,SHU2,RAD51,SLX8,RAD54,RNR4,SHU1,SRB2,RTT107,CTF8,CSM2,MPH1,RTT101,ASF1,SWE1,IXR1,RAD27,RTT109,TOP3,MEC3,UNG1,PIF1,HMG1,CTF18,SGS1,YAF9,TOF1,TOP1,PSH1,HST1,TRM10,HST3,DIA2,ELG1,CHL1,FRK1,DDC1,MCM16,HOS1
GO:0043232	Intracellular non-membrane-bounded organelle	32	1343	0.42	7.5e-06	4932.YAL013W,4932.YCL016C,4932.YCL061C,4932.YDL013W,4932.YDR076W,4932.YDR078C,4932.YER095W,4932.YER116C,4932.YGR241C,4932.YHL006C,4932.YHR191C,4932.YIL132C,4932.YJL115W,4932.YKL113C,4932.YLL002W,4932.YLR234W,4932.YLR288C,4932.YML061C,4932.YMR078C,4932.YMR190C,4932.YNL107W,4932.YNL273W,4932.YOL006C,4932.YOL047C,4932.YOL054W,4932.YOL068C,4932.YOR025W,4932.YOR080W,4932.YOR144C,4932.YPL008W,4932.YPL1…	DEP1,DCC1,MRC1,SLX5,RAD55,SHU2,RAD51,SLX8,YAP1802,SHU1,CTF8,CSM2,ASF1,RAD27,RTT109,TOP3,MEC3,PIF1,CTF18,SGS1,YAF9,TOF1,TOP1,LDS2,PSH1,HST1,HST3,DIA2,ELG1,CHL1,DDC1,MCM16
GO:0098687	Chromosomal region	13	204	0.84	8.42e-06	4932.YCL016C,4932.YCL061C,4932.YDL013W,4932.YER116C,4932.YJL115W,4932.YLL002W,4932.YLR288C,4932.YNL107W,4932.YOL054W,4932.YOR025W,4932.YOR080W,4932.YOR144C,4932.YPR046W	DCC1,MRC1,SLX5,SLX8,ASF1,RTT109,MEC3,YAF9,PSH1,HST3,DIA2,ELG1,MCM16
GO:0031981	Nuclear lumen	23	840	0.48	0.0001	4932.YAL013W,4932.YBR081C,4932.YCL016C,4932.YCL061C,4932.YDL013W,4932.YER095W,4932.YER116C,4932.YHL006C,4932.YHR041C,4932.YKL113C,4932.YLR288C,4932.YML061C,4932.YML075C,4932.YMR078C,4932.YMR190C,4932.YNL107W,4932.YNL273W,4932.YOL006C,4932.YOL068C,4932.YPL008W,4932.YPL194W,4932.YPR046W,4932.YPR068C	DEP1,SPT7,DCC1,MRC1,SLX5,RAD51,SLX8,SHU1,SRB2,RAD27,MEC3,PIF1,HMG1,CTF18,SGS1,YAF9,TOF1,TOP1,HST1,CHL1,DDC1,MCM16,HOS1
GO:0000228	Nuclear chromosome	14	326	0.67	0.00018	4932.YAL013W,4932.YCL061C,4932.YER095W,4932.YER116C,4932.YLR288C,4932.YML061C,4932.YMR078C,4932.YNL107W,4932.YNL273W,4932.YOL006C,4932.YOL068C,4932.YPL008W,4932.YPL194W,4932.YPR046W	DEP1,MRC1,RAD51,SLX8,MEC3,PIF1,CTF18,YAF9,TOF1,TOP1,HST1,CHL1,DDC1,MCM16
GO:0035861	Site of double-strand break	4	9	1.69	0.00047	4932.YDR078C,4932.YHL006C,4932.YIL132C,4932.YLR288C	SHU2,SHU1,CSM2,MEC3
GO:0005657	Replication fork	6	56	1.07	0.0016	4932.YCL061C,4932.YDR076W,4932.YML061C,4932.YMR078C,4932.YNL273W,4932.YOL006C	MRC1,RAD55,PIF1,CTF18,TOF1,TOP1
GO:0097196	Shu complex	3	4	1.92	0.002	4932.YDR078C,4932.YHL006C,4932.YIL132C	SHU2,SHU1,CSM2
GO:0000781	Chromosome, telomeric region	7	104	0.87	0.0043	4932.YCL061C,4932.YJL115W,4932.YLR288C,4932.YNL107W,4932.YOR025W,4932.YOR080W,4932.YOR144C	MRC1,ASF1,MEC3,YAF9,HST3,DIA2,ELG1
GO:0043596	Nuclear replication fork	5	42	1.12	0.0043	4932.YCL061C,4932.YML061C,4932.YMR078C,4932.YNL273W,4932.YOL006C	MRC1,PIF1,CTF18,TOF1,TOP1
GO:0031390	Ctf18 RFC-like complex	3	7	1.67	0.0053	4932.YCL016C,4932.YHR191C,4932.YMR078C	DCC1,CTF8,CTF18
GO:0005654	Nucleoplasm	10	273	0.6	0.0099	4932.YAL013W,4932.YBR081C,4932.YCL016C,4932.YER095W,4932.YHR041C,4932.YKL113C,4932.YNL107W,4932.YOL006C,4932.YOL068C,4932.YPR068C	DEP1,SPT7,DCC1,RAD51,SRB2,RAD27,YAF9,TOP1,HST1,HOS1
GO:0043227	Membrane-bounded organelle	52	4338	0.12	0.017	4932.YAL013W,4932.YBR081C,4932.YCL016C,4932.YCL061C,4932.YDL013W,4932.YDR076W,4932.YDR078C,4932.YDR414C,4932.YER080W,4932.YER095W,4932.YER116C,4932.YGL163C,4932.YGR138C,4932.YGR180C,4932.YGR199W,4932.YGR241C,4932.YHL006C,4932.YHL042W,4932.YHR009C,4932.YHR041C,4932.YHR154W,4932.YHR191C,4932.YIL044C,4932.YIL132C,4932.YIR002C,4932.YJL047C,4932.YJL115W,4932.YJL187C,4932.YKL032C,4932.YKL113C,4932.YLL0…	DEP1,SPT7,DCC1,MRC1,SLX5,RAD55,SHU2,ERD1,AIM9,RAD51,SLX8,RAD54,TPO2,RNR4,PMT6,YAP1802,SHU1,YHL042W,TDA3,SRB2,RTT107,CTF8,AGE2,CSM2,MPH1,RTT101,ASF1,SWE1,IXR1,RAD27,RTT109,TOP3,MEC3,UNG1,PIF1,HMG1,CTF18,SGS1,YAF9,TOF1,TOP1,PSH1,HST1,TRM10,HST3,DIA2,ELG1,CHL1,FRK1,DDC1,MCM16,HOS1
GO:0000775	Chromosome, centromeric region	6	101	0.81	0.0171	4932.YCL016C,4932.YDL013W,4932.YER116C,4932.YLL002W,4932.YOL054W,4932.YPR046W	DCC1,SLX5,SLX8,RTT109,PSH1,MCM16
GO:0005622	Intracellular	58	5255	0.08	0.0171	4932.YAL013W,4932.YBR081C,4932.YCL016C,4932.YCL061C,4932.YDL013W,4932.YDR067C,4932.YDR076W,4932.YDR078C,4932.YDR414C,4932.YER080W,4932.YER081W,4932.YER095W,4932.YER116C,4932.YGL163C,4932.YGR138C,4932.YGR180C,4932.YGR199W,4932.YGR241C,4932.YGR256W,4932.YHL006C,4932.YHL042W,4932.YHR009C,4932.YHR041C,4932.YHR154W,4932.YHR191C,4932.YIL044C,4932.YIL132C,4932.YIR002C,4932.YJL047C,4932.YJL115W,4932.YJL1…	DEP1,SPT7,DCC1,MRC1,SLX5,OCA6,RAD55,SHU2,ERD1,AIM9,SER3,RAD51,SLX8,RAD54,TPO2,RNR4,PMT6,YAP1802,GND2,SHU1,YHL042W,TDA3,SRB2,RTT107,CTF8,AGE2,CSM2,MPH1,RTT101,ASF1,SWE1,IXR1,RAD27,RTT109,SSK1,TOP3,MEC3,UNG1,PIF1,HMG1,CTF18,SEG1,SGS1,YAF9,TOF1,TOP1,LDS2,PSH1,HST1,TRM10,HST3,DIA2,ELG1,CHL1,FRK1,DDC1,MCM16,HOS1
GO:0033768	SUMO-targeted ubiquitin ligase complex	2	2	2.04	0.0199	4932.YDL013W,4932.YER116C	SLX5,SLX8
GO:0110165	Cellular anatomical entity	59	5509	0.07	0.029	4932.YAL013W,4932.YBR081C,4932.YCL016C,4932.YCL061C,4932.YDL013W,4932.YDR067C,4932.YDR076W,4932.YDR078C,4932.YDR414C,4932.YER080W,4932.YER081W,4932.YER095W,4932.YER116C,4932.YGL163C,4932.YGR138C,4932.YGR180C,4932.YGR199W,4932.YGR241C,4932.YGR256W,4932.YHL006C,4932.YHL042W,4932.YHR009C,4932.YHR041C,4932.YHR154W,4932.YHR191C,4932.YIL044C,4932.YIL132C,4932.YIR002C,4932.YJL047C,4932.YJL115W,4932.YJL1…	DEP1,SPT7,DCC1,MRC1,SLX5,OCA6,RAD55,SHU2,ERD1,AIM9,SER3,RAD51,SLX8,RAD54,TPO2,RNR4,PMT6,YAP1802,GND2,SHU1,YHL042W,TDA3,SRB2,RTT107,CTF8,AGE2,CSM2,MPH1,RTT101,ASF1,SWE1,IXR1,RAD27,RTT109,SSK1,TOP3,MEC3,UNG1,PIF1,HMG1,CTF18,SEG1,SGS1,YAF9,TOF1,TOP1,LDS2,PSH1,HST1,TRM10,HST3,WHI2,DIA2,ELG1,CHL1,FRK1,DDC1,MCM16,HOS1
GO:0030896	Checkpoint clamp complex	2	3	1.86	0.0302	4932.YLR288C,4932.YPL194W	MEC3,DDC1
GO:0031422	RecQ family helicase-topoisomerase III complex	2	3	1.86	0.0302	4932.YLR234W,4932.YMR190C	TOP3,SGS1
GO:0043229	Intracellular organelle	53	4619	0.1	0.0394	4932.YAL013W,4932.YBR081C,4932.YCL016C,4932.YCL061C,4932.YDL013W,4932.YDR076W,4932.YDR078C,4932.YDR414C,4932.YER080W,4932.YER095W,4932.YER116C,4932.YGL163C,4932.YGR138C,4932.YGR180C,4932.YGR199W,4932.YGR241C,4932.YHL006C,4932.YHL042W,4932.YHR009C,4932.YHR041C,4932.YHR154W,4932.YHR191C,4932.YIL044C,4932.YIL132C,4932.YIR002C,4932.YJL047C,4932.YJL115W,4932.YJL187C,4932.YKL032C,4932.YKL113C,4932.YLL0…	DEP1,SPT7,DCC1,MRC1,SLX5,RAD55,SHU2,ERD1,AIM9,RAD51,SLX8,RAD54,TPO2,RNR4,PMT6,YAP1802,SHU1,YHL042W,TDA3,SRB2,RTT107,CTF8,AGE2,CSM2,MPH1,RTT101,ASF1,SWE1,IXR1,RAD27,RTT109,TOP3,MEC3,UNG1,PIF1,HMG1,CTF18,SGS1,YAF9,TOF1,TOP1,LDS2,PSH1,HST1,TRM10,HST3,DIA2,ELG1,CHL1,FRK1,DDC1,MCM16,HOS1
GO:0000118	Histone deacetylase complex	4	49	0.95	0.0409	4932.YAL013W,4932.YNL107W,4932.YOL068C,4932.YPR068C	DEP1,YAF9,HST1,HOS1
GO:0000151	Ubiquitin ligase complex	5	85	0.81	0.0409	4932.YDL013W,4932.YER116C,4932.YHR154W,4932.YJL047C,4932.YOR080W	SLX5,SLX8,RTT107,RTT101,DIA2

### Sheet: Sheet1
	#term ID	term description	strength	false discovery rate
Component	GO:0005694	Chromosome	0.83	1.45e-14
	GO:0098687	Chromosomal region	0.84	8.42e-06
	GO:0000228	Nuclear chromosome	0.67	0.00018
	GO:0035861	Site of double-strand break	1.69	0.00047
	GO:0005657	Replication fork	1.07	0.0016
	GO:0097196	Shu complex	1.92	0.002
	GO:0000781	Chromosome, telomeric region	0.87	0.0043
	GO:0043596	Nuclear replication fork	1.12	0.0043
	GO:0031390	Ctf18 RFC-like complex	1.67	0.0053
	GO:0005654	Nucleoplasm	0.6	0.0099
	GO:0000775	Chromosome, centromeric region	0.81	0.0171
	GO:0033768	SUMO-targeted ubiquitin ligase complex	2.04	0.0199
	GO:0030896	Checkpoint clamp complex	1.86	0.0302
	GO:0031422	RecQ family helicase-topoisomerase III complex	1.86	0.0302
	GO:0000118	Histone deacetylase complex	0.95	0.0409
	GO:0000151	Ubiquitin ligase complex	0.81	0.0409
Biological Process	GO:0006281	DNA repair	0.98	1.7e-15
	GO:0006974	Cellular response to dna damage stimulus	0.94	1.97e-15
	GO:0051276	Chromosome organization	0.78	2.09e-14
	GO:0000725	Recombinational repair	1.31	2.07e-12
	GO:0006260	DNA replication	1.11	4.45e-10
	GO:0007064	Mitotic sister chromatid cohesion	1.4	6.41e-08
	GO:0000070	Mitotic sister chromatid segregation	1.11	2.67e-07
	GO:0000280	Nuclear division	0.92	2.87e-07
	GO:0007049	Cell cycle	0.53	1.35e-05
	GO:0097549	Chromatin organization involved in negative regulation of transcription	0.94	1.91e-05
	GO:0000076	DNA replication checkpoint	1.59	3.25e-05
	GO:0031573	intra-S DNA damage checkpoint	1.53	0.00053
	GO:0006338	Chromatin remodeling	0.8	0.0016
	GO:0016575	Histone deacetylation	1.21	0.0051
