## Supplemental Table 8 for "Genetic modifiers of APOBEC-induced mutagenesis"

### Sheet: enrichment.Process(1)
#term ID	term description	observed gene count	background gene count	strength	false discovery rate	matching proteins in your network (IDs)	matching proteins in your network (labels)
GO:0006281	DNA repair	26	296	0.98	1.7e-15	4932.YCL061C,4932.YDL013W,4932.YDR076W,4932.YDR078C,4932.YER095W,4932.YER116C,4932.YGL163C,4932.YHL006C,4932.YHR154W,4932.YIL132C,4932.YIR002C,4932.YJL047C,4932.YKL032C,4932.YKL113C,4932.YLL002W,4932.YLR288C,4932.YML021C,4932.YML061C,4932.YMR078C,4932.YMR190C,4932.YNL107W,4932.YNL273W,4932.YOR025W,4932.YOR144C,4932.YPL008W,4932.YPL194W	MRC1,SLX5,RAD55,SHU2,RAD51,SLX8,RAD54,SHU1,RTT107,CSM2,MPH1,RTT101,IXR1,RAD27,RTT109,MEC3,UNG1,PIF1,CTF18,SGS1,YAF9,TOF1,HST3,ELG1,CHL1,DDC1
GO:0006974	Cellular response to dna damage stimulus	27	343	0.94	1.97e-15	4932.YCL016C,4932.YCL061C,4932.YDL013W,4932.YDR076W,4932.YDR078C,4932.YER095W,4932.YER116C,4932.YGL163C,4932.YHL006C,4932.YHR154W,4932.YIL132C,4932.YIR002C,4932.YJL047C,4932.YKL032C,4932.YKL113C,4932.YLL002W,4932.YLR288C,4932.YML021C,4932.YML061C,4932.YMR078C,4932.YMR190C,4932.YNL107W,4932.YNL273W,4932.YOR025W,4932.YOR144C,4932.YPL008W,4932.YPL194W	DCC1,MRC1,SLX5,RAD55,SHU2,RAD51,SLX8,RAD54,SHU1,RTT107,CSM2,MPH1,RTT101,IXR1,RAD27,RTT109,MEC3,UNG1,PIF1,CTF18,SGS1,YAF9,TOF1,HST3,ELG1,CHL1,DDC1
GO:0006259	DNA metabolic process	30	478	0.84	2.92e-15	4932.YCL016C,4932.YCL061C,4932.YDL013W,4932.YDR076W,4932.YDR078C,4932.YER095W,4932.YER116C,4932.YGL163C,4932.YHL006C,4932.YHR154W,4932.YHR191C,4932.YIL132C,4932.YIR002C,4932.YJL047C,4932.YKL032C,4932.YKL113C,4932.YLL002W,4932.YLR234W,4932.YLR288C,4932.YML021C,4932.YML061C,4932.YMR078C,4932.YMR190C,4932.YNL107W,4932.YNL273W,4932.YOL006C,4932.YOR025W,4932.YOR144C,4932.YPL008W,4932.YPL194W	DCC1,MRC1,SLX5,RAD55,SHU2,RAD51,SLX8,RAD54,SHU1,RTT107,CTF8,CSM2,MPH1,RTT101,IXR1,RAD27,RTT109,TOP3,MEC3,UNG1,PIF1,CTF18,SGS1,YAF9,TOF1,TOP1,HST3,ELG1,CHL1,DDC1
GO:0051276	Chromosome organization	31	568	0.78	2.09e-14	4932.YAL013W,4932.YBR081C,4932.YCL016C,4932.YCL061C,4932.YDL013W,4932.YDR078C,4932.YER095W,4932.YER116C,4932.YGL163C,4932.YHL006C,4932.YHR191C,4932.YIL132C,4932.YIR002C,4932.YJL115W,4932.YKL113C,4932.YLL002W,4932.YLR234W,4932.YLR288C,4932.YML061C,4932.YMR078C,4932.YMR190C,4932.YNL107W,4932.YNL273W,4932.YOL006C,4932.YOL068C,4932.YOR025W,4932.YOR080W,4932.YOR144C,4932.YPL008W,4932.YPR046W,4932.YPR0…	DEP1,SPT7,DCC1,MRC1,SLX5,SHU2,RAD51,SLX8,RAD54,SHU1,CTF8,CSM2,MPH1,ASF1,RAD27,RTT109,TOP3,MEC3,PIF1,CTF18,SGS1,YAF9,TOF1,TOP1,HST1,HST3,DIA2,ELG1,CHL1,MCM16,HOS1
GO:0000725	Recombinational repair	15	81	1.31	2.07e-12	4932.YDR076W,4932.YDR078C,4932.YER095W,4932.YGL163C,4932.YHL006C,4932.YIL132C,4932.YIR002C,4932.YLL002W,4932.YLR288C,4932.YML061C,4932.YMR078C,4932.YMR190C,4932.YOR025W,4932.YOR144C,4932.YPL194W	RAD55,SHU2,RAD51,RAD54,SHU1,CSM2,MPH1,RTT109,MEC3,PIF1,CTF18,SGS1,HST3,ELG1,DDC1
GO:0033554	Cellular response to stress	31	689	0.69	2.69e-12	4932.YAL013W,4932.YCL016C,4932.YCL061C,4932.YDL013W,4932.YDR076W,4932.YDR078C,4932.YER095W,4932.YER116C,4932.YGL163C,4932.YGR199W,4932.YHL006C,4932.YHR154W,4932.YIL132C,4932.YIR002C,4932.YJL047C,4932.YJL115W,4932.YKL032C,4932.YKL113C,4932.YLL002W,4932.YLR006C,4932.YLR288C,4932.YML021C,4932.YML061C,4932.YMR078C,4932.YMR190C,4932.YNL107W,4932.YNL273W,4932.YOR025W,4932.YOR144C,4932.YPL008W,4932.YPL1…	DEP1,DCC1,MRC1,SLX5,RAD55,SHU2,RAD51,SLX8,RAD54,PMT6,SHU1,RTT107,CSM2,MPH1,RTT101,ASF1,IXR1,RAD27,RTT109,SSK1,MEC3,UNG1,PIF1,CTF18,SGS1,YAF9,TOF1,HST3,ELG1,CHL1,DDC1
GO:0006950	Response to stress	32	781	0.65	8.45e-12	4932.YAL013W,4932.YCL016C,4932.YCL061C,4932.YDL013W,4932.YDR076W,4932.YDR078C,4932.YER095W,4932.YER116C,4932.YGL163C,4932.YGR199W,4932.YHL006C,4932.YHR154W,4932.YIL132C,4932.YIR002C,4932.YJL047C,4932.YJL115W,4932.YKL032C,4932.YKL113C,4932.YLL002W,4932.YLR006C,4932.YLR288C,4932.YML021C,4932.YML061C,4932.YMR078C,4932.YMR190C,4932.YNL107W,4932.YNL273W,4932.YOR025W,4932.YOR043W,4932.YOR144C,4932.YPL0…	DEP1,DCC1,MRC1,SLX5,RAD55,SHU2,RAD51,SLX8,RAD54,PMT6,SHU1,RTT107,CSM2,MPH1,RTT101,ASF1,IXR1,RAD27,RTT109,SSK1,MEC3,UNG1,PIF1,CTF18,SGS1,YAF9,TOF1,HST3,WHI2,ELG1,CHL1,DDC1
GO:0043570	Maintenance of dna repeat elements	10	26	1.63	1.75e-10	4932.YCL016C,4932.YCL061C,4932.YDR078C,4932.YHL006C,4932.YHR191C,4932.YIL132C,4932.YKL113C,4932.YLL002W,4932.YMR078C,4932.YNL273W	DCC1,MRC1,SHU2,SHU1,CTF8,CSM2,RAD27,RTT109,CTF18,TOF1
GO:0000724	Double-strand break repair via homologous recombination	13	74	1.28	1.86e-10	4932.YDR076W,4932.YDR078C,4932.YER095W,4932.YGL163C,4932.YHL006C,4932.YIL132C,4932.YLL002W,4932.YLR288C,4932.YML061C,4932.YMR078C,4932.YMR190C,4932.YOR025W,4932.YOR144C	RAD55,SHU2,RAD51,RAD54,SHU1,CSM2,RTT109,MEC3,PIF1,CTF18,SGS1,HST3,ELG1
GO:0006260	DNA replication	15	128	1.11	4.45e-10	4932.YCL016C,4932.YCL061C,4932.YER095W,4932.YGR180C,4932.YHR154W,4932.YHR191C,4932.YIR002C,4932.YJL047C,4932.YKL113C,4932.YML061C,4932.YMR078C,4932.YMR190C,4932.YNL273W,4932.YOL006C,4932.YOR144C	DCC1,MRC1,RAD51,RNR4,RTT107,CTF8,MPH1,RTT101,RAD27,PIF1,CTF18,SGS1,TOF1,TOP1,ELG1
GO:0006302	Double-strand break repair	15	131	1.1	5.51e-10	4932.YDR076W,4932.YDR078C,4932.YER095W,4932.YGL163C,4932.YHL006C,4932.YHR154W,4932.YIL132C,4932.YKL113C,4932.YLL002W,4932.YLR288C,4932.YML061C,4932.YMR078C,4932.YMR190C,4932.YOR025W,4932.YOR144C	RAD55,SHU2,RAD51,RAD54,SHU1,RTT107,CSM2,RAD27,RTT109,MEC3,PIF1,CTF18,SGS1,HST3,ELG1
GO:0051716	Cellular response to stimulus	33	1017	0.55	1.02e-09	4932.YAL013W,4932.YCL016C,4932.YCL061C,4932.YDL013W,4932.YDR076W,4932.YDR078C,4932.YER095W,4932.YER116C,4932.YGL163C,4932.YGR199W,4932.YHL006C,4932.YHR041C,4932.YHR154W,4932.YIL132C,4932.YIR002C,4932.YJL047C,4932.YJL115W,4932.YKL032C,4932.YKL113C,4932.YLL002W,4932.YLR006C,4932.YLR288C,4932.YML021C,4932.YML061C,4932.YMR078C,4932.YMR190C,4932.YNL107W,4932.YNL273W,4932.YOR025W,4932.YOR144C,4932.YPL0…	DEP1,DCC1,MRC1,SLX5,RAD55,SHU2,RAD51,SLX8,RAD54,PMT6,SHU1,SRB2,RTT107,CSM2,MPH1,RTT101,ASF1,IXR1,RAD27,RTT109,SSK1,MEC3,UNG1,PIF1,CTF18,SGS1,YAF9,TOF1,HST3,ELG1,CHL1,FRK1,DDC1
GO:0006310	DNA recombination	17	227	0.91	6.89e-09	4932.YDR076W,4932.YDR078C,4932.YER095W,4932.YGL163C,4932.YHL006C,4932.YIL132C,4932.YIR002C,4932.YKL113C,4932.YLL002W,4932.YLR234W,4932.YLR288C,4932.YML061C,4932.YMR078C,4932.YMR190C,4932.YOR025W,4932.YOR144C,4932.YPL194W	RAD55,SHU2,RAD51,RAD54,SHU1,CSM2,MPH1,RAD27,RTT109,TOP3,MEC3,PIF1,CTF18,SGS1,HST3,ELG1,DDC1
GO:0050896	Response to stimulus	34	1171	0.5	7.21e-09	4932.YAL013W,4932.YCL016C,4932.YCL061C,4932.YDL013W,4932.YDR076W,4932.YDR078C,4932.YER095W,4932.YER116C,4932.YGL163C,4932.YGR199W,4932.YHL006C,4932.YHR041C,4932.YHR154W,4932.YIL132C,4932.YIR002C,4932.YJL047C,4932.YJL115W,4932.YKL032C,4932.YKL113C,4932.YLL002W,4932.YLR006C,4932.YLR288C,4932.YML021C,4932.YML061C,4932.YMR078C,4932.YMR190C,4932.YNL107W,4932.YNL273W,4932.YOR025W,4932.YOR043W,4932.YOR1…	DEP1,DCC1,MRC1,SLX5,RAD55,SHU2,RAD51,SLX8,RAD54,PMT6,SHU1,SRB2,RTT107,CSM2,MPH1,RTT101,ASF1,IXR1,RAD27,RTT109,SSK1,MEC3,UNG1,PIF1,CTF18,SGS1,YAF9,TOF1,HST3,WHI2,ELG1,CHL1,FRK1,DDC1
GO:0044260	Cellular macromolecule metabolic process	45	2170	0.36	1.48e-08	4932.YAL013W,4932.YBR081C,4932.YCL016C,4932.YCL061C,4932.YDL013W,4932.YDR067C,4932.YDR076W,4932.YDR078C,4932.YDR414C,4932.YER095W,4932.YER116C,4932.YGL163C,4932.YGR180C,4932.YGR199W,4932.YHL006C,4932.YHR041C,4932.YHR154W,4932.YHR191C,4932.YIL132C,4932.YIR002C,4932.YJL047C,4932.YJL115W,4932.YJL187C,4932.YKL032C,4932.YKL113C,4932.YLL002W,4932.YLR234W,4932.YLR288C,4932.YML021C,4932.YML061C,4932.YMR0…	DEP1,SPT7,DCC1,MRC1,SLX5,OCA6,RAD55,SHU2,ERD1,RAD51,SLX8,RAD54,RNR4,PMT6,SHU1,SRB2,RTT107,CTF8,CSM2,MPH1,RTT101,ASF1,SWE1,IXR1,RAD27,RTT109,TOP3,MEC3,UNG1,PIF1,CTF18,SGS1,YAF9,TOF1,TOP1,PSH1,HST1,TRM10,HST3,DIA2,ELG1,CHL1,FRK1,DDC1,HOS1
GO:0090304	Nucleic acid metabolic process	37	1510	0.43	5.86e-08	4932.YAL013W,4932.YBR081C,4932.YCL016C,4932.YCL061C,4932.YDL013W,4932.YDR076W,4932.YDR078C,4932.YER095W,4932.YER116C,4932.YGL163C,4932.YHL006C,4932.YHR041C,4932.YHR154W,4932.YHR191C,4932.YIL132C,4932.YIR002C,4932.YJL047C,4932.YJL115W,4932.YKL032C,4932.YKL113C,4932.YLL002W,4932.YLR234W,4932.YLR288C,4932.YML021C,4932.YML061C,4932.YMR078C,4932.YMR190C,4932.YNL107W,4932.YNL273W,4932.YOL006C,4932.YOL0…	DEP1,SPT7,DCC1,MRC1,SLX5,RAD55,SHU2,RAD51,SLX8,RAD54,SHU1,SRB2,RTT107,CTF8,CSM2,MPH1,RTT101,ASF1,IXR1,RAD27,RTT109,TOP3,MEC3,UNG1,PIF1,CTF18,SGS1,YAF9,TOF1,TOP1,HST1,TRM10,HST3,ELG1,CHL1,DDC1,HOS1
GO:0007064	Mitotic sister chromatid cohesion	9	39	1.4	6.41e-08	4932.YCL016C,4932.YCL061C,4932.YHR191C,4932.YLR234W,4932.YMR078C,4932.YNL273W,4932.YOR144C,4932.YPL008W,4932.YPR046W	DCC1,MRC1,CTF8,TOP3,CTF18,TOF1,ELG1,CHL1,MCM16
GO:0006139	Nucleobase-containing compound metabolic process	39	1714	0.4	9.44e-08	4932.YAL013W,4932.YBR081C,4932.YCL016C,4932.YCL061C,4932.YDL013W,4932.YDR076W,4932.YDR078C,4932.YER095W,4932.YER116C,4932.YGL163C,4932.YGR180C,4932.YHL006C,4932.YHR041C,4932.YHR154W,4932.YHR191C,4932.YIL132C,4932.YIR002C,4932.YJL047C,4932.YJL115W,4932.YKL032C,4932.YKL113C,4932.YLL002W,4932.YLR234W,4932.YLR288C,4932.YML021C,4932.YML061C,4932.YML075C,4932.YMR078C,4932.YMR190C,4932.YNL107W,4932.YNL2…	DEP1,SPT7,DCC1,MRC1,SLX5,RAD55,SHU2,RAD51,SLX8,RAD54,RNR4,SHU1,SRB2,RTT107,CTF8,CSM2,MPH1,RTT101,ASF1,IXR1,RAD27,RTT109,TOP3,MEC3,UNG1,PIF1,HMG1,CTF18,SGS1,YAF9,TOF1,TOP1,HST1,TRM10,HST3,ELG1,CHL1,DDC1,HOS1
GO:0051052	Regulation of dna metabolic process	11	87	1.14	1.62e-07	4932.YAL013W,4932.YGL163C,4932.YHR154W,4932.YIR002C,4932.YLL002W,4932.YLR234W,4932.YML061C,4932.YMR190C,4932.YOL006C,4932.YOL068C,4932.YOR144C	DEP1,RAD54,RTT107,MPH1,RTT109,TOP3,PIF1,SGS1,TOP1,HST1,ELG1
GO:0048523	Negative regulation of cellular process	23	591	0.63	2.01e-07	4932.YAL013W,4932.YCL061C,4932.YER116C,4932.YHR041C,4932.YHR154W,4932.YIR002C,4932.YJL047C,4932.YJL115W,4932.YJL187C,4932.YKL032C,4932.YLL002W,4932.YLR288C,4932.YML061C,4932.YMR190C,4932.YNL107W,4932.YNL273W,4932.YOL006C,4932.YOL068C,4932.YOR025W,4932.YOR080W,4932.YOR144C,4932.YPL194W,4932.YPR068C	DEP1,MRC1,SLX8,SRB2,RTT107,MPH1,RTT101,ASF1,SWE1,IXR1,RTT109,MEC3,PIF1,SGS1,YAF9,TOF1,TOP1,HST1,HST3,DIA2,ELG1,DDC1,HOS1
GO:0045934	Negative regulation of nucleobase-containing compound metabolic process	17	300	0.79	2.62e-07	4932.YAL013W,4932.YCL061C,4932.YHR041C,4932.YIR002C,4932.YJL115W,4932.YKL032C,4932.YLL002W,4932.YLR288C,4932.YML061C,4932.YMR190C,4932.YNL107W,4932.YOL006C,4932.YOL068C,4932.YOR025W,4932.YOR080W,4932.YOR144C,4932.YPR068C	DEP1,MRC1,SRB2,MPH1,ASF1,IXR1,RTT109,MEC3,PIF1,SGS1,YAF9,TOP1,HST1,HST3,DIA2,ELG1,HOS1
GO:0000070	Mitotic sister chromatid segregation	11	93	1.11	2.67e-07	4932.YCL016C,4932.YCL061C,4932.YHR191C,4932.YLR234W,4932.YMR078C,4932.YMR190C,4932.YNL273W,4932.YOL006C,4932.YOR144C,4932.YPL008W,4932.YPR046W	DCC1,MRC1,CTF8,TOP3,CTF18,SGS1,TOF1,TOP1,ELG1,CHL1,MCM16
GO:0000280	Nuclear division	14	186	0.92	2.87e-07	4932.YCL016C,4932.YCL061C,4932.YDR076W,4932.YER095W,4932.YHR191C,4932.YIL132C,4932.YLR234W,4932.YMR078C,4932.YMR190C,4932.YNL273W,4932.YOL006C,4932.YOR144C,4932.YPL008W,4932.YPR046W	DCC1,MRC1,RAD55,RAD51,CTF8,CSM2,TOP3,CTF18,SGS1,TOF1,TOP1,ELG1,CHL1,MCM16
GO:0000723	Telomere maintenance	10	77	1.15	5.72e-07	4932.YCL061C,4932.YDL013W,4932.YER095W,4932.YER116C,4932.YGL163C,4932.YLR234W,4932.YLR288C,4932.YML061C,4932.YMR190C,4932.YOR144C	MRC1,SLX5,RAD51,SLX8,RAD54,TOP3,MEC3,PIF1,SGS1,ELG1
GO:0016043	Cellular component organization	39	1845	0.37	5.72e-07	4932.YAL013W,4932.YBR081C,4932.YCL016C,4932.YCL061C,4932.YDL013W,4932.YDR076W,4932.YDR078C,4932.YER095W,4932.YER116C,4932.YGL163C,4932.YGR199W,4932.YGR241C,4932.YHL006C,4932.YHR041C,4932.YHR191C,4932.YIL132C,4932.YIR002C,4932.YJL115W,4932.YJL187C,4932.YKL113C,4932.YLL002W,4932.YLR234W,4932.YLR288C,4932.YML061C,4932.YMR078C,4932.YMR086W,4932.YMR190C,4932.YNL107W,4932.YNL273W,4932.YOL006C,4932.YOL0…	DEP1,SPT7,DCC1,MRC1,SLX5,RAD55,SHU2,RAD51,SLX8,RAD54,PMT6,YAP1802,SHU1,SRB2,CTF8,CSM2,MPH1,ASF1,SWE1,RAD27,RTT109,TOP3,MEC3,PIF1,CTF18,SEG1,SGS1,YAF9,TOF1,TOP1,LDS2,HST1,HST3,WHI2,DIA2,ELG1,CHL1,MCM16,HOS1
GO:0031324	Negative regulation of cellular metabolic process	19	430	0.69	7.45e-07	4932.YAL013W,4932.YCL061C,4932.YER116C,4932.YHR041C,4932.YIR002C,4932.YJL115W,4932.YKL032C,4932.YLL002W,4932.YLR288C,4932.YML061C,4932.YMR190C,4932.YNL107W,4932.YNL273W,4932.YOL006C,4932.YOL068C,4932.YOR025W,4932.YOR080W,4932.YOR144C,4932.YPR068C	DEP1,MRC1,SLX8,SRB2,MPH1,ASF1,IXR1,RTT109,MEC3,PIF1,SGS1,YAF9,TOF1,TOP1,HST1,HST3,DIA2,ELG1,HOS1
GO:0006996	Organelle organization	33	1361	0.42	8.57e-07	4932.YAL013W,4932.YBR081C,4932.YCL016C,4932.YCL061C,4932.YDL013W,4932.YDR076W,4932.YDR078C,4932.YER095W,4932.YER116C,4932.YGL163C,4932.YHL006C,4932.YHR191C,4932.YIL132C,4932.YIR002C,4932.YJL115W,4932.YKL113C,4932.YLL002W,4932.YLR234W,4932.YLR288C,4932.YML061C,4932.YMR078C,4932.YMR190C,4932.YNL107W,4932.YNL273W,4932.YOL006C,4932.YOL068C,4932.YOR025W,4932.YOR043W,4932.YOR080W,4932.YOR144C,4932.YPL0…	DEP1,SPT7,DCC1,MRC1,SLX5,RAD55,SHU2,RAD51,SLX8,RAD54,SHU1,CTF8,CSM2,MPH1,ASF1,RAD27,RTT109,TOP3,MEC3,PIF1,CTF18,SGS1,YAF9,TOF1,TOP1,HST1,HST3,WHI2,DIA2,ELG1,CHL1,MCM16,HOS1
GO:0006261	DNA-dependent DNA replication	11	112	1.03	9.89e-07	4932.YCL061C,4932.YER095W,4932.YHR154W,4932.YIR002C,4932.YJL047C,4932.YML061C,4932.YMR078C,4932.YMR190C,4932.YNL273W,4932.YOL006C,4932.YOR144C	MRC1,RAD51,RTT107,MPH1,RTT101,PIF1,CTF18,SGS1,TOF1,TOP1,ELG1
GO:0051172	Negative regulation of nitrogen compound metabolic process	18	392	0.7	1.08e-06	4932.YAL013W,4932.YCL061C,4932.YER116C,4932.YHR041C,4932.YIR002C,4932.YJL115W,4932.YKL032C,4932.YLL002W,4932.YLR288C,4932.YML061C,4932.YMR190C,4932.YNL107W,4932.YOL006C,4932.YOL068C,4932.YOR025W,4932.YOR080W,4932.YOR144C,4932.YPR068C	DEP1,MRC1,SLX8,SRB2,MPH1,ASF1,IXR1,RTT109,MEC3,PIF1,SGS1,YAF9,TOP1,HST1,HST3,DIA2,ELG1,HOS1
GO:1903047	Mitotic cell cycle process	16	301	0.77	1.17e-06	4932.YCL016C,4932.YCL061C,4932.YER095W,4932.YHR154W,4932.YHR191C,4932.YJL187C,4932.YLR234W,4932.YLR288C,4932.YMR078C,4932.YMR190C,4932.YNL273W,4932.YOL006C,4932.YOR144C,4932.YPL008W,4932.YPL194W,4932.YPR046W	DCC1,MRC1,RAD51,RTT107,CTF8,SWE1,TOP3,MEC3,CTF18,SGS1,TOF1,TOP1,ELG1,CHL1,DDC1,MCM16
GO:0098813	Nuclear chromosome segregation	12	148	0.95	1.34e-06	4932.YCL016C,4932.YCL061C,4932.YHR191C,4932.YIL132C,4932.YLR234W,4932.YMR078C,4932.YMR190C,4932.YNL273W,4932.YOL006C,4932.YOR144C,4932.YPL008W,4932.YPR046W	DCC1,MRC1,CTF8,CSM2,TOP3,CTF18,SGS1,TOF1,TOP1,ELG1,CHL1,MCM16
GO:0045003	Double-strand break repair via synthesis-dependent strand annealing	6	15	1.64	1.93e-06	4932.YDR076W,4932.YDR078C,4932.YER095W,4932.YGL163C,4932.YHL006C,4932.YIL132C	RAD55,SHU2,RAD51,RAD54,SHU1,CSM2
GO:0034645	Cellular macromolecule biosynthetic process	31	1278	0.42	2.87e-06	4932.YAL013W,4932.YBR081C,4932.YCL016C,4932.YCL061C,4932.YDL013W,4932.YDR078C,4932.YDR414C,4932.YER095W,4932.YGR180C,4932.YGR199W,4932.YHR041C,4932.YHR154W,4932.YHR191C,4932.YIL132C,4932.YIR002C,4932.YJL047C,4932.YJL115W,4932.YKL032C,4932.YKL113C,4932.YLL002W,4932.YLR234W,4932.YML061C,4932.YMR078C,4932.YMR190C,4932.YNL107W,4932.YNL273W,4932.YOL006C,4932.YOL068C,4932.YOR025W,4932.YOR144C,4932.YPR0…	DEP1,SPT7,DCC1,MRC1,SLX5,SHU2,ERD1,RAD51,RNR4,PMT6,SRB2,RTT107,CTF8,CSM2,MPH1,RTT101,ASF1,IXR1,RAD27,RTT109,TOP3,PIF1,CTF18,SGS1,YAF9,TOF1,TOP1,HST1,HST3,ELG1,HOS1
GO:0010605	Negative regulation of macromolecule metabolic process	19	488	0.63	3.93e-06	4932.YAL013W,4932.YCL061C,4932.YER116C,4932.YHR041C,4932.YIR002C,4932.YJL115W,4932.YKL032C,4932.YLL002W,4932.YLR288C,4932.YML061C,4932.YMR190C,4932.YNL107W,4932.YNL273W,4932.YOL006C,4932.YOL068C,4932.YOR025W,4932.YOR080W,4932.YOR144C,4932.YPR068C	DEP1,MRC1,SLX8,SRB2,MPH1,ASF1,IXR1,RTT109,MEC3,PIF1,SGS1,YAF9,TOF1,TOP1,HST1,HST3,DIA2,ELG1,HOS1
GO:0071103	DNA conformation change	12	169	0.89	4.34e-06	4932.YCL061C,4932.YGL163C,4932.YIR002C,4932.YJL115W,4932.YLL002W,4932.YLR234W,4932.YML061C,4932.YMR190C,4932.YOL006C,4932.YOL068C,4932.YOR080W,4932.YPL008W	MRC1,RAD54,MPH1,ASF1,RTT109,TOP3,PIF1,SGS1,TOP1,HST1,DIA2,CHL1
GO:2000113	Negative regulation of cellular macromolecule biosynthetic process	15	310	0.72	9.24e-06	4932.YAL013W,4932.YCL061C,4932.YHR041C,4932.YJL115W,4932.YKL032C,4932.YLL002W,4932.YLR288C,4932.YML061C,4932.YNL107W,4932.YNL273W,4932.YOL006C,4932.YOL068C,4932.YOR025W,4932.YOR080W,4932.YPR068C	DEP1,MRC1,SRB2,ASF1,IXR1,RTT109,MEC3,PIF1,YAF9,TOF1,TOP1,HST1,HST3,DIA2,HOS1
GO:0007049	Cell cycle	22	716	0.53	1.35e-05	4932.YCL016C,4932.YCL061C,4932.YDR076W,4932.YER095W,4932.YHR154W,4932.YHR191C,4932.YIL132C,4932.YJL047C,4932.YJL187C,4932.YLR234W,4932.YLR288C,4932.YMR078C,4932.YMR190C,4932.YNL273W,4932.YOL006C,4932.YOL047C,4932.YOR043W,4932.YOR080W,4932.YOR144C,4932.YPL008W,4932.YPL194W,4932.YPR046W	DCC1,MRC1,RAD55,RAD51,RTT107,CTF8,CSM2,RTT101,SWE1,TOP3,MEC3,CTF18,SGS1,TOF1,TOP1,LDS2,WHI2,DIA2,ELG1,CHL1,DDC1,MCM16
GO:0000730	DNA recombinase assembly	5	11	1.7	1.5e-05	4932.YDR076W,4932.YDR078C,4932.YER095W,4932.YHL006C,4932.YIL132C	RAD55,SHU2,RAD51,SHU1,CSM2
GO:0097549	Chromatin organization involved in negative regulation of transcription	10	125	0.94	1.91e-05	4932.YCL061C,4932.YJL115W,4932.YLL002W,4932.YLR288C,4932.YNL107W,4932.YOL006C,4932.YOL068C,4932.YOR025W,4932.YOR080W,4932.YPR068C	MRC1,ASF1,RTT109,MEC3,YAF9,TOP1,HST1,HST3,DIA2,HOS1
GO:0006807	Nitrogen compound metabolic process	47	2991	0.24	2.02e-05	4932.YAL013W,4932.YBR081C,4932.YCL016C,4932.YCL061C,4932.YDL013W,4932.YDR067C,4932.YDR076W,4932.YDR078C,4932.YDR414C,4932.YER081W,4932.YER095W,4932.YER116C,4932.YGL163C,4932.YGR180C,4932.YGR199W,4932.YHL006C,4932.YHR041C,4932.YHR154W,4932.YHR191C,4932.YIL132C,4932.YIR002C,4932.YJL047C,4932.YJL115W,4932.YJL187C,4932.YKL032C,4932.YKL113C,4932.YLL002W,4932.YLR234W,4932.YLR288C,4932.YML021C,4932.YML0…	DEP1,SPT7,DCC1,MRC1,SLX5,OCA6,RAD55,SHU2,ERD1,SER3,RAD51,SLX8,RAD54,RNR4,PMT6,SHU1,SRB2,RTT107,CTF8,CSM2,MPH1,RTT101,ASF1,SWE1,IXR1,RAD27,RTT109,TOP3,MEC3,UNG1,PIF1,HMG1,CTF18,SGS1,YAF9,TOF1,TOP1,PSH1,HST1,TRM10,HST3,DIA2,ELG1,CHL1,FRK1,DDC1,HOS1
GO:0022402	Cell cycle process	19	570	0.56	3.15e-05	4932.YCL016C,4932.YCL061C,4932.YDR076W,4932.YER095W,4932.YHR154W,4932.YHR191C,4932.YIL132C,4932.YJL187C,4932.YLR234W,4932.YLR288C,4932.YMR078C,4932.YMR190C,4932.YNL273W,4932.YOL006C,4932.YOL047C,4932.YOR144C,4932.YPL008W,4932.YPL194W,4932.YPR046W	DCC1,MRC1,RAD55,RAD51,RTT107,CTF8,CSM2,SWE1,TOP3,MEC3,CTF18,SGS1,TOF1,TOP1,LDS2,ELG1,CHL1,DDC1,MCM16
GO:0045892	Negative regulation of transcription, dna-templated	13	254	0.75	3.18e-05	4932.YAL013W,4932.YCL061C,4932.YHR041C,4932.YJL115W,4932.YKL032C,4932.YLL002W,4932.YLR288C,4932.YNL107W,4932.YOL006C,4932.YOL068C,4932.YOR025W,4932.YOR080W,4932.YPR068C	DEP1,MRC1,SRB2,ASF1,IXR1,RTT109,MEC3,YAF9,TOP1,HST1,HST3,DIA2,HOS1
GO:0000076	DNA replication checkpoint	5	14	1.59	3.25e-05	4932.YCL061C,4932.YHR154W,4932.YLR288C,4932.YNL273W,4932.YPL194W	MRC1,RTT107,MEC3,TOF1,DDC1
GO:0006312	Mitotic recombination	7	50	1.19	3.82e-05	4932.YDR076W,4932.YER095W,4932.YGL163C,4932.YKL113C,4932.YLR288C,4932.YML061C,4932.YMR190C	RAD55,RAD51,RAD54,RAD27,MEC3,PIF1,SGS1
GO:0000018	Regulation of dna recombination	6	30	1.34	3.92e-05	4932.YIR002C,4932.YLR234W,4932.YMR190C,4932.YOL006C,4932.YOL068C,4932.YOR144C	MPH1,TOP3,SGS1,TOP1,HST1,ELG1
GO:0040029	Regulation of gene expression, epigenetic	9	107	0.97	4.4e-05	4932.YAL013W,4932.YCL061C,4932.YJL115W,4932.YLR288C,4932.YNL107W,4932.YOL068C,4932.YOR025W,4932.YOR080W,4932.YPR068C	DEP1,MRC1,ASF1,MEC3,YAF9,HST1,HST3,DIA2,HOS1
GO:0044238	Primary metabolic process	48	3207	0.22	5.14e-05	4932.YAL013W,4932.YBR081C,4932.YCL016C,4932.YCL061C,4932.YDL013W,4932.YDR067C,4932.YDR076W,4932.YDR078C,4932.YDR414C,4932.YER081W,4932.YER095W,4932.YER116C,4932.YGL163C,4932.YGR180C,4932.YGR199W,4932.YGR256W,4932.YHL006C,4932.YHR041C,4932.YHR154W,4932.YHR191C,4932.YIL132C,4932.YIR002C,4932.YJL047C,4932.YJL115W,4932.YJL187C,4932.YKL032C,4932.YKL113C,4932.YLL002W,4932.YLR234W,4932.YLR288C,4932.YML0…	DEP1,SPT7,DCC1,MRC1,SLX5,OCA6,RAD55,SHU2,ERD1,SER3,RAD51,SLX8,RAD54,RNR4,PMT6,GND2,SHU1,SRB2,RTT107,CTF8,CSM2,MPH1,RTT101,ASF1,SWE1,IXR1,RAD27,RTT109,TOP3,MEC3,UNG1,PIF1,HMG1,CTF18,SGS1,YAF9,TOF1,TOP1,PSH1,HST1,TRM10,HST3,DIA2,ELG1,CHL1,FRK1,DDC1,HOS1
GO:0044773	Mitotic dna damage checkpoint	5	17	1.51	6.43e-05	4932.YCL061C,4932.YHR154W,4932.YLR288C,4932.YMR190C,4932.YPL194W	MRC1,RTT107,MEC3,SGS1,DDC1
GO:0019219	Regulation of nucleobase-containing compound metabolic process	22	816	0.47	8.85e-05	4932.YAL013W,4932.YBR081C,4932.YCL061C,4932.YDL013W,4932.YGL163C,4932.YHR041C,4932.YHR154W,4932.YIR002C,4932.YJL115W,4932.YKL032C,4932.YLL002W,4932.YLR234W,4932.YLR288C,4932.YML061C,4932.YMR190C,4932.YNL107W,4932.YOL006C,4932.YOL068C,4932.YOR025W,4932.YOR080W,4932.YOR144C,4932.YPR068C	DEP1,SPT7,MRC1,SLX5,RAD54,SRB2,RTT107,MPH1,ASF1,IXR1,RTT109,TOP3,MEC3,PIF1,SGS1,YAF9,TOP1,HST1,HST3,DIA2,ELG1,HOS1
GO:0031323	Regulation of cellular metabolic process	27	1187	0.4	8.85e-05	4932.YAL013W,4932.YBR081C,4932.YCL016C,4932.YCL061C,4932.YDL013W,4932.YER116C,4932.YGL163C,4932.YHR041C,4932.YHR154W,4932.YIR002C,4932.YJL115W,4932.YJL187C,4932.YKL032C,4932.YLL002W,4932.YLR006C,4932.YLR234W,4932.YLR288C,4932.YML061C,4932.YMR190C,4932.YNL107W,4932.YNL273W,4932.YOL006C,4932.YOL068C,4932.YOR025W,4932.YOR080W,4932.YOR144C,4932.YPR068C	DEP1,SPT7,DCC1,MRC1,SLX5,SLX8,RAD54,SRB2,RTT107,MPH1,ASF1,SWE1,IXR1,RTT109,SSK1,TOP3,MEC3,PIF1,SGS1,YAF9,TOF1,TOP1,HST1,HST3,DIA2,ELG1,HOS1
GO:0006342	Chromatin silencing	8	89	0.99	0.00011	4932.YCL061C,4932.YJL115W,4932.YLR288C,4932.YNL107W,4932.YOL068C,4932.YOR025W,4932.YOR080W,4932.YPR068C	MRC1,ASF1,MEC3,YAF9,HST1,HST3,DIA2,HOS1
GO:0060255	Regulation of macromolecule metabolic process	27	1204	0.39	0.00011	4932.YAL013W,4932.YBR081C,4932.YCL016C,4932.YCL061C,4932.YDL013W,4932.YER116C,4932.YGL163C,4932.YHR041C,4932.YHR154W,4932.YIR002C,4932.YJL115W,4932.YJL187C,4932.YKL032C,4932.YLL002W,4932.YLR006C,4932.YLR234W,4932.YLR288C,4932.YML061C,4932.YMR190C,4932.YNL107W,4932.YNL273W,4932.YOL006C,4932.YOL068C,4932.YOR025W,4932.YOR080W,4932.YOR144C,4932.YPR068C	DEP1,SPT7,DCC1,MRC1,SLX5,SLX8,RAD54,SRB2,RTT107,MPH1,ASF1,SWE1,IXR1,RTT109,SSK1,TOP3,MEC3,PIF1,SGS1,YAF9,TOF1,TOP1,HST1,HST3,DIA2,ELG1,HOS1
GO:0044237	Cellular metabolic process	49	3421	0.2	0.00012	4932.YAL013W,4932.YBR081C,4932.YCL016C,4932.YCL061C,4932.YDL013W,4932.YDR067C,4932.YDR076W,4932.YDR078C,4932.YDR414C,4932.YER081W,4932.YER095W,4932.YER116C,4932.YGL163C,4932.YGR180C,4932.YGR199W,4932.YGR256W,4932.YHL006C,4932.YHR041C,4932.YHR154W,4932.YHR191C,4932.YIL132C,4932.YIR002C,4932.YJL047C,4932.YJL115W,4932.YJL187C,4932.YKL032C,4932.YKL113C,4932.YLL002W,4932.YLR234W,4932.YLR288C,4932.YML0…	DEP1,SPT7,DCC1,MRC1,SLX5,OCA6,RAD55,SHU2,ERD1,SER3,RAD51,SLX8,RAD54,RNR4,PMT6,GND2,SHU1,SRB2,RTT107,CTF8,CSM2,MPH1,RTT101,ASF1,SWE1,IXR1,RAD27,RTT109,TOP3,MEC3,UNG1,PIF1,HMG1,CTF18,SGS1,YAF9,TOF1,TOP1,PSH1,HST1,TRM10,HST3,WHI2,DIA2,ELG1,CHL1,FRK1,DDC1,HOS1
GO:0010526	Negative regulation of transposition, rna-mediated	4	8	1.74	0.00014	4932.YHR154W,4932.YJL047C,4932.YLL002W,4932.YOR144C	RTT107,RTT101,RTT109,ELG1
GO:0043007	Maintenance of rdna	4	9	1.69	0.00019	4932.YDR078C,4932.YHL006C,4932.YIL132C,4932.YLL002W	SHU2,SHU1,CSM2,RTT109
GO:0031570	DNA integrity checkpoint	6	43	1.18	0.0002	4932.YCL061C,4932.YHR154W,4932.YLR288C,4932.YMR190C,4932.YNL273W,4932.YPL194W	MRC1,RTT107,MEC3,SGS1,TOF1,DDC1
GO:0044249	Cellular biosynthetic process	33	1764	0.31	0.00021	4932.YAL013W,4932.YBR081C,4932.YCL016C,4932.YCL061C,4932.YDL013W,4932.YDR078C,4932.YDR414C,4932.YER081W,4932.YER095W,4932.YGR180C,4932.YGR199W,4932.YHR041C,4932.YHR154W,4932.YHR191C,4932.YIL132C,4932.YIR002C,4932.YJL047C,4932.YJL115W,4932.YKL032C,4932.YKL113C,4932.YLL002W,4932.YLR234W,4932.YML061C,4932.YML075C,4932.YMR078C,4932.YMR190C,4932.YNL107W,4932.YNL273W,4932.YOL006C,4932.YOL068C,4932.YOR0…	DEP1,SPT7,DCC1,MRC1,SLX5,SHU2,ERD1,SER3,RAD51,RNR4,PMT6,SRB2,RTT107,CTF8,CSM2,MPH1,RTT101,ASF1,IXR1,RAD27,RTT109,TOP3,PIF1,HMG1,CTF18,SGS1,YAF9,TOF1,TOP1,HST1,HST3,ELG1,HOS1
GO:0045005	DNA-dependent DNA replication maintenance of fidelity	5	25	1.34	0.00028	4932.YCL061C,4932.YER095W,4932.YJL047C,4932.YML061C,4932.YNL273W	MRC1,RAD51,RTT101,PIF1,TOF1
GO:0071704	Organic substance metabolic process	48	3381	0.19	0.00028	4932.YAL013W,4932.YBR081C,4932.YCL016C,4932.YCL061C,4932.YDL013W,4932.YDR067C,4932.YDR076W,4932.YDR078C,4932.YDR414C,4932.YER081W,4932.YER095W,4932.YER116C,4932.YGL163C,4932.YGR180C,4932.YGR199W,4932.YGR256W,4932.YHL006C,4932.YHR041C,4932.YHR154W,4932.YHR191C,4932.YIL132C,4932.YIR002C,4932.YJL047C,4932.YJL115W,4932.YJL187C,4932.YKL032C,4932.YKL113C,4932.YLL002W,4932.YLR234W,4932.YLR288C,4932.YML0…	DEP1,SPT7,DCC1,MRC1,SLX5,OCA6,RAD55,SHU2,ERD1,SER3,RAD51,SLX8,RAD54,RNR4,PMT6,GND2,SHU1,SRB2,RTT107,CTF8,CSM2,MPH1,RTT101,ASF1,SWE1,IXR1,RAD27,RTT109,TOP3,MEC3,UNG1,PIF1,HMG1,CTF18,SGS1,YAF9,TOF1,TOP1,PSH1,HST1,TRM10,HST3,DIA2,ELG1,CHL1,FRK1,DDC1,HOS1
GO:0006325	Chromatin organization	13	323	0.64	0.0003	4932.YAL013W,4932.YBR081C,4932.YCL061C,4932.YGL163C,4932.YJL115W,4932.YLL002W,4932.YLR288C,4932.YNL107W,4932.YOL006C,4932.YOL068C,4932.YOR025W,4932.YOR080W,4932.YPR068C	DEP1,SPT7,MRC1,RAD54,ASF1,RTT109,MEC3,YAF9,TOP1,HST1,HST3,DIA2,HOS1
GO:0051171	Regulation of nitrogen compound metabolic process	25	1120	0.39	0.00032	4932.YAL013W,4932.YBR081C,4932.YCL061C,4932.YDL013W,4932.YER116C,4932.YGL163C,4932.YHR041C,4932.YHR154W,4932.YIR002C,4932.YJL115W,4932.YJL187C,4932.YKL032C,4932.YLL002W,4932.YLR006C,4932.YLR234W,4932.YLR288C,4932.YML061C,4932.YMR190C,4932.YNL107W,4932.YOL006C,4932.YOL068C,4932.YOR025W,4932.YOR080W,4932.YOR144C,4932.YPR068C	DEP1,SPT7,MRC1,SLX5,SLX8,RAD54,SRB2,RTT107,MPH1,ASF1,SWE1,IXR1,RTT109,SSK1,TOP3,MEC3,PIF1,SGS1,YAF9,TOP1,HST1,HST3,DIA2,ELG1,HOS1
GO:0035753	Maintenance of dna trinucleotide repeats	4	11	1.6	0.00033	4932.YCL016C,4932.YHR191C,4932.YKL113C,4932.YMR078C	DCC1,CTF8,RAD27,CTF18
GO:0008152	Metabolic process	50	3661	0.18	0.00034	4932.YAL013W,4932.YBR081C,4932.YCL016C,4932.YCL061C,4932.YDL013W,4932.YDR067C,4932.YDR076W,4932.YDR078C,4932.YDR414C,4932.YER081W,4932.YER095W,4932.YER116C,4932.YGL163C,4932.YGR180C,4932.YGR199W,4932.YGR256W,4932.YHL006C,4932.YHR009C,4932.YHR041C,4932.YHR154W,4932.YHR191C,4932.YIL132C,4932.YIR002C,4932.YJL047C,4932.YJL115W,4932.YJL187C,4932.YKL032C,4932.YKL113C,4932.YLL002W,4932.YLR234W,4932.YLR2…	DEP1,SPT7,DCC1,MRC1,SLX5,OCA6,RAD55,SHU2,ERD1,SER3,RAD51,SLX8,RAD54,RNR4,PMT6,GND2,SHU1,TDA3,SRB2,RTT107,CTF8,CSM2,MPH1,RTT101,ASF1,SWE1,IXR1,RAD27,RTT109,TOP3,MEC3,UNG1,PIF1,HMG1,CTF18,SGS1,YAF9,TOF1,TOP1,PSH1,HST1,TRM10,HST3,WHI2,DIA2,ELG1,CHL1,FRK1,DDC1,HOS1
GO:1901576	Organic substance biosynthetic process	33	1810	0.3	0.00034	4932.YAL013W,4932.YBR081C,4932.YCL016C,4932.YCL061C,4932.YDL013W,4932.YDR078C,4932.YDR414C,4932.YER081W,4932.YER095W,4932.YGR180C,4932.YGR199W,4932.YHR041C,4932.YHR154W,4932.YHR191C,4932.YIL132C,4932.YIR002C,4932.YJL047C,4932.YJL115W,4932.YKL032C,4932.YKL113C,4932.YLL002W,4932.YLR234W,4932.YML061C,4932.YML075C,4932.YMR078C,4932.YMR190C,4932.YNL107W,4932.YNL273W,4932.YOL006C,4932.YOL068C,4932.YOR0…	DEP1,SPT7,DCC1,MRC1,SLX5,SHU2,ERD1,SER3,RAD51,RNR4,PMT6,SRB2,RTT107,CTF8,CSM2,MPH1,RTT101,ASF1,IXR1,RAD27,RTT109,TOP3,PIF1,HMG1,CTF18,SGS1,YAF9,TOF1,TOP1,HST1,HST3,ELG1,HOS1
GO:0065004	protein-DNA complex assembly	8	113	0.89	0.00046	4932.YDR076W,4932.YDR078C,4932.YER095W,4932.YHL006C,4932.YHR041C,4932.YIL132C,4932.YJL115W,4932.YLL002W	RAD55,SHU2,RAD51,SHU1,SRB2,CSM2,ASF1,RTT109
GO:0080090	Regulation of primary metabolic process	25	1152	0.38	0.00049	4932.YAL013W,4932.YBR081C,4932.YCL061C,4932.YDL013W,4932.YER116C,4932.YGL163C,4932.YHR041C,4932.YHR154W,4932.YIR002C,4932.YJL115W,4932.YJL187C,4932.YKL032C,4932.YLL002W,4932.YLR006C,4932.YLR234W,4932.YLR288C,4932.YML061C,4932.YMR190C,4932.YNL107W,4932.YOL006C,4932.YOL068C,4932.YOR025W,4932.YOR080W,4932.YOR144C,4932.YPR068C	DEP1,SPT7,MRC1,SLX5,SLX8,RAD54,SRB2,RTT107,MPH1,ASF1,SWE1,IXR1,RTT109,SSK1,TOP3,MEC3,PIF1,SGS1,YAF9,TOP1,HST1,HST3,DIA2,ELG1,HOS1
GO:0031573	intra-S DNA damage checkpoint	4	13	1.53	0.00053	4932.YCL061C,4932.YLR288C,4932.YMR190C,4932.YPL194W	MRC1,MEC3,SGS1,DDC1
GO:0000722	Telomere maintenance via recombination	5	33	1.22	0.0008	4932.YER095W,4932.YGL163C,4932.YLR288C,4932.YML061C,4932.YMR190C	RAD51,RAD54,MEC3,PIF1,SGS1
GO:0022414	Reproductive process	14	416	0.57	0.0008	4932.YBR081C,4932.YDR076W,4932.YER095W,4932.YIL132C,4932.YIR002C,4932.YJL187C,4932.YKL113C,4932.YLR234W,4932.YLR288C,4932.YMR190C,4932.YNL273W,4932.YOL047C,4932.YPL194W,4932.YPR046W	SPT7,RAD55,RAD51,CSM2,MPH1,SWE1,RAD27,TOP3,MEC3,SGS1,TOF1,LDS2,DDC1,MCM16
GO:0006348	Chromatin silencing at telomere	6	58	1.05	0.00081	4932.YCL061C,4932.YJL115W,4932.YLR288C,4932.YNL107W,4932.YOR025W,4932.YOR080W	MRC1,ASF1,MEC3,YAF9,HST3,DIA2
GO:0000075	Cell cycle checkpoint	7	89	0.94	0.00083	4932.YCL061C,4932.YHR154W,4932.YJL187C,4932.YLR288C,4932.YMR190C,4932.YNL273W,4932.YPL194W	MRC1,RTT107,SWE1,MEC3,SGS1,TOF1,DDC1
GO:0051053	Negative regulation of dna metabolic process	5	34	1.21	0.00087	4932.YIR002C,4932.YML061C,4932.YMR190C,4932.YOL068C,4932.YOR144C	MPH1,PIF1,SGS1,HST1,ELG1
GO:0071824	protein-DNA complex subunit organization	9	167	0.77	0.00091	4932.YDR076W,4932.YDR078C,4932.YER095W,4932.YHL006C,4932.YHR041C,4932.YIL132C,4932.YJL115W,4932.YLL002W,4932.YNL107W	RAD55,SHU2,RAD51,SHU1,SRB2,CSM2,ASF1,RTT109,YAF9
GO:0009987	Cellular process	58	4989	0.11	0.0011	4932.YAL013W,4932.YBR081C,4932.YCL016C,4932.YCL061C,4932.YDL013W,4932.YDR067C,4932.YDR076W,4932.YDR078C,4932.YDR414C,4932.YER081W,4932.YER095W,4932.YER116C,4932.YGL163C,4932.YGR138C,4932.YGR180C,4932.YGR199W,4932.YGR241C,4932.YGR256W,4932.YHL006C,4932.YHL042W,4932.YHR009C,4932.YHR041C,4932.YHR154W,4932.YHR191C,4932.YIL044C,4932.YIL132C,4932.YIR002C,4932.YJL047C,4932.YJL115W,4932.YJL187C,4932.YKL0…	DEP1,SPT7,DCC1,MRC1,SLX5,OCA6,RAD55,SHU2,ERD1,SER3,RAD51,SLX8,RAD54,TPO2,RNR4,PMT6,YAP1802,GND2,SHU1,YHL042W,TDA3,SRB2,RTT107,CTF8,AGE2,CSM2,MPH1,RTT101,ASF1,SWE1,IXR1,RAD27,RTT109,SSK1,TOP3,MEC3,UNG1,PIF1,HMG1,CTF18,SEG1,SGS1,YAF9,TOF1,TOP1,LDS2,PSH1,HST1,TRM10,HST3,WHI2,DIA2,ELG1,CHL1,FRK1,DDC1,MCM16,HOS1
GO:0045910	Negative regulation of dna recombination	4	17	1.41	0.0012	4932.YIR002C,4932.YMR190C,4932.YOL068C,4932.YOR144C	MPH1,SGS1,HST1,ELG1
GO:0031507	Heterochromatin assembly	6	65	1.01	0.0013	4932.YCL061C,4932.YJL115W,4932.YLL002W,4932.YOL006C,4932.YOL068C,4932.YOR080W	MRC1,ASF1,RTT109,TOP1,HST1,DIA2
GO:0050789	Regulation of biological process	31	1759	0.29	0.0014	4932.YAL013W,4932.YBR081C,4932.YCL016C,4932.YCL061C,4932.YDL013W,4932.YER116C,4932.YGL163C,4932.YHR041C,4932.YHR154W,4932.YIR002C,4932.YJL047C,4932.YJL115W,4932.YJL187C,4932.YKL032C,4932.YLL002W,4932.YLR006C,4932.YLR234W,4932.YLR288C,4932.YML061C,4932.YMR190C,4932.YNL107W,4932.YNL273W,4932.YOL006C,4932.YOL068C,4932.YOR025W,4932.YOR043W,4932.YOR080W,4932.YOR144C,4932.YPL141C,4932.YPL194W,4932.YPR0…	DEP1,SPT7,DCC1,MRC1,SLX5,SLX8,RAD54,SRB2,RTT107,MPH1,RTT101,ASF1,SWE1,IXR1,RTT109,SSK1,TOP3,MEC3,PIF1,SGS1,YAF9,TOF1,TOP1,HST1,HST3,WHI2,DIA2,ELG1,FRK1,DDC1,HOS1
GO:0050794	Regulation of cellular process	30	1664	0.3	0.0014	4932.YAL013W,4932.YBR081C,4932.YCL016C,4932.YCL061C,4932.YDL013W,4932.YER116C,4932.YGL163C,4932.YHR041C,4932.YHR154W,4932.YIR002C,4932.YJL047C,4932.YJL115W,4932.YJL187C,4932.YKL032C,4932.YLL002W,4932.YLR006C,4932.YLR234W,4932.YLR288C,4932.YML061C,4932.YMR190C,4932.YNL107W,4932.YNL273W,4932.YOL006C,4932.YOL068C,4932.YOR025W,4932.YOR080W,4932.YOR144C,4932.YPL141C,4932.YPL194W,4932.YPR068C	DEP1,SPT7,DCC1,MRC1,SLX5,SLX8,RAD54,SRB2,RTT107,MPH1,RTT101,ASF1,SWE1,IXR1,RTT109,SSK1,TOP3,MEC3,PIF1,SGS1,YAF9,TOF1,TOP1,HST1,HST3,DIA2,ELG1,FRK1,DDC1,HOS1
GO:0007093	Mitotic cell cycle checkpoint	6	67	0.99	0.0015	4932.YCL061C,4932.YHR154W,4932.YJL187C,4932.YLR288C,4932.YMR190C,4932.YPL194W	MRC1,RTT107,SWE1,MEC3,SGS1,DDC1
GO:0006338	Chromatin remodeling	8	140	0.8	0.0016	4932.YCL061C,4932.YGL163C,4932.YJL115W,4932.YLL002W,4932.YNL107W,4932.YOL006C,4932.YOL068C,4932.YOR080W	MRC1,RAD54,ASF1,RTT109,YAF9,TOP1,HST1,DIA2
GO:0010212	Response to ionizing radiation	3	6	1.74	0.0019	4932.YDR076W,4932.YER095W,4932.YPL194W	RAD55,RAD51,DDC1
GO:0065007	Biological regulation	34	2108	0.25	0.0028	4932.YAL013W,4932.YBR081C,4932.YCL016C,4932.YCL061C,4932.YDL013W,4932.YDR414C,4932.YER095W,4932.YER116C,4932.YGL163C,4932.YHR041C,4932.YHR154W,4932.YIL044C,4932.YIR002C,4932.YJL047C,4932.YJL115W,4932.YJL187C,4932.YKL032C,4932.YLL002W,4932.YLR006C,4932.YLR234W,4932.YLR288C,4932.YML061C,4932.YMR190C,4932.YNL107W,4932.YNL273W,4932.YOL006C,4932.YOL068C,4932.YOR025W,4932.YOR043W,4932.YOR080W,4932.YOR1…	DEP1,SPT7,DCC1,MRC1,SLX5,ERD1,RAD51,SLX8,RAD54,SRB2,RTT107,AGE2,MPH1,RTT101,ASF1,SWE1,IXR1,RTT109,SSK1,TOP3,MEC3,PIF1,SGS1,YAF9,TOF1,TOP1,HST1,HST3,WHI2,DIA2,ELG1,FRK1,DDC1,HOS1
GO:0030491	Heteroduplex formation	3	8	1.61	0.0036	4932.YDR076W,4932.YER095W,4932.YGL163C	RAD55,RAD51,RAD54
GO:0051321	Meiotic cell cycle	11	312	0.59	0.004	4932.YDR076W,4932.YER095W,4932.YIL132C,4932.YJL187C,4932.YLR234W,4932.YLR288C,4932.YMR190C,4932.YNL273W,4932.YOL047C,4932.YPL194W,4932.YPR046W	RAD55,RAD51,CSM2,SWE1,TOP3,MEC3,SGS1,TOF1,LDS2,DDC1,MCM16
GO:0006275	Regulation of dna replication	5	53	1.01	0.0051	4932.YAL013W,4932.YCL016C,4932.YCL061C,4932.YNL273W,4932.YOR080W	DEP1,DCC1,MRC1,TOF1,DIA2
GO:0016575	Histone deacetylation	4	27	1.21	0.0051	4932.YAL013W,4932.YOL068C,4932.YOR025W,4932.YPR068C	DEP1,HST1,HST3,HOS1
GO:0006464	Cellular protein modification process	17	712	0.42	0.0052	4932.YAL013W,4932.YBR081C,4932.YDL013W,4932.YDR067C,4932.YDR414C,4932.YER116C,4932.YGR199W,4932.YJL047C,4932.YJL115W,4932.YJL187C,4932.YLL002W,4932.YOL054W,4932.YOL068C,4932.YOR025W,4932.YOR080W,4932.YPL141C,4932.YPR068C	DEP1,SPT7,SLX5,OCA6,ERD1,SLX8,PMT6,RTT101,ASF1,SWE1,RTT109,PSH1,HST1,HST3,DIA2,FRK1,HOS1
GO:0043412	Macromolecule modification	19	860	0.38	0.0052	4932.YAL013W,4932.YBR081C,4932.YDL013W,4932.YDR067C,4932.YDR414C,4932.YER116C,4932.YGR199W,4932.YJL047C,4932.YJL115W,4932.YJL187C,4932.YLL002W,4932.YNL107W,4932.YOL054W,4932.YOL068C,4932.YOL093W,4932.YOR025W,4932.YOR080W,4932.YPL141C,4932.YPR068C	DEP1,SPT7,SLX5,OCA6,ERD1,SLX8,PMT6,RTT101,ASF1,SWE1,RTT109,YAF9,PSH1,HST1,TRM10,HST3,DIA2,FRK1,HOS1
GO:0016570	Histone modification	7	128	0.78	0.0058	4932.YAL013W,4932.YBR081C,4932.YJL115W,4932.YLL002W,4932.YOL068C,4932.YOR025W,4932.YPR068C	DEP1,SPT7,ASF1,RTT109,HST1,HST3,HOS1
GO:0032392	DNA geometric change	5	57	0.98	0.0066	4932.YGL163C,4932.YIR002C,4932.YML061C,4932.YMR190C,4932.YPL008W	RAD54,MPH1,PIF1,SGS1,CHL1
GO:0016569	Covalent chromatin modification	8	177	0.7	0.0068	4932.YAL013W,4932.YBR081C,4932.YJL115W,4932.YLL002W,4932.YNL107W,4932.YOL068C,4932.YOR025W,4932.YPR068C	DEP1,SPT7,ASF1,RTT109,YAF9,HST1,HST3,HOS1
GO:0006265	DNA topological change	3	11	1.48	0.0069	4932.YLR234W,4932.YMR190C,4932.YOL006C	TOP3,SGS1,TOP1
GO:0031297	Replication fork processing	3	11	1.48	0.0069	4932.YER095W,4932.YJL047C,4932.YML061C	RAD51,RTT101,PIF1
GO:0010556	Regulation of macromolecule biosynthetic process	19	926	0.35	0.0125	4932.YAL013W,4932.YBR081C,4932.YCL016C,4932.YCL061C,4932.YDL013W,4932.YHR041C,4932.YJL115W,4932.YJL187C,4932.YKL032C,4932.YLL002W,4932.YLR288C,4932.YML061C,4932.YNL107W,4932.YNL273W,4932.YOL006C,4932.YOL068C,4932.YOR025W,4932.YOR080W,4932.YPR068C	DEP1,SPT7,DCC1,MRC1,SLX5,SRB2,ASF1,SWE1,IXR1,RTT109,MEC3,PIF1,YAF9,TOF1,TOP1,HST1,HST3,DIA2,HOS1
GO:0016567	Protein ubiquitination	6	110	0.78	0.0163	4932.YDL013W,4932.YER116C,4932.YJL047C,4932.YJL115W,4932.YOL054W,4932.YOR080W	SLX5,SLX8,RTT101,ASF1,PSH1,DIA2
GO:0031326	Regulation of cellular biosynthetic process	19	953	0.34	0.0174	4932.YAL013W,4932.YBR081C,4932.YCL016C,4932.YCL061C,4932.YDL013W,4932.YHR041C,4932.YJL115W,4932.YJL187C,4932.YKL032C,4932.YLL002W,4932.YLR288C,4932.YML061C,4932.YNL107W,4932.YNL273W,4932.YOL006C,4932.YOL068C,4932.YOR025W,4932.YOR080W,4932.YPR068C	DEP1,SPT7,DCC1,MRC1,SLX5,SRB2,ASF1,SWE1,IXR1,RTT109,MEC3,PIF1,YAF9,TOF1,TOP1,HST1,HST3,DIA2,HOS1
GO:0030466	Silent mating-type cassette heterochromatin assembly	4	41	1.03	0.0186	4932.YCL061C,4932.YJL115W,4932.YOL068C,4932.YOR080W	MRC1,ASF1,HST1,DIA2
GO:0018205	Peptidyl-lysine modification	6	114	0.76	0.0189	4932.YBR081C,4932.YDL013W,4932.YER116C,4932.YJL115W,4932.YLL002W,4932.YPR068C	SPT7,SLX5,SLX8,ASF1,RTT109,HOS1
GO:0034654	Nucleobase-containing compound biosynthetic process	17	805	0.36	0.019	4932.YAL013W,4932.YBR081C,4932.YDL013W,4932.YDR078C,4932.YGR180C,4932.YHR041C,4932.YIL132C,4932.YJL115W,4932.YKL032C,4932.YKL113C,4932.YLL002W,4932.YLR234W,4932.YNL107W,4932.YOL006C,4932.YOL068C,4932.YOR025W,4932.YPR068C	DEP1,SPT7,SLX5,SHU2,RNR4,SRB2,CSM2,ASF1,IXR1,RAD27,RTT109,TOP3,YAF9,TOP1,HST1,HST3,HOS1
GO:0007533	Mating type switching	3	17	1.29	0.0192	4932.YIR002C,4932.YKL113C,4932.YMR190C	MPH1,RAD27,SGS1
GO:0007346	Regulation of mitotic cell cycle	7	165	0.67	0.0223	4932.YCL061C,4932.YHR154W,4932.YJL047C,4932.YJL187C,4932.YLR288C,4932.YMR190C,4932.YPL194W	MRC1,RTT107,RTT101,SWE1,MEC3,SGS1,DDC1
GO:2000112	Regulation of cellular macromolecule biosynthetic process	18	914	0.33	0.0277	4932.YAL013W,4932.YBR081C,4932.YCL016C,4932.YCL061C,4932.YDL013W,4932.YHR041C,4932.YJL115W,4932.YKL032C,4932.YLL002W,4932.YLR288C,4932.YML061C,4932.YNL107W,4932.YNL273W,4932.YOL006C,4932.YOL068C,4932.YOR025W,4932.YOR080W,4932.YPR068C	DEP1,SPT7,DCC1,MRC1,SLX5,SRB2,ASF1,IXR1,RTT109,MEC3,PIF1,YAF9,TOF1,TOP1,HST1,HST3,DIA2,HOS1
GO:0000731	DNA synthesis involved in DNA repair	3	20	1.22	0.0283	4932.YDR078C,4932.YIL132C,4932.YKL113C	SHU2,CSM2,RAD27
GO:0009628	Response to abiotic stimulus	7	176	0.64	0.0312	4932.YAL013W,4932.YDR076W,4932.YER095W,4932.YKL032C,4932.YLR006C,4932.YOR043W,4932.YPL194W	DEP1,RAD55,RAD51,IXR1,SSK1,WHI2,DDC1
GO:1901362	Organic cyclic compound biosynthetic process	18	931	0.33	0.0336	4932.YAL013W,4932.YBR081C,4932.YDL013W,4932.YDR078C,4932.YGR180C,4932.YHR041C,4932.YIL132C,4932.YJL115W,4932.YKL032C,4932.YKL113C,4932.YLL002W,4932.YLR234W,4932.YML075C,4932.YNL107W,4932.YOL006C,4932.YOL068C,4932.YOR025W,4932.YPR068C	DEP1,SPT7,SLX5,SHU2,RNR4,SRB2,CSM2,ASF1,IXR1,RAD27,RTT109,TOP3,HMG1,YAF9,TOP1,HST1,HST3,HOS1
GO:0032508	DNA duplex unwinding	4	51	0.93	0.037	4932.YIR002C,4932.YML061C,4932.YMR190C,4932.YPL008W	MPH1,PIF1,SGS1,CHL1
GO:0007534	Gene conversion at mating-type locus	2	5	1.64	0.0413	4932.YKL113C,4932.YMR190C	RAD27,SGS1
GO:0042148	Strand invasion	2	5	1.64	0.0413	4932.YDR076W,4932.YER095W	RAD55,RAD51
GO:0006355	Regulation of transcription, dna-templated	15	719	0.36	0.0435	4932.YAL013W,4932.YBR081C,4932.YCL061C,4932.YDL013W,4932.YHR041C,4932.YJL115W,4932.YKL032C,4932.YLL002W,4932.YLR288C,4932.YNL107W,4932.YOL006C,4932.YOL068C,4932.YOR025W,4932.YOR080W,4932.YPR068C	DEP1,SPT7,MRC1,SLX5,SRB2,ASF1,IXR1,RTT109,MEC3,YAF9,TOP1,HST1,HST3,DIA2,HOS1
GO:0010948	Negative regulation of cell cycle process	5	95	0.76	0.0471	4932.YHR154W,4932.YJL187C,4932.YLR288C,4932.YMR190C,4932.YPL194W	RTT107,SWE1,MEC3,SGS1,DDC1
GO:1903046	Meiotic cell cycle process	8	250	0.55	0.0485	4932.YDR076W,4932.YER095W,4932.YIL132C,4932.YLR234W,4932.YLR288C,4932.YMR190C,4932.YOL047C,4932.YPL194W	RAD55,RAD51,CSM2,TOP3,MEC3,SGS1,LDS2,DDC1
