## Supplemental Table 9 for "Genetic modifiers of APOBEC-induced mutagenesis"

### Sheet: Sheet5
Genotype	ΔStrand Bias_odds-ratio	ΔSubPattern_odds-ratio	ΔCAN1 Mutation Rate_ratio	Δung1epistasis_ratio
ung1Δ	4.24444	0	4.97055	1
hst1Δ	1.08767	0.205097	1.74135	1.27246
age2Δ	0.921195	0.449409	1.63636	0.885894
pmt6Δ	1.0315	0.528289	1.73144	1.11207
dcc1Δ	0.232635	0.590376	7.35928	2.57414
frk1Δ	1.00835	0.813974	2.64581	1.0361
ctf18Δ	0.23311	0.941577	5.05159	3.72855
gnd2Δ	1.13448	0.993511	1.69518	1.89081
rtt109Δ	1.89578	1.11665	1.96059	1.04509
rtt107Δ	2.91572	1.25511	2.11771	1.33507
psh1Δ	2.3153	1.44905	2.20986	1.53097
tda3Δ	0.737876	1.55844	2.1145	1.34113
erd1Δ	28	1.66818	2.22022	1.1837
asf1Δ	1.69385	2.01945	1.76654	1.1565
ctf8Δ	0.41415	2.06344	4.98597	4.08523
top1Δ	2.28782	2.31539	1.59737	1.25736
hst3Δ	2.554	2.43864	10.0174	1.77621
slx5Δ	1.82847	2.53323	2.11706	1.65678
mec3Δ	1.69385	2.65834	3.03809	1.16251
top3Δ	1.97398	2.79643	1.99457	0.824698
sgs1Δ	2.48503	2.95549	1.82472	1.03644
mcm16Δ	5.88623	3.53121	1.83435	1.1029
ssk1Δ	2.05247	3.89336	2.15314	1.5893
elg1Δ	3.77461	4.09157	2.0295	1.77847
srb2Δ	1.48358	4.15057	2.04116	0.800762
dep1Δ	1.80103	4.39984	1.58172	0.884618
slx8Δ	5.88623	4.40157	2.52559	1.60556
spt7Δ	3.65817	4.4077	1.61594	1.67018
ddc1Δ	3.07056	4.71472	2.07189	0.974352
oca6Δ	1.28328	4.92172	1.88439	1.50084
rad55Δ	3.68329	5.33111	3.85846	1.01083
shu1Δ	2.45991	5.40672	2.84546	1.03985
hos1Δ	0.909792	5.74151	2.58093	1.15356
rad27Δ	2.50138	5.79123	2.99956	1.68186
tpo2Δ	4.1536	5.94287	1.98827	1.22594
chl1Δ	2.99414	6.35094	3.81408	1.41302
dia2Δ	15.9726	6.58151	4.51594	2.12376
hmg1Δ	5.65149	6.803	1.91515	1.18016
tof1Δ	28	8.13418	3.00054	3.60904
trm10Δ	2.08346	8.72613	6.56912	1.85374
mrc1Δ	2.1309	8.73911	5.04304	3.6622
rad54Δ	3.54066	9.13318	4.54823	1.00937
mph1Δ	27.2281	9.54223	4.41472	1.05993
yaf9Δ	8.15878	11.3691	3.44924	1.48762
lds2Δ	2.95302	13.0052	3.07268	1.53206
YPL077CΔ	8.23353	13.0481	3.44903	1.65386
seg1Δ	28	14.0447	2.90742	1.0724
shu2Δ	2.95302	16.5868	3.8939	1.08004
rad51Δ	2.99143	19.3898	6.48154	1.14467
rtt101Δ	2.99143	19.3898	1.99816	1.43485
csm2Δ	5.18198	20.4592	2.82966	0.872855
